# Profiling genetically driven alternative splicing across the Indonesian Archipelago

**DOI:** 10.1101/2024.05.07.593052

**Authors:** Neke Ibeh, Pradiptajati Kusuma, Chelzie Crenna Darusallam, Safarina Malik, Herawati Sudoyo, Davis J. McCarthy, Irene Gallego Romero

## Abstract

One of the regulatory mechanisms influencing the functional capacity of genes is alternative splicing (AS). Previous studies exploring the splicing landscape of human tissues have shown that AS has contributed to human biology, especially in disease progression and the immune response. Nonetheless, this phenomenon remains poorly characterised across human populations, and it is unclear how genetic and environmental variation contribute to alternative splicing. Here, we examine a set of 115 Indonesian samples from three traditional island populations spanning the genetic ancestry cline that characterizes Island Southeast Asia. We conduct a global AS analysis between islands to ascertain the degree of functionally significant AS events and their consequences. Using a hierarchical event-based statistical model, we detected over 1,000 significant differential AS events across all comparisons. Additionally, we identify over 6,000 genetic variants associated with changes in splicing (splicing quantitative trait loci; sQTLs), some of which are driven by Papuan-like genetic ancestry, and only show partial overlap with other publicly available sQTL datasets derived from other populations. Computational predictions of RNA binding activity revealed that a fraction of these sQTLs directly modulate the binding propensity of proteins involved in the splicing regulation of immune genes. Overall, these results contribute towards elucidating the role of genetic variation in shaping gene regulation in one of the most diverse regions in the world.
