## Supplemental File 4 for "Profiling genetically driven alternative splicing across the Indonesian Archipelago"

# SignalP-5.0	Organism: Eukarya
# ID	Prediction	SP(Sec/SPI)	OTHER	CS Position
ENST00000006777.11	OTHER	0.102813	0.897187
ENST00000011898.10	OTHER	0.048626	0.951374
ENST00000054668.5	OTHER	0.046320	0.953680
ENST00000185206.12	OTHER	0.000498	0.999502
ENST00000203629.3	SP(Sec/SPI)	0.913259	0.086741	CS pos: 19-20. VAP-VK. Pr: 0.3225
ENST00000215838.8	SP(Sec/SPI)	0.996648	0.003352	CS pos: 18-19. ALT-EM. Pr: 0.6035
ENST00000216832.9	OTHER	0.000532	0.999468
ENST00000220931.11	OTHER	0.000445	0.999555
ENST00000225441.11	OTHER	0.002686	0.997314
ENST00000231449.7	SP(Sec/SPI)	0.993087	0.006913	CS pos: 24-25. VHG-HK. Pr: 0.9634
ENST00000233146.7	OTHER	0.000666	0.999334
ENST00000233331.12	OTHER	0.000690	0.999310
ENST00000233809.9	SP(Sec/SPI)	0.995729	0.004271	CS pos: 36-37. ARA-EV. Pr: 0.6472
ENST00000235933.10	SP(Sec/SPI)	0.955529	0.044471	CS pos: 23-24. IQS-GG. Pr: 0.4839
ENST00000237289.8	OTHER	0.000684	0.999316
ENST00000238892.4	OTHER	0.003674	0.996326
ENST00000239117.3	OTHER	0.001181	0.998819
ENST00000242257.14	OTHER	0.000992	0.999008
ENST00000246802.10	OTHER	0.000821	0.999179
ENST00000249344.7	OTHER	0.001767	0.998233
ENST00000253513.11	OTHER	0.000238	0.999762
ENST00000253789.9	OTHER	0.000738	0.999262
ENST00000254878.8	OTHER	0.002303	0.997697
ENST00000257290.10	SP(Sec/SPI)	0.767295	0.232705	CS pos: 23-24. ILC-QL. Pr: 0.3033
ENST00000259748.6	OTHER	0.000421	0.999579
ENST00000260102.9	OTHER	0.001035	0.998965
ENST00000260731.5	OTHER	0.000361	0.999639
ENST00000260926.9	OTHER	0.000881	0.999119
ENST00000261596.9	OTHER	0.001920	0.998080
ENST00000261654.10	SP(Sec/SPI)	0.677432	0.322568	CS pos: 25-26. VRG-VY. Pr: 0.4126
ENST00000261755.9	OTHER	0.000918	0.999082
ENST00000261813.9	OTHER	0.000631	0.999369
ENST00000261867.5	OTHER	0.000743	0.999257
ENST00000261892.11	OTHER	0.028148	0.971852
ENST00000262432.13	OTHER	0.000586	0.999414
ENST00000263112.11	OTHER	0.227208	0.772792
ENST00000263390.8	OTHER	0.000360	0.999640
ENST00000264187.7	SP(Sec/SPI)	0.980174	0.019826	CS pos: 30-31. CLS-RQ. Pr: 0.4373
ENST00000264260.6	SP(Sec/SPI)	0.941623	0.058377	CS pos: 19-20. IKG-FN. Pr: 0.6951
ENST00000264468.9	SP(Sec/SPI)	0.987155	0.012845	CS pos: 24-25. IQA-YF. Pr: 0.4508
ENST00000264485.11	OTHER	0.000209	0.999791
ENST00000264748.6	SP(Sec/SPI)	0.990430	0.009570	CS pos: 24-25. AAA-AR. Pr: 0.6226
ENST00000264784.8	OTHER	0.003182	0.996818
ENST00000265016.9	SP(Sec/SPI)	0.951756	0.048244	CS pos: 32-33. ARA-RW. Pr: 0.7596
ENST00000265440.12	OTHER	0.001015	0.998985
ENST00000265616.10	OTHER	0.043191	0.956809
ENST00000265663.12	OTHER	0.001163	0.998837
ENST00000267842.10	OTHER	0.285347	0.714653
ENST00000269373.11	OTHER	0.001239	0.998761
ENST00000270530.8	OTHER	0.000711	0.999289
ENST00000273223.10	OTHER	0.000311	0.999689
ENST00000273908.4	OTHER	0.002665	0.997335
ENST00000274773.12	OTHER	0.006209	0.993791
ENST00000276054.9	OTHER	0.000717	0.999283
ENST00000276974.7	SP(Sec/SPI)	0.955989	0.044011	CS pos: 25-26. VGA-GN. Pr: 0.6846
ENST00000278070.7	OTHER	0.003756	0.996244
ENST00000278919.8	OTHER	0.000257	0.999743
ENST00000278980.11	OTHER	0.000736	0.999264
ENST00000279477.11	SP(Sec/SPI)	0.987435	0.012565	CS pos: 29-30. VAG-EE. Pr: 0.7553
ENST00000282268.7	OTHER	0.001137	0.998863
ENST00000282292.9	OTHER	0.000549	0.999451
ENST00000282878.6	OTHER	0.001691	0.998309
ENST00000286692.8	OTHER	0.075569	0.924431
ENST00000287078.7	OTHER	0.012769	0.987231
ENST00000289734.13	OTHER	0.001247	0.998753
ENST00000290913.8	OTHER	0.001397	0.998603
ENST00000293662.9	OTHER	0.001726	0.998274
ENST00000295797.5	OTHER	0.002673	0.997327
ENST00000296754.7	SP(Sec/SPI)	0.817863	0.182137	CS pos: 32-33. SWC-QS. Pr: 0.4356
ENST00000296877.3	SP(Sec/SPI)	0.999001	0.000999	CS pos: 22-23. IDG-SP. Pr: 0.9634
ENST00000298630.8	OTHER	0.003662	0.996338
ENST00000299502.9	OTHER	0.138714	0.861286
ENST00000300022.8	OTHER	0.001100	0.998900
ENST00000300658.9	SP(Sec/SPI)	0.993917	0.006083	CS pos: 23-24. SQG-DR. Pr: 0.6950
ENST00000301073.4	OTHER	0.000649	0.999351
ENST00000301180.10	OTHER	0.000952	0.999048
ENST00000301821.11	OTHER	0.000599	0.999401
ENST00000302127.5	OTHER	0.099558	0.900442
ENST00000302190.9	SP(Sec/SPI)	0.997571	0.002429	CS pos: 18-19. VSA-ES. Pr: 0.5809
ENST00000302558.8	OTHER	0.002719	0.997281
ENST00000302586.8	OTHER	0.000930	0.999070
ENST00000305414.9	OTHER	0.001014	0.998986
ENST00000306145.10	OTHER	0.250291	0.749709
ENST00000307533.10	OTHER	0.000642	0.999358
ENST00000308167.10	OTHER	0.001003	0.998997
ENST00000308647.8	OTHER	0.002551	0.997449
ENST00000309083.8	OTHER	0.000089	0.999911
ENST00000309244.9	OTHER	0.001150	0.998850
ENST00000311028.4	OTHER	0.000445	0.999555
ENST00000311069.6	OTHER	0.001064	0.998936
ENST00000312499.6	OTHER	0.000697	0.999303
ENST00000314485.12	SP(Sec/SPI)	0.999251	0.000749	CS pos: 27-28. CWA-RE. Pr: 0.9921
ENST00000315691.8	SP(Sec/SPI)	0.560651	0.439349	CS pos: 37-38. LLA-SW. Pr: 0.4199
ENST00000315930.11	OTHER	0.000799	0.999201
ENST00000317256.10	OTHER	0.000968	0.999032
ENST00000317268.7	OTHER	0.001279	0.998721
ENST00000317271.3	OTHER	0.408427	0.591573
ENST00000317506.8	OTHER	0.002318	0.997682
ENST00000318063.10	OTHER	0.002420	0.997580
ENST00000318622.8	OTHER	0.052055	0.947945
ENST00000319533.9	OTHER	0.000862	0.999138
ENST00000319540.9	OTHER	0.002665	0.997335
ENST00000320239.11	OTHER	0.001496	0.998504
ENST00000320665.10	OTHER	0.000898	0.999102
ENST00000321990.5	OTHER	0.122577	0.877423
ENST00000322748.7	OTHER	0.041945	0.958055
ENST00000323557.12	OTHER	0.000362	0.999638
ENST00000324096.9	OTHER	0.024095	0.975905
ENST00000324290.5	OTHER	0.002577	0.997423
ENST00000324348.9	OTHER	0.001597	0.998403
ENST00000324913.10	OTHER	0.001806	0.998194
ENST00000325974.9	OTHER	0.002649	0.997351
ENST00000326577.9	SP(Sec/SPI)	0.998180	0.001820	CS pos: 27-28. VAG-EQ. Pr: 0.7846
ENST00000326648.5	OTHER	0.003139	0.996861
ENST00000327042.5	OTHER	0.002722	0.997278
ENST00000327365.10	OTHER	0.227208	0.772792
ENST00000327490.8	OTHER	0.009224	0.990776
ENST00000329006.5	OTHER	0.003907	0.996093
ENST00000330540.7	SP(Sec/SPI)	0.912161	0.087839	CS pos: 23-24. SGA-AP. Pr: 0.3140
ENST00000330575.9	OTHER	0.002719	0.997281
ENST00000331808.5	OTHER	0.000429	0.999571
ENST00000332386.9	OTHER	0.002273	0.997727
ENST00000332782.7	OTHER	0.000120	0.999880
ENST00000333046.8	OTHER	0.001942	0.998058
ENST00000333432.9	OTHER	0.000742	0.999258
ENST00000333677.7	OTHER	0.000284	0.999716
ENST00000334421.5	OTHER	0.006209	0.993791
ENST00000334937.8	OTHER	0.000463	0.999537
ENST00000334994.6	SP(Sec/SPI)	0.848492	0.151508	CS pos: 31-32. ILG-CS. Pr: 0.6511
ENST00000335223.5	OTHER	0.002592	0.997408
ENST00000335295.4	OTHER	0.002708	0.997292
ENST00000335393.8	OTHER	0.002273	0.997727
ENST00000335464.10	OTHER	0.000353	0.999647
ENST00000335494.5	OTHER	0.012769	0.987231
ENST00000335715.9	OTHER	0.000528	0.999472
ENST00000335791.10	OTHER	0.202554	0.797446
ENST00000335997.11	OTHER	0.001003	0.998997
ENST00000336963.8	OTHER	0.000580	0.999420
ENST00000337539.12	OTHER	0.003171	0.996829
ENST00000338635.10	OTHER	0.001137	0.998863
ENST00000338637.13	OTHER	0.000462	0.999538
ENST00000338971.10	OTHER	0.000547	0.999453
ENST00000339195.10	OTHER	0.000353	0.999647
ENST00000339561.12	OTHER	0.001298	0.998702
ENST00000339868.10	OTHER	0.028148	0.971852
ENST00000340595.4	OTHER	0.000269	0.999731
ENST00000341356.10	OTHER	0.001073	0.998927
ENST00000341403.9	OTHER	0.043191	0.956809
ENST00000341413.8	OTHER	0.000674	0.999326
ENST00000341627.5	SP(Sec/SPI)	0.605594	0.394406	CS pos: 27-28. VAG-EQ. Pr: 0.3976
ENST00000342645.7	OTHER	0.001341	0.998659
ENST00000343195.8	OTHER	0.001181	0.998819
ENST00000343470.9	OTHER	0.013284	0.986716
ENST00000343499.8	OTHER	0.000544	0.999456
ENST00000344529.5	OTHER	0.000900	0.999100
ENST00000344838.8	OTHER	0.001077	0.998923
ENST00000347364.7	OTHER	0.001595	0.998405
ENST00000347528.8	OTHER	0.001247	0.998753
ENST00000348721.4	OTHER	0.004852	0.995148
ENST00000348850.9	OTHER	0.002630	0.997370
ENST00000350025.2	SP(Sec/SPI)	0.994041	0.005959	CS pos: 24-25. VHG-HK. Pr: 0.9648
ENST00000351898.10	OTHER	0.000209	0.999791
ENST00000353068.7	OTHER	0.001494	0.998506
ENST00000353866.7	OTHER	0.000647	0.999353
ENST00000354232.8	OTHER	0.035108	0.964892
ENST00000355906.10	SP(Sec/SPI)	0.997923	0.002077	CS pos: 21-22. VDS-GN. Pr: 0.4865
ENST00000356099.11	OTHER	0.000580	0.999420
ENST00000356348.6	OTHER	0.000286	0.999714
ENST00000356640.7	OTHER	0.001397	0.998603
ENST00000357447.7	OTHER	0.005451	0.994549
ENST00000358038.7	OTHER	0.002906	0.997094
ENST00000358160.9	OTHER	0.000637	0.999363
ENST00000358184.7	SP(Sec/SPI)	0.998877	0.001123	CS pos: 17-18. GEA-QG. Pr: 0.4789
ENST00000358438.6	OTHER	0.000742	0.999258
ENST00000358615.9	SP(Sec/SPI)	0.935223	0.064777	CS pos: 19-20. ISA-SS. Pr: 0.5495
ENST00000358715.3	OTHER	0.000647	0.999353
ENST00000358744.3	OTHER	0.001054	0.998946
ENST00000358763.7	OTHER	0.000490	0.999510
ENST00000359035.4	OTHER	0.015614	0.984386
ENST00000359315.6	OTHER	0.000733	0.999267
ENST00000359321.2	OTHER	0.001162	0.998838
ENST00000359478.7	SP(Sec/SPI)	0.940720	0.059280	CS pos: 28-29. VNS-QR. Pr: 0.6902
ENST00000359481.9	SP(Sec/SPI)	0.993891	0.006109	CS pos: 19-20. GQG-EP. Pr: 0.9694
ENST00000359942.8	OTHER	0.000883	0.999117
ENST00000360534.8	OTHER	0.421859	0.578141
ENST00000361236.7	SP(Sec/SPI)	0.909495	0.090505	CS pos: 26-27. GAA-HE. Pr: 0.2499
ENST00000361283.4	OTHER	0.001436	0.998564
ENST00000361444.3	OTHER	0.003148	0.996852
ENST00000361518.10	OTHER	0.015614	0.984386
ENST00000361696.10	SP(Sec/SPI)	0.950427	0.049573	CS pos: 20-21. LLS-LP. Pr: 0.7010
ENST00000361923.2	OTHER	0.001105	0.998895
ENST00000366139.3	OTHER	0.000257	0.999743
ENST00000366595.7	SP(Sec/SPI)	0.980174	0.019826	CS pos: 30-31. CLS-RQ. Pr: 0.4373
ENST00000366711.4	OTHER	0.002689	0.997311
ENST00000366963.9	OTHER	0.023240	0.976760
ENST00000367144.4	OTHER	0.002870	0.997130
ENST00000367728.1	OTHER	0.000900	0.999100
ENST00000367811.8	OTHER	0.000702	0.999298
ENST00000368086.5	SP(Sec/SPI)	0.999251	0.000749	CS pos: 27-28. CWA-RE. Pr: 0.9921
ENST00000368564.7	OTHER	0.000286	0.999714
ENST00000368619.3	OTHER	0.006998	0.993002
ENST00000368620.2	OTHER	0.006998	0.993002
ENST00000368622.5	OTHER	0.000392	0.999608
ENST00000369288.7	SP(Sec/SPI)	0.955529	0.044471	CS pos: 23-24. IQS-GG. Pr: 0.4839
ENST00000369697.5	OTHER	0.099558	0.900442
ENST00000369982.5	OTHER	0.062240	0.937760
ENST00000370012.1	OTHER	0.005145	0.994855
ENST00000370046.5	OTHER	0.001181	0.998819
ENST00000370474.4	OTHER	0.173047	0.826953
ENST00000370775.3	OTHER	0.004725	0.995275
ENST00000370939.7	OTHER	0.002055	0.997945
ENST00000370978.9	OTHER	0.000291	0.999709
ENST00000371130.7	OTHER	0.000408	0.999592
ENST00000371472.6	OTHER	0.001163	0.998837
ENST00000371473.7	OTHER	0.001163	0.998837
ENST00000371474.7	OTHER	0.001163	0.998837
ENST00000371475.9	OTHER	0.001163	0.998837
ENST00000371691.5	OTHER	0.003218	0.996782
ENST00000371692.9	OTHER	0.040481	0.959519
ENST00000371877.8	OTHER	0.000955	0.999045
ENST00000372084.5	OTHER	0.001484	0.998516
ENST00000372086.4	OTHER	0.001484	0.998516
ENST00000372967.3	OTHER	0.000816	0.999184
ENST00000372969.8	OTHER	0.000816	0.999184
ENST00000373018.7	OTHER	0.000421	0.999579
ENST00000373045.11	OTHER	0.468591	0.531409
ENST00000373289.4	OTHER	0.000819	0.999181
ENST00000373884.6	OTHER	0.001443	0.998557
ENST00000374816.7	SP(Sec/SPI)	0.999120	0.000880	CS pos: 21-22. AGA-FR. Pr: 0.9317
ENST00000374821.9	SP(Sec/SPI)	0.999120	0.000880	CS pos: 21-22. AGA-FR. Pr: 0.9317
ENST00000374822.8	SP(Sec/SPI)	0.999120	0.000880	CS pos: 21-22. AGA-FR. Pr: 0.9317
ENST00000374823.9	SP(Sec/SPI)	0.999120	0.000880	CS pos: 21-22. AGA-FR. Pr: 0.9317
ENST00000374867.7	SP(Sec/SPI)	0.999120	0.000880	CS pos: 21-22. AGA-FR. Pr: 0.9317
ENST00000374875.5	OTHER	0.001047	0.998953
ENST00000376250.6	OTHER	0.001125	0.998875
ENST00000376950.4	OTHER	0.000462	0.999538
ENST00000376954.6	OTHER	0.000462	0.999538
ENST00000377516.6	SP(Sec/SPI)	0.950427	0.049573	CS pos: 20-21. LLS-LP. Pr: 0.7010
ENST00000377532.8	OTHER	0.001105	0.998895
ENST00000377541.5	OTHER	0.001105	0.998895
ENST00000378011.8	SP(Sec/SPI)	0.993917	0.006083	CS pos: 23-24. SQG-DR. Pr: 0.6950
ENST00000379215.9	OTHER	0.001094	0.998906
ENST00000379236.4	SP(Sec/SPI)	0.997881	0.002119	CS pos: 28-29. VTG-LH. Pr: 0.8885
ENST00000380051.7	OTHER	0.000862	0.999138
ENST00000380154.9	SP(Sec/SPI)	0.767510	0.232490	CS pos: 25-26. RRG-IP. Pr: 0.2172
ENST00000380666.6	OTHER	0.004106	0.995894
ENST00000380672.9	OTHER	0.000543	0.999457
ENST00000380902.8	OTHER	0.285347	0.714653
ENST00000381603.7	SP(Sec/SPI)	0.981208	0.018792	CS pos: 29-30. VAG-ED. Pr: 0.7108
ENST00000381605.9	SP(Sec/SPI)	0.981208	0.018792	CS pos: 29-30. VAG-ED. Pr: 0.7108
ENST00000382346.7	SP(Sec/SPI)	0.962242	0.037758	CS pos: 32-33. ARA-RW. Pr: 0.7628
ENST00000388711.7	OTHER	0.016282	0.983718
ENST00000388712.7	OTHER	0.016282	0.983718
ENST00000388940.8	OTHER	0.001471	0.998529
ENST00000389202.3	SP(Sec/SPI)	0.781444	0.218556	CS pos: 17-18. YHG-FN. Pr: 0.4100
ENST00000389703.8	OTHER	0.000674	0.999326
ENST00000389772.8	OTHER	0.015344	0.984656
ENST00000391946.7	OTHER	0.001006	0.998994
ENST00000393086.5	OTHER	0.000968	0.999032
ENST00000393315.5	OTHER	0.000353	0.999647
ENST00000393319.7	OTHER	0.362817	0.637183
ENST00000393485.5	OTHER	0.001496	0.998504
ENST00000393627.6	SP(Sec/SPI)	0.987155	0.012845	CS pos: 24-25. IQA-YF. Pr: 0.4508
ENST00000393795.8	OTHER	0.000738	0.999262
ENST00000393893.5	OTHER	0.001073	0.998927
ENST00000393915.9	OTHER	0.000647	0.999353
ENST00000394019.7	OTHER	0.001655	0.998345
ENST00000394231.8	OTHER	0.001113	0.998887
ENST00000394821.2	OTHER	0.002647	0.997353
ENST00000395138.6	OTHER	0.000547	0.999453
ENST00000395630.5	OTHER	0.000528	0.999472
ENST00000395905.8	OTHER	0.001583	0.998417
ENST00000396027.9	OTHER	0.001137	0.998863
ENST00000396392.5	OTHER	0.001464	0.998536
ENST00000396396.6	OTHER	0.001464	0.998536
ENST00000396478.4	OTHER	0.000883	0.999117
ENST00000396735.6	OTHER	0.007768	0.992232
ENST00000396736.2	OTHER	0.007768	0.992232
ENST00000396737.6	OTHER	0.007768	0.992232
ENST00000397631.7	OTHER	0.468591	0.531409
ENST00000397691.1	OTHER	0.000353	0.999647
ENST00000397701.9	OTHER	0.000353	0.999647
ENST00000398131.6	SP(Sec/SPI)	0.998032	0.001968	CS pos: 21-22. VDS-GN. Pr: 0.4880
ENST00000398136.7	SP(Sec/SPI)	0.885792	0.114208	CS pos: 26-27. GAA-HE. Pr: 0.2356
ENST00000398292.3	OTHER	0.227208	0.772792
ENST00000398484.6	SP(Sec/SPI)	0.990430	0.009570	CS pos: 24-25. AAA-AR. Pr: 0.6226
ENST00000399054.6	OTHER	0.001595	0.998405
ENST00000399604.4	OTHER	0.000458	0.999542
ENST00000399808.5	OTHER	0.001951	0.998049
ENST00000400143.7	OTHER	0.000204	0.999796
ENST00000400358.9	OTHER	0.000625	0.999375
ENST00000400788.9	OTHER	0.002870	0.997130
ENST00000401557.7	SP(Sec/SPI)	0.955529	0.044471	CS pos: 23-24. IQS-GG. Pr: 0.4839
ENST00000401642.8	OTHER	0.001471	0.998529
ENST00000401766.6	OTHER	0.002647	0.997353
ENST00000402673.7	OTHER	0.006648	0.993352
ENST00000402693.5	OTHER	0.003115	0.996885
ENST00000403000.6	OTHER	0.250291	0.749709
ENST00000403687.8	OTHER	0.000887	0.999113
ENST00000405673.5	OTHER	0.001135	0.998865
ENST00000405742.7	SP(Sec/SPI)	0.996648	0.003352	CS pos: 18-19. ALT-EM. Pr: 0.6035
ENST00000406134.5	OTHER	0.000666	0.999334
ENST00000406381.6	OTHER	0.001197	0.998803
ENST00000406875.8	OTHER	0.002083	0.997917
ENST00000407106.5	OTHER	0.000918	0.999082
ENST00000407263.2	OTHER	0.048626	0.951374
ENST00000407324.5	OTHER	0.001358	0.998642
ENST00000407811.5	OTHER	0.000887	0.999113
ENST00000407817.3	SP(Sec/SPI)	0.996648	0.003352	CS pos: 18-19. ALT-EM. Pr: 0.6035
ENST00000408938.2	OTHER	0.000485	0.999515
ENST00000408978.9	OTHER	0.039469	0.960531
ENST00000409012.6	OTHER	0.000691	0.999309
ENST00000409044.7	OTHER	0.039469	0.960531
ENST00000409302.1	OTHER	0.000366	0.999634
ENST00000409324.7	OTHER	0.000717	0.999283
ENST00000409369.1	OTHER	0.004123	0.995877
ENST00000409493.3	OTHER	0.001159	0.998841
ENST00000409719.1	OTHER	0.001806	0.998194
ENST00000409750.5	OTHER	0.000762	0.999238
ENST00000409917.5	OTHER	0.000690	0.999310
ENST00000410067.8	OTHER	0.000366	0.999634
ENST00000410086.3	SP(Sec/SPI)	0.993891	0.006109	CS pos: 19-20. GQG-EP. Pr: 0.9694
ENST00000411731.6	SP(Sec/SPI)	0.948293	0.051707	CS pos: 19-20. ARG-SE. Pr: 0.7467
ENST00000412575.1	OTHER	0.000490	0.999510
ENST00000413340.5	OTHER	0.031195	0.968805
ENST00000413464.6	OTHER	0.003756	0.996244
ENST00000413802.1	OTHER	0.000650	0.999350
ENST00000416084.5	OTHER	0.000930	0.999070
ENST00000416172.1	OTHER	0.003139	0.996861
ENST00000416189.6	OTHER	0.421859	0.578141
ENST00000416668.5	OTHER	0.090352	0.909648
ENST00000417024.6	OTHER	0.012298	0.987702
ENST00000417098.6	OTHER	0.000881	0.999119
ENST00000418929.7	OTHER	0.002518	0.997482
ENST00000420128.6	OTHER	0.090352	0.909648
ENST00000420401.5	OTHER	0.001724	0.998276
ENST00000420478.2	OTHER	0.001767	0.998233
ENST00000420922.6	OTHER	0.090352	0.909648
ENST00000421450.2	OTHER	0.000684	0.999316
ENST00000421460.1	OTHER	0.003120	0.996880
ENST00000421903.1	OTHER	0.002880	0.997120
ENST00000422067.2	OTHER	0.000353	0.999647
ENST00000422452.3	OTHER	0.001643	0.998357
ENST00000422887.1	OTHER	0.001222	0.998778
ENST00000422888.5	OTHER	0.004811	0.995189
ENST00000423159.5	OTHER	0.000887	0.999113
ENST00000423553.6	OTHER	0.001767	0.998233
ENST00000423557.1	SP(Sec/SPI)	0.997987	0.002013	CS pos: 18-19. VRA-SP. Pr: 0.9505
ENST00000423644.5	OTHER	0.001655	0.998345
ENST00000423676.8	OTHER	0.002577	0.997423
ENST00000423807.5	OTHER	0.000926	0.999074
ENST00000424149.6	OTHER	0.250291	0.749709
ENST00000424557.1	OTHER	0.044112	0.955888
ENST00000425175.5	OTHER	0.000209	0.999791
ENST00000425210.5	OTHER	0.006408	0.993592
ENST00000425274.1	OTHER	0.077926	0.922074
ENST00000425382.5	OTHER	0.000346	0.999654
ENST00000426290.1	OTHER	0.002419	0.997581
ENST00000426726.8	OTHER	0.002686	0.997314
ENST00000426838.8	OTHER	0.000551	0.999449
ENST00000426861.5	OTHER	0.000968	0.999032
ENST00000427720.1	OTHER	0.001103	0.998897
ENST00000427777.1	OTHER	0.001135	0.998865
ENST00000428463.5	OTHER	0.000717	0.999283
ENST00000428686.1	OTHER	0.000717	0.999283
ENST00000428878.6	OTHER	0.002083	0.997917
ENST00000431187.5	OTHER	0.000690	0.999310
ENST00000431583.1	OTHER	0.002457	0.997543
ENST00000431598.1	OTHER	0.060479	0.939521
ENST00000432118.6	OTHER	0.001285	0.998715
ENST00000432372.6	SP(Sec/SPI)	0.999120	0.000880	CS pos: 21-22. AGA-FR. Pr: 0.9317
ENST00000432728.1	OTHER	0.000586	0.999414
ENST00000433590.6	SP(Sec/SPI)	0.969853	0.030147	CS pos: 28-29. VNS-QR. Pr: 0.7425
ENST00000433680.2	OTHER	0.000684	0.999316
ENST00000434609.1	OTHER	0.000251	0.999749
ENST00000434997.1	OTHER	0.000694	0.999306
ENST00000435494.2	OTHER	0.001767	0.998233
ENST00000435983.5	OTHER	0.000168	0.999832
ENST00000436198.6	OTHER	0.000742	0.999258
ENST00000436454.1	OTHER	0.001655	0.998345
ENST00000436811.2	OTHER	0.000955	0.999045
ENST00000436812.1	OTHER	0.030666	0.969334
ENST00000437184.5	OTHER	0.000887	0.999113
ENST00000437468.2	SP(Sec/SPI)	0.935223	0.064777	CS pos: 19-20. ISA-SS. Pr: 0.5495
ENST00000438650.5	OTHER	0.000392	0.999608
ENST00000439578.5	OTHER	0.006648	0.993352
ENST00000440306.3	OTHER	0.000992	0.999008
ENST00000440446.2	OTHER	0.000294	0.999706
ENST00000440919.1	OTHER	0.000881	0.999119
ENST00000441671.6	SP(Sec/SPI)	0.913259	0.086741	CS pos: 19-20. VAP-VK. Pr: 0.3225
ENST00000441821.5	OTHER	0.000490	0.999510
ENST00000441825.8	OTHER	0.001637	0.998363
ENST00000441876.7	OTHER	0.001135	0.998865
ENST00000441925.2	OTHER	0.000999	0.999001
ENST00000442390.5	OTHER	0.000887	0.999113
ENST00000442396.7	OTHER	0.000648	0.999352
ENST00000442455.8	OTHER	0.000717	0.999283
ENST00000443281.1	OTHER	0.138714	0.861286
ENST00000443439.7	SP(Sec/SPI)	0.817863	0.182137	CS pos: 32-33. SWC-QS. Pr: 0.4356
ENST00000444232.3	OTHER	0.000642	0.999358
ENST00000444315.6	SP(Sec/SPI)	0.704338	0.295662	CS pos: 27-28. VGE-NG. Pr: 0.2381
ENST00000444570.5	OTHER	0.001655	0.998345
ENST00000444784.5	OTHER	0.000887	0.999113
ENST00000446419.6	OTHER	0.000869	0.999131
ENST00000446583.6	OTHER	0.002766	0.997234
ENST00000447475.7	OTHER	0.000955	0.999045
ENST00000447817.1	OTHER	0.000291	0.999709
ENST00000448631.6	OTHER	0.002318	0.997682
ENST00000448673.1	OTHER	0.000742	0.999258
ENST00000449309.2	OTHER	0.000485	0.999515
ENST00000449408.6	OTHER	0.006760	0.993240
ENST00000450855.1	SP(Sec/SPI)	0.881435	0.118565	CS pos: 19-20. IKG-FN. Pr: 0.6471
ENST00000450855.1	SP(Sec/SPI)	0.881435	0.118565	CS pos: 19-20. IKG-FN. Pr: 0.6471
ENST00000451287.7	OTHER	0.002258	0.997742
ENST00000451800.5	OTHER	0.000930	0.999070
ENST00000451802.7	OTHER	0.001054	0.998946
ENST00000452238.5	OTHER	0.006917	0.993083
ENST00000452476.5	OTHER	0.013284	0.986716
ENST00000454073.7	OTHER	0.041945	0.958055
ENST00000454791.1	OTHER	0.166241	0.833759
ENST00000454841.5	OTHER	0.007367	0.992633
ENST00000455100.2	OTHER	0.001125	0.998875
ENST00000455415.1	OTHER	0.004916	0.995084
ENST00000455562.1	OTHER	0.000904	0.999096
ENST00000456004.1	OTHER	0.006998	0.993002
ENST00000456399.6	OTHER	0.007768	0.992232
ENST00000456764.1	OTHER	0.000295	0.999705
ENST00000457131.1	OTHER	0.000168	0.999832
ENST00000457245.5	OTHER	0.000881	0.999119
ENST00000457347.6	OTHER	0.004081	0.995919
ENST00000457692.5	OTHER	0.138714	0.861286
ENST00000458478.6	OTHER	0.000599	0.999401
ENST00000460902.2	OTHER	0.023240	0.976760
ENST00000462838.5	OTHER	0.000294	0.999706
ENST00000463003.2	OTHER	0.001436	0.998564
ENST00000464500.5	OTHER	0.015165	0.984835
ENST00000464646.1	OTHER	0.001039	0.998961
ENST00000465829.6	OTHER	0.001482	0.998518
ENST00000466178.1	OTHER	0.016282	0.983718
ENST00000466369.5	OTHER	0.001771	0.998229
ENST00000468187.6	OTHER	0.000719	0.999281
ENST00000469379.5	OTHER	0.000429	0.999571
ENST00000469710.5	OTHER	0.000800	0.999200
ENST00000470402.1	OTHER	0.002610	0.997390
ENST00000471071.2	OTHER	0.001030	0.998970
ENST00000471301.3	OTHER	0.005174	0.994826
ENST00000471906.1	OTHER	0.014763	0.985237
ENST00000471912.1	OTHER	0.015165	0.984835
ENST00000472384.5	OTHER	0.000637	0.999363
ENST00000472902.1	OTHER	0.001629	0.998371
ENST00000473337.6	OTHER	0.002055	0.997945
ENST00000478620.2	SP(Sec/SPI)	0.969737	0.030263	CS pos: 22-23. AST-SV. Pr: 0.3847
ENST00000480046.5	OTHER	0.000877	0.999123
ENST00000480696.1	OTHER	0.004991	0.995009
ENST00000481392.1	OTHER	0.006070	0.993930
ENST00000482356.5	SP(Sec/SPI)	0.987155	0.012845	CS pos: 24-25. IQA-YF. Pr: 0.4508
ENST00000483208.5	OTHER	0.001771	0.998229
ENST00000484212.5	OTHER	0.002548	0.997452
ENST00000484310.6	OTHER	0.075569	0.924431
ENST00000484338.6	OTHER	0.012138	0.987862
ENST00000484436.7	OTHER	0.000519	0.999481
ENST00000484726.5	OTHER	0.000543	0.999457
ENST00000485743.1	OTHER	0.002708	0.997292
ENST00000486040.1	OTHER	0.000992	0.999008
ENST00000486108.1	OTHER	0.003171	0.996829
ENST00000486514.5	OTHER	0.001093	0.998907
ENST00000488300.6	OTHER	0.001767	0.998233
ENST00000488680.1	OTHER	0.027330	0.972670
ENST00000488763.5	OTHER	0.003326	0.996674
ENST00000489294.2	OTHER	0.000813	0.999187
ENST00000492452.2	OTHER	0.004185	0.995815
ENST00000494507.2	OTHER	0.421859	0.578141
ENST00000495414.5	OTHER	0.001520	0.998480
ENST00000495723.1	OTHER	0.001771	0.998229
ENST00000495956.3	OTHER	0.005451	0.994549
ENST00000496258.1	OTHER	0.003171	0.996829
ENST00000496430.6	OTHER	0.089896	0.910104
ENST00000497665.5	OTHER	0.000494	0.999506
ENST00000502286.1	OTHER	0.006648	0.993352
ENST00000503119.5	OTHER	0.001397	0.998603
ENST00000504455.5	OTHER	0.000346	0.999654
ENST00000505758.5	OTHER	0.006648	0.993352
ENST00000505810.5	OTHER	0.000284	0.999716
ENST00000505959.5	OTHER	0.000766	0.999234
ENST00000506264.5	SP(Sec/SPI)	0.994596	0.005404	CS pos: 19-20. ISA-SS. Pr: 0.5720
ENST00000507047.5	OTHER	0.000346	0.999654
ENST00000507154.1	SP(Sec/SPI)	0.817863	0.182137	CS pos: 32-33. SWC-QS. Pr: 0.4356
ENST00000507419.5	OTHER	0.001139	0.998861
ENST00000508789.5	OTHER	0.001397	0.998603
ENST00000508821.6	OTHER	0.000346	0.999654
ENST00000509730.5	OTHER	0.001139	0.998861
ENST00000510217.1	OTHER	0.001436	0.998564
ENST00000510644.6	SP(Sec/SPI)	0.990430	0.009570	CS pos: 24-25. AAA-AR. Pr: 0.6226
ENST00000511799.5	OTHER	0.000346	0.999654
ENST00000511817.1	OTHER	0.001137	0.998863
ENST00000512174.1	SP(Sec/SPI)	0.990430	0.009570	CS pos: 24-25. AAA-AR. Pr: 0.6226
ENST00000512522.1	SP(Sec/SPI)	0.767295	0.232705	CS pos: 23-24. ILC-QL. Pr: 0.3033
ENST00000512686.5	OTHER	0.000269	0.999731
ENST00000513129.1	OTHER	0.010925	0.989075
ENST00000513174.1	OTHER	0.013284	0.986716
ENST00000514445.5	OTHER	0.001000	0.999000
ENST00000517822.5	OTHER	0.000445	0.999555
ENST00000518166.5	OTHER	0.000445	0.999555
ENST00000518237.6	OTHER	0.000238	0.999762
ENST00000518385.5	SP(Sec/SPI)	0.998341	0.001659	CS pos: 18-19. VSA-ES. Pr: 0.5754
ENST00000518661.5	OTHER	0.000445	0.999555
ENST00000519154.5	OTHER	0.000238	0.999762
ENST00000519831.5	OTHER	0.001035	0.998965
ENST00000519914.5	OTHER	0.001594	0.998406
ENST00000520346.1	OTHER	0.000445	0.999555
ENST00000520425.5	OTHER	0.000445	0.999555
ENST00000521590.5	OTHER	0.001594	0.998406
ENST00000521599.5	OTHER	0.000445	0.999555
ENST00000522206.5	OTHER	0.000834	0.999166
ENST00000522286.5	OTHER	0.001655	0.998345
ENST00000522495.5	OTHER	0.000238	0.999762
ENST00000522521.2	OTHER	0.001208	0.998792
ENST00000522791.5	OTHER	0.002362	0.997638
ENST00000522911.5	OTHER	0.001594	0.998406
ENST00000522968.1	OTHER	0.004096	0.995904
ENST00000523877.1	OTHER	0.001594	0.998406
ENST00000523923.5	OTHER	0.000445	0.999555
ENST00000524074.1	OTHER	0.000631	0.999369
ENST00000524435.1	OTHER	0.000257	0.999743
ENST00000524669.5	OTHER	0.001100	0.998900
ENST00000525440.5	OTHER	0.000702	0.999298
ENST00000525897.1	OTHER	0.000724	0.999276
ENST00000526384.1	OTHER	0.000528	0.999472
ENST00000526663.1	OTHER	0.057635	0.942365
ENST00000526676.1	OTHER	0.004364	0.995636
ENST00000526811.4	OTHER	0.001015	0.998985
ENST00000528969.5	OTHER	0.000652	0.999348
ENST00000530122.1	OTHER	0.000388	0.999612
ENST00000531103.5	OTHER	0.038341	0.961659
ENST00000532314.5	OTHER	0.001264	0.998736
ENST00000532512.1	OTHER	0.002844	0.997156
ENST00000533150.5	OTHER	0.000528	0.999472
ENST00000533160.1	OTHER	0.007287	0.992713
ENST00000533764.5	OTHER	0.250291	0.749709
ENST00000533871.8	SP(Sec/SPI)	0.833603	0.166397	CS pos: 19-20. GLA-AE. Pr: 0.4754
ENST00000534108.5	OTHER	0.000528	0.999472
ENST00000534711.5	OTHER	0.001100	0.998900
ENST00000534810.3	OTHER	0.016501	0.983499
ENST00000537042.5	OTHER	0.001073	0.998927
ENST00000537259.5	OTHER	0.028148	0.971852
ENST00000537388.1	OTHER	0.001767	0.998233
ENST00000537663.5	OTHER	0.001767	0.998233
ENST00000537971.5	OTHER	0.048626	0.951374
ENST00000538904.7	OTHER	0.000711	0.999289
ENST00000539140.6	OTHER	0.075569	0.924431
ENST00000539263.5	OTHER	0.023240	0.976760
ENST00000540443.1	OTHER	0.093909	0.906091
ENST00000541662.5	OTHER	0.001482	0.998518
ENST00000541774.5	OTHER	0.001359	0.998641
ENST00000542091.5	SP(Sec/SPI)	0.677432	0.322568	CS pos: 25-26. VRG-VY. Pr: 0.4126
ENST00000543175.5	OTHER	0.000926	0.999074
ENST00000543226.2	OTHER	0.000833	0.999167
ENST00000543555.6	OTHER	0.000423	0.999577
ENST00000544153.3	OTHER	0.001298	0.998702
ENST00000544719.6	OTHER	0.000696	0.999304
ENST00000544960.1	OTHER	0.073282	0.926718
ENST00000545294.5	OTHER	0.002693	0.997307
ENST00000546246.2	OTHER	0.001944	0.998056
ENST00000546756.1	OTHER	0.001624	0.998376
ENST00000549114.5	OTHER	0.000674	0.999326
ENST00000549793.5	OTHER	0.001771	0.998229
ENST00000549832.1	OTHER	0.032415	0.967585
ENST00000552049.5	OTHER	0.001408	0.998592
ENST00000553066.5	OTHER	0.000801	0.999199
ENST00000553331.5	OTHER	0.000532	0.999468
ENST00000553489.1	OTHER	0.000120	0.999880
ENST00000554182.5	OTHER	0.000392	0.999608
ENST00000554578.5	OTHER	0.001073	0.998927
ENST00000555181.6	OTHER	0.000392	0.999608
ENST00000555757.1	OTHER	0.000392	0.999608
ENST00000556095.5	OTHER	0.000392	0.999608
ENST00000556530.1	OTHER	0.000532	0.999468
ENST00000558022.5	OTHER	0.000918	0.999082
ENST00000558767.6	OTHER	0.000918	0.999082
ENST00000559098.5	OTHER	0.000605	0.999395
ENST00000559185.5	OTHER	0.004067	0.995933
ENST00000560568.5	OTHER	0.001076	0.998924
ENST00000561251.5	OTHER	0.000596	0.999404
ENST00000561311.5	OTHER	0.002104	0.997896
ENST00000561421.6	OTHER	0.000918	0.999082
ENST00000561546.5	OTHER	0.000674	0.999326
ENST00000561561.6	OTHER	0.001952	0.998048
ENST00000561908.1	OTHER	0.000603	0.999397
ENST00000562141.5	OTHER	0.000674	0.999326
ENST00000562526.5	SP(Sec/SPI)	0.998032	0.001968	CS pos: 21-22. VDS-GN. Pr: 0.4880
ENST00000562812.5	OTHER	0.000352	0.999648
ENST00000563792.1	OTHER	0.000999	0.999001
ENST00000563840.1	SP(Sec/SPI)	0.995579	0.004421	CS pos: 28-29. VAG-ED. Pr: 0.8716
ENST00000564537.5	OTHER	0.000674	0.999326
ENST00000565076.1	OTHER	0.000712	0.999288
ENST00000565574.5	SP(Sec/SPI)	0.997923	0.002077	CS pos: 21-22. VDS-GN. Pr: 0.4865
ENST00000566594.1	OTHER	0.000892	0.999108
ENST00000567194.5	OTHER	0.003463	0.996537
ENST00000568365.1	SP(Sec/SPI)	0.987435	0.012565	CS pos: 29-30. VAG-EE. Pr: 0.7553
ENST00000568417.6	SP(Sec/SPI)	0.998032	0.001968	CS pos: 21-22. VDS-GN. Pr: 0.4880
ENST00000569385.1	OTHER	0.011064	0.988936
ENST00000570083.5	SP(Sec/SPI)	0.998032	0.001968	CS pos: 21-22. VDS-GN. Pr: 0.4880
ENST00000570137.7	OTHER	0.000352	0.999648
ENST00000570440.2	OTHER	0.000429	0.999571
ENST00000571594.1	OTHER	0.002982	0.997018
ENST00000572173.1	OTHER	0.008266	0.991734
ENST00000574356.5	OTHER	0.001239	0.998761
ENST00000574832.5	OTHER	0.002461	0.997539
ENST00000575124.1	SP(Sec/SPI)	0.993600	0.006400	CS pos: 27-28. VAG-EQ. Pr: 0.7671
ENST00000575779.2	OTHER	0.000458	0.999542
ENST00000576027.1	OTHER	0.009781	0.990219
ENST00000576772.1	OTHER	0.000458	0.999542
ENST00000577337.5	OTHER	0.059020	0.940980
ENST00000577729.5	OTHER	0.003507	0.996493
ENST00000577810.1	OTHER	0.001113	0.998887
ENST00000578131.5	OTHER	0.005236	0.994764
ENST00000578199.5	OTHER	0.001197	0.998803
ENST00000578327.1	OTHER	0.000204	0.999796
ENST00000578481.5	OTHER	0.014288	0.985712
ENST00000578764.5	OTHER	0.000479	0.999521
ENST00000579146.5	SP(Sec/SPI)	0.993917	0.006083	CS pos: 23-24. SQG-DR. Pr: 0.6950
ENST00000579371.5	OTHER	0.001286	0.998714
ENST00000580306.7	OTHER	0.041945	0.958055
ENST00000580613.5	OTHER	0.041945	0.958055
ENST00000580809.5	OTHER	0.000239	0.999761
ENST00000580844.5	OTHER	0.001286	0.998714
ENST00000580903.1	OTHER	0.041945	0.958055
ENST00000581607.1	OTHER	0.000968	0.999032
ENST00000582388.5	OTHER	0.000204	0.999796
ENST00000582648.5	SP(Sec/SPI)	0.992213	0.007787	CS pos: 22-23. AAS-TQ. Pr: 0.4870
ENST00000582773.5	OTHER	0.000353	0.999647
ENST00000583291.1	OTHER	0.002210	0.997790
ENST00000584442.2	SP(Sec/SPI)	0.658567	0.341433	CS pos: 23-24. IQS-GE. Pr: 0.4572
ENST00000584601.5	OTHER	0.001197	0.998803
ENST00000584703.1	OTHER	0.004613	0.995387
ENST00000584915.2	OTHER	0.001223	0.998777
ENST00000585434.5	OTHER	0.001006	0.998994
ENST00000585868.1	OTHER	0.002268	0.997732
ENST00000587209.5	OTHER	0.000353	0.999647
ENST00000587913.1	OTHER	0.002734	0.997266
ENST00000588544.5	OTHER	0.000738	0.999262
ENST00000589240.1	OTHER	0.002243	0.997757
ENST00000589262.5	OTHER	0.000544	0.999456
ENST00000589373.5	OTHER	0.001006	0.998994
ENST00000589521.1	OTHER	0.000649	0.999351
ENST00000589738.5	OTHER	0.001183	0.998817
ENST00000589837.5	OTHER	0.001006	0.998994
ENST00000590390.1	OTHER	0.035380	0.964620
ENST00000590616.2	OTHER	0.000544	0.999456
ENST00000590751.5	OTHER	0.001272	0.998728
ENST00000590760.5	OTHER	0.000594	0.999406
ENST00000590841.5	OTHER	0.000358	0.999642
ENST00000590941.5	OTHER	0.002686	0.997314
ENST00000591046.1	OTHER	0.000649	0.999351
ENST00000591679.5	OTHER	0.000759	0.999241
ENST00000592448.1	OTHER	0.000358	0.999642
ENST00000592912.5	OTHER	0.046936	0.953064
ENST00000593133.5	OTHER	0.001054	0.998946
ENST00000593916.5	OTHER	0.000665	0.999335
ENST00000594182.1	OTHER	0.000581	0.999419
ENST00000594212.5	OTHER	0.031845	0.968155
ENST00000594365.5	OTHER	0.002593	0.997407
ENST00000595684.5	OTHER	0.002273	0.997727
ENST00000596637.5	OTHER	0.002524	0.997476
ENST00000596755.1	OTHER	0.000833	0.999167
ENST00000597061.1	OTHER	0.000549	0.999451
ENST00000597735.5	OTHER	0.024095	0.975905
ENST00000597985.5	OTHER	0.000581	0.999419
ENST00000598492.5	OTHER	0.000862	0.999138
ENST00000598770.5	OTHER	0.000665	0.999335
ENST00000598935.5	OTHER	0.001047	0.998953
ENST00000599036.1	OTHER	0.001429	0.998571
ENST00000599124.1	OTHER	0.000395	0.999605
ENST00000599164.6	OTHER	0.000395	0.999605
ENST00000599847.5	OTHER	0.000549	0.999451
ENST00000600186.5	OTHER	0.012412	0.987588
ENST00000600519.5	OTHER	0.000395	0.999605
ENST00000600608.5	OTHER	0.024095	0.975905
ENST00000600871.5	OTHER	0.000591	0.999409
ENST00000601478.1	OTHER	0.002818	0.997182
ENST00000601861.5	OTHER	0.000395	0.999605
ENST00000602506.5	OTHER	0.002318	0.997682
ENST00000602638.5	OTHER	0.002318	0.997682
ENST00000602815.5	OTHER	0.002318	0.997682
ENST00000603713.5	OTHER	0.004106	0.995894
ENST00000605173.2	OTHER	0.000694	0.999306
ENST00000610160.1	OTHER	0.002795	0.997205
ENST00000610372.4	OTHER	0.000625	0.999375
ENST00000610595.4	OTHER	0.003171	0.996829
ENST00000611543.4	OTHER	0.003171	0.996829
ENST00000612640.4	OTHER	0.001647	0.998353
ENST00000612899.5	OTHER	0.000684	0.999316
ENST00000613533.4	OTHER	0.001105	0.998895
ENST00000614243.4	SP(Sec/SPI)	0.999251	0.000749	CS pos: 27-28. CWA-RE. Pr: 0.9921
ENST00000614336.4	OTHER	0.000626	0.999374
ENST00000614697.4	OTHER	0.000204	0.999796
ENST00000614994.5	OTHER	0.000696	0.999304
ENST00000614998.4	OTHER	0.001105	0.998895
ENST00000615385.4	OTHER	0.000204	0.999796
ENST00000615729.4	SP(Sec/SPI)	0.544466	0.455534	CS pos: 19-20. LVC-LE. Pr: 0.1771
ENST00000616321.4	OTHER	0.001073	0.998927
ENST00000616463.1	SP(Sec/SPI)	0.658567	0.341433	CS pos: 23-24. IQS-GE. Pr: 0.4572
ENST00000616492.4	OTHER	0.000848	0.999152
ENST00000617779.1	OTHER	0.013443	0.986557
ENST00000618076.3	OTHER	0.003171	0.996829
ENST00000618533.4	OTHER	0.000862	0.999138
ENST00000619138.4	SP(Sec/SPI)	0.955989	0.044011	CS pos: 25-26. VGA-GN. Pr: 0.6846
ENST00000619169.4	OTHER	0.002699	0.997301
ENST00000620074.5	OTHER	0.002223	0.997777
ENST00000620364.5	SP(Sec/SPI)	0.990382	0.009618	CS pos: 23-24. STS-VT. Pr: 0.3923
ENST00000622422.1	SP(Sec/SPI)	0.994578	0.005422	CS pos: 24-25. VHG-HK. Pr: 0.9663
ENST00000622774.2	OTHER	0.090352	0.909648
ENST00000625206.2	OTHER	0.000756	0.999244
ENST00000626663.3	OTHER	0.002376	0.997624
ENST00000626748.2	OTHER	0.008597	0.991403
ENST00000626909.2	OTHER	0.001169	0.998831
ENST00000627374.3	OTHER	0.000977	0.999023
ENST00000627461.1	OTHER	0.000577	0.999423
ENST00000628258.2	OTHER	0.000795	0.999205
ENST00000632570.1	OTHER	0.000351	0.999649
ENST00000635031.2	OTHER	0.000642	0.999358
ENST00000635932.1	OTHER	0.001086	0.998914
ENST00000636159.2	OTHER	0.002104	0.997896
ENST00000638464.1	OTHER	0.002785	0.997215
ENST00000639096.1	OTHER	0.002128	0.997872
ENST00000639725.1	OTHER	0.003170	0.996830
ENST00000639877.1	OTHER	0.003170	0.996830
ENST00000640906.1	OTHER	0.000505	0.999495
ENST00000641641.1	OTHER	0.019134	0.980866
ENST00000642874.1	OTHER	0.151529	0.848471
ENST00000643483.2	OTHER	0.001436	0.998564
ENST00000644092.1	OTHER	0.000666	0.999334
ENST00000645174.2	OTHER	0.001436	0.998564
ENST00000647020.1	OTHER	0.002708	0.997292
ENST00000648619.1	OTHER	0.000697	0.999303
ENST00000648971.1	OTHER	0.000963	0.999037
ENST00000649279.2	OTHER	0.000551	0.999449
ENST00000649909.1	OTHER	0.000756	0.999244
ENST00000649912.1	OTHER	0.015241	0.984759
ENST00000650711.1	OTHER	0.002647	0.997353
ENST00000651870.1	OTHER	0.000204	0.999796
ENST00000664852.1	OTHER	0.002151	0.997849
ENST00000672327.1	OTHER	0.001298	0.998702
ENST00000673477.1	OTHER	0.002551	0.997449
ENST00000675282.1	OTHER	0.001443	0.998557
ENST00000675359.1	OTHER	0.018343	0.981657
ENST00000675575.1	OTHER	0.001443	0.998557
ENST00000675759.1	OTHER	0.237536	0.762464
ENST00000676058.1	SP(Sec/SPI)	0.638409	0.361591	CS pos: 28-29. GRA-EY. Pr: 0.6088
ENST00000676621.1	OTHER	0.000361	0.999639
ENST00000676647.1	OTHER	0.003660	0.996340
ENST00000676757.1	OTHER	0.003660	0.996340
ENST00000676768.1	OTHER	0.421859	0.578141
ENST00000676810.1	OTHER	0.500092	0.499908
ENST00000677068.1	OTHER	0.000551	0.999449
ENST00000677077.1	OTHER	0.000551	0.999449
ENST00000677130.1	OTHER	0.000551	0.999449
ENST00000677699.1	OTHER	0.000551	0.999449
ENST00000677720.1	OTHER	0.000361	0.999639
ENST00000677752.1	OTHER	0.001920	0.998080
ENST00000677780.1	SP(Sec/SPI)	0.998379	0.001621	CS pos: 17-18. GEA-QG. Pr: 0.5159
ENST00000677924.1	SP(Sec/SPI)	0.998877	0.001123	CS pos: 17-18. GEA-QG. Pr: 0.4789
ENST00000678498.1	SP(Sec/SPI)	0.998877	0.001123	CS pos: 17-18. GEA-QG. Pr: 0.4789
ENST00000678566.1	OTHER	0.421859	0.578141
ENST00000678668.1	OTHER	0.002165	0.997835
ENST00000678712.1	SP(Sec/SPI)	0.998877	0.001123	CS pos: 17-18. GEA-QG. Pr: 0.4789
ENST00000679382.1	OTHER	0.001951	0.998049
ENST00000681748.1	OTHER	0.002039	0.997961
ENST00000682605.1	OTHER	0.001583	0.998417
ENST00000683217.1	OTHER	0.000544	0.999456
ENST00000683975.1	OTHER	0.001125	0.998875
ENST00000687160.1	SP(Sec/SPI)	0.941623	0.058377	CS pos: 19-20. IKG-FN. Pr: 0.6951
ENST00000695999.1	OTHER	0.000801	0.999199
ENST00000696000.1	OTHER	0.000801	0.999199
ENST00000696001.1	OTHER	0.001102	0.998898
ENST00000696978.1	OTHER	0.002151	0.997849
ENST00000696979.1	OTHER	0.002151	0.997849
ENST00000696980.1	OTHER	0.002151	0.997849
ENST00000696981.1	OTHER	0.002151	0.997849
ENST00000697041.1	OTHER	0.003581	0.996419
ENST00000697042.1	OTHER	0.001920	0.998080
ENST00000697043.1	OTHER	0.001920	0.998080
ENST00000697698.1	OTHER	0.004325	0.995675
ENST00000697731.1	OTHER	0.000599	0.999401
ENST00000698263.1	SP(Sec/SPI)	0.996648	0.003352	CS pos: 18-19. ALT-EM. Pr: 0.6035
ENST00000698265.1	SP(Sec/SPI)	0.996648	0.003352	CS pos: 18-19. ALT-EM. Pr: 0.6035
ENST00000698267.1	SP(Sec/SPI)	0.996648	0.003352	CS pos: 18-19. ALT-EM. Pr: 0.6035
ENST00000698268.1	SP(Sec/SPI)	0.996648	0.003352	CS pos: 18-19. ALT-EM. Pr: 0.6035
ENST00000698273.1	SP(Sec/SPI)	0.989110	0.010890	CS pos: 18-19. ALT-EM. Pr: 0.6026
ENST00000698506.1	OTHER	0.001942	0.998058
ENST00000699088.1	SP(Sec/SPI)	0.980312	0.019688	CS pos: 19-20. VTA-GT. Pr: 0.4160
ENST00000699969.1	SP(Sec/SPI)	0.997881	0.002119	CS pos: 28-29. VTG-LH. Pr: 0.8885
ENST00000699970.1	SP(Sec/SPI)	0.997881	0.002119	CS pos: 28-29. VTG-LH. Pr: 0.8885
ENST00000699971.1	SP(Sec/SPI)	0.997881	0.002119	CS pos: 28-29. VTG-LH. Pr: 0.8885
ENST00000699973.1	SP(Sec/SPI)	0.997881	0.002119	CS pos: 28-29. VTG-LH. Pr: 0.8885
ENST00000699974.1	SP(Sec/SPI)	0.997881	0.002119	CS pos: 28-29. VTG-LH. Pr: 0.8885
ENST00000699978.1	SP(Sec/SPI)	0.994680	0.005320	CS pos: 28-29. VTG-LH. Pr: 0.8753
ENST00000699979.1	SP(Sec/SPI)	0.997881	0.002119	CS pos: 28-29. VTG-LH. Pr: 0.8885
ENST00000700527.1	OTHER	0.001436	0.998564
ENST00000700528.1	OTHER	0.001436	0.998564
ENST00000703582.1	OTHER	0.090352	0.909648
ENST00000705249.1	OTHER	0.000442	0.999558
ENST00000705250.1	OTHER	0.000672	0.999328
ENST00000705251.1	OTHER	0.000442	0.999558
ENST00000705254.1	OTHER	0.002109	0.997891
ENST00000705256.1	OTHER	0.000442	0.999558
ENST00000705521.1	OTHER	0.000229	0.999771
ENST00000705522.1	OTHER	0.001598	0.998402
ENST00000707123.1	OTHER	0.001482	0.998518
ENST00000707396.1	OTHER	0.015536	0.984464
ENST00000707399.1	OTHER	0.015536	0.984464
ENST00000708143.1	OTHER	0.000427	0.999573
ENST00000708145.1	OTHER	0.000427	0.999573
ENST00000708148.1	OTHER	0.000427	0.999573
ENST00000708149.1	OTHER	0.000427	0.999573
ENST00000709430.1	SP(Sec/SPI)	0.999861	0.000139	CS pos: 25-26. AHA-LQ. Pr: 0.9719
ENST00000709431.1	SP(Sec/SPI)	0.999861	0.000139	CS pos: 25-26. AHA-LQ. Pr: 0.9719
ENST00000709915.1	OTHER	0.000719	0.999281
ENST00000709917.1	OTHER	0.000719	0.999281
ENST00000709918.1	OTHER	0.000635	0.999365
ENST00000709920.1	OTHER	0.000719	0.999281
ENST00000710358.1	OTHER	0.003181	0.996819
ENST00000711061.1	OTHER	0.000684	0.999316
