## Supplemental Table 2 for "Profiling genetically driven alternative splicing across the Indonesian Archipelago"

### Sheet: KOR_popspecificAS_GO
Supplementary Table 2A. Gene ontology enrichment (FDR < 5%) for population-specific AS events in KOR.
ONTOLOGY	ID	Description	GeneRatio	BgRatio	pvalue	p.adjust	qvalue	geneID	Count
BP	GO:0050890	cognition	9/75	317/18870	4.51614950563595e-06	0.00655293293267777	0.00574739447611986	SNAP25/NGF/PAK6/LHCGR/GRIA1/KCNK4/NDRG4/PAX6/PTPRZ1	9
BP	GO:0007611	learning or memory	8/75	274/18870	1.29782695801161e-05	0.00941573458037426	0.00825827785387391	SNAP25/NGF/PAK6/GRIA1/KCNK4/NDRG4/PAX6/PTPRZ1	8
CC	GO:0043025	neuronal cell body	10/77	489/19886	1.8506790150527e-05	0.00223192049102869	0.00154796256387135	SNCB/KCNN1/SNAP25/DLG2/SORBS2/GRIA1/CRYAB/CACNA1A/CYP17A1/GABRD	10
CC	GO:0034702	monoatomic ion channel complex	8/77	300/19886	2.08590700096139e-05	0.00223192049102869	0.00154796256387135	KCNN1/EPS8/CACNA2D1/GRIA1/KCNK4/KCNMB2/CACNA1A/GABRD	8
CC	GO:0097060	synaptic membrane	8/77	393/19886	0.000138772291522225	0.00688701339214148	0.00477653166892252	RIMS1/SNAP25/ANK2/DLG2/GRIA1/GAD2/CRYAB/GABRD	8
CC	GO:1902495	transmembrane transporter complex	8/77	394/19886	0.000141211123833855	0.00688701339214148	0.00477653166892252	KCNN1/EPS8/CACNA2D1/GRIA1/KCNK4/KCNMB2/CACNA1A/GABRD	8
CC	GO:0030018	Z disc	5/77	132/19886	0.000160911527853773	0.00688701339214148	0.00477653166892252	CAPN3/ANK2/SORBS2/MYPN/CRYAB	5
CC	GO:1990351	transporter complex	8/77	421/19886	0.000221772484602134	0.00786616726701595	0.00545563002778775	KCNN1/EPS8/CACNA2D1/GRIA1/KCNK4/KCNMB2/CACNA1A/GABRD	8
CC	GO:0031674	I band	5/77	146/19886	0.00025730453677155	0.00786616726701595	0.00545563002778775	CAPN3/ANK2/SORBS2/MYPN/CRYAB	5
CC	GO:0030016	myofibril	6/77	236/19886	0.000307752261673593	0.00823237299976861	0.00570961432841798	CAPN3/ANK2/SORBS2/MYPN/MYBPC1/CRYAB	6
CC	GO:0043292	contractile fiber	6/77	245/19886	0.000375702867466299	0.00893337929308756	0.00619580167400563	CAPN3/ANK2/SORBS2/MYPN/MYBPC1/CRYAB	6
CC	GO:0034703	cation channel complex	5/77	193/19886	0.000917594100290473	0.0196365137462161	0.0136190282253639	KCNN1/CACNA2D1/KCNK4/KCNMB2/CACNA1A	5
CC	GO:0030315	T-tubule	3/77	51/19886	0.00101696954575157	0.0197846802537124	0.0137217900431552	CAPN3/ANK2/CACNA2D1	3
CC	GO:0008021	synaptic vesicle	5/77	213/19886	0.00142205178607111	0.0248970396516117	0.0172674992173008	SNAP25/NGF/GRIA1/GAD2/DOC2A	5
CC	GO:0030017	sarcomere	5/77	216/19886	0.00151243698818202	0.0248970396516117	0.0172674992173008	CAPN3/ANK2/SORBS2/MYPN/CRYAB	5
CC	GO:0070382	exocytic vesicle	5/77	232/19886	0.00206769633003727	0.0316062153305697	0.0219206904161846	SNAP25/NGF/GRIA1/GAD2/DOC2A	5
CC	GO:0031430	M band	2/77	22/19886	0.00325111500452745	0.044458719504037	0.0308346259226228	ANK2/CRYAB	2
CC	GO:0048786	presynaptic active zone	3/77	77/19886	0.00332401641151678	0.044458719504037	0.0308346259226228	RIMS1/SNAP25/GRIA1	3
CC	GO:0042734	presynaptic membrane	4/77	165/19886	0.00386452005224541	0.048647487716501	0.0337397725923593	RIMS1/SNAP25/GRIA1/GAD2	4
MF	GO:0022839	monoatomic ion gated channel activity	8/78	325/18496	6.71624819564765e-05	0.00970976935734868	0.00801773776206586	KCNN1/SNAP25/CACNA2D1/GRIA1/KCNK4/KCNMB2/CACNA1A/GABRD	8
MF	GO:0022836	gated channel activity	8/78	326/18496	6.86202781438069e-05	0.00970976935734868	0.00801773776206586	KCNN1/SNAP25/CACNA2D1/GRIA1/KCNK4/KCNMB2/CACNA1A/GABRD	8
MF	GO:0022843	voltage-gated monoatomic cation channel activity	5/78	153/18496	0.000471139058505151	0.0362273081392172	0.029914310607797	KCNN1/SNAP25/CACNA2D1/KCNK4/CACNA1A	5
MF	GO:0005216	monoatomic ion channel activity	8/78	443/18496	0.000550313057852606	0.0362273081392172	0.029914310607797	KCNN1/SNAP25/CACNA2D1/GRIA1/KCNK4/KCNMB2/CACNA1A/GABRD	8
MF	GO:0008307	structural constituent of muscle	3/78	42/18496	0.00073576668495923	0.0362273081392172	0.029914310607797	CAPN3/SORBS2/MYBPC1	3
MF	GO:0008179	adenylate cyclase binding	2/78	12/18496	0.00112745451680802	0.0362273081392172	0.029914310607797	GRIA1/ADCY5	2
MF	GO:0015269	calcium-activated potassium channel activity	2/78	12/18496	0.00112745451680802	0.0362273081392172	0.029914310607797	KCNN1/KCNMB2	2
MF	GO:0016830	carbon-carbon lyase activity	3/78	50/18496	0.00122615145036706	0.0362273081392172	0.029914310607797	DDC/GAD2/CYP17A1	3
MF	GO:0031432	titin binding	2/78	13/18496	0.00132880693917062	0.0362273081392172	0.029914310607797	CAPN3/MYBPC1	2
MF	GO:0005244	voltage-gated monoatomic ion channel activity	5/78	200/18496	0.0015667617319293	0.0362273081392172	0.029914310607797	KCNN1/SNAP25/CACNA2D1/KCNK4/CACNA1A	5
MF	GO:0022832	voltage-gated channel activity	5/78	200/18496	0.0015667617319293	0.0362273081392172	0.029914310607797	KCNN1/SNAP25/CACNA2D1/KCNK4/CACNA1A	5
MF	GO:0030170	pyridoxal phosphate binding	3/78	56/18496	0.00170297391975838	0.0362273081392172	0.029914310607797	DDC/GAD2/SHMT2	3
MF	GO:0005267	potassium channel activity	4/78	122/18496	0.00176412057175761	0.0362273081392172	0.029914310607797	KCNN1/SNAP25/KCNK4/KCNMB2	4
MF	GO:0070279	vitamin B6 binding	3/78	57/18496	0.00179216365353018	0.0362273081392172	0.029914310607797	DDC/GAD2/SHMT2	3
MF	GO:0046873	metal ion transmembrane transporter activity	7/78	441/18496	0.00257270076408272	0.0485382877490272	0.0400799697983413	KCNN1/SNAP25/SLC39A12/CACNA2D1/KCNK4/KCNMB2/CACNA1A	7
MF	GO:0005261	monoatomic cation channel activity	6/78	333/18496	0.002818485489311	0.0498519620921883	0.0411647222780949	KCNN1/SNAP25/CACNA2D1/KCNK4/KCNMB2/CACNA1A	6

### Sheet: KOR_popspecificAS_KEGG
Supplementary Table 2B. KEGG pathway enrichment (FDR < 5%) for population-specific AS events in KOR.
Category	Subcategory	ID	Description	GeneRatio	BgRatio	pvalue	p.adjust	qvalue	geneID	Count
Organismal Systems	Nervous system	hsa04727	GABAergic synapse	5/43	89/8661	7.24039190172975e-05	0.00610600862710017	0.00527044955181278	2786/2572/111/773/2563	5
Organismal Systems	Nervous system	hsa04723	Retrograde endocannabinoid signaling	6/43	148/8661	8.14134483613356e-05	0.00610600862710017	0.00527044955181278	22999/2890/2786/111/773/2563	6
Organismal Systems	Nervous system	hsa04728	Dopaminergic synapse	5/43	132/8661	0.000460982494323616	0.0230491247161808	0.0198950339655455	1644/2890/2786/111/773	5
Organismal Systems	Endocrine system	hsa04911	Insulin secretion	4/43	86/8661	0.000832499669351849	0.0257280322228295	0.0222073541291791	3780/6616/10242/111	4
Human Diseases	Substance dependence	hsa05033	Nicotine addiction	3/43	40/8661	0.000990998213043126	0.0257280322228295	0.0222073541291791	2890/773/2563	3
Human Diseases	Substance dependence	hsa05032	Morphine addiction	4/43	91/8661	0.00102912128891318	0.0257280322228295	0.0222073541291791	2786/111/773/2563	4
Organismal Systems	Endocrine system	hsa04913	Ovarian steroidogenesis	3/43	51/8661	0.00201103791110069	0.0407061500730404	0.0351358347998875	3973/111/1586	3
Organismal Systems	Nervous system	hsa04724	Glutamatergic synapse	4/43	115/8661	0.00244236900438242	0.0407061500730404	0.0351358347998875	2890/2786/111/773	4
Organismal Systems	Nervous system	hsa04726	Serotonergic synapse	4/43	115/8661	0.00244236900438242	0.0407061500730404	0.0351358347998875	1644/2786/111/773	4
Organismal Systems	Endocrine system	hsa04927	Cortisol synthesis and secretion	3/43	65/8661	0.00401959955743609	0.0602939933615413	0.0520432363752251	111/1586/1589	3
Human Diseases	Substance dependence	hsa05031	Amphetamine addiction	3/43	69/8661	0.00475563706057521	0.064849596280571	0.0559754410000718	1644/2890/111	3
Organismal Systems	Nervous system	hsa04721	Synaptic vesicle cycle	3/43	78/8661	0.00669498295462572	0.0836872869328215	0.0722353424051723	22999/6616/773	3

### Sheet: MTW_popspecificAS_GO
Supplementary Table 2C. Gene ontology enrichment (FDR < 5%) for population-specific AS events in MTW.
ONTOLOGY	ID	Description	GeneRatio	BgRatio	pvalue	p.adjust	qvalue	geneID	Count
BP	GO:0030900	forebrain development	18/252	407/18870	9.83621838715976e-06	0.026134708589465	0.0236075434077508	SALL1/APLP1/SLC1A2/DCLK1/TACC2/EPHA5/NTRK2/KCNC2/ROBO2/NRG3/ADGRG1/OTX2/PITX2/PITX1/BCAN/HSD3B1/LHX2/FOXP2	18
BP	GO:0048167	regulation of synaptic plasticity	12/252	214/18870	3.22288078629862e-05	0.026134708589465	0.0236075434077508	SYT7/PTN/NTRK2/PDE9A/GRIN1/AGER/MPP2/CPLX2/ADCY8/PRRT2/SLC8A2/GFAP	12
BP	GO:0050804	modulation of chemical synaptic transmission	19/252	489/18870	3.37039615698929e-05	0.026134708589465	0.0236075434077508	SYT7/ACHE/PTN/BCHE/GABRR1/NTRK2/PDE9A/GRIN1/GRM8/NRG3/AGER/FER1L5/BDNF/MPP2/CPLX2/ADCY8/PRRT2/SLC8A2/GFAP	19
BP	GO:0099177	regulation of trans-synaptic signaling	19/252	490/18870	3.46499285243155e-05	0.026134708589465	0.0236075434077508	SYT7/ACHE/PTN/BCHE/GABRR1/NTRK2/PDE9A/GRIN1/GRM8/NRG3/AGER/FER1L5/BDNF/MPP2/CPLX2/ADCY8/PRRT2/SLC8A2/GFAP	19
CC	GO:0062023	collagen-containing extracellular matrix	21/262	429/19886	2.7972842368754e-07	9.37090219353259e-05	7.59683508540898e-05	TNC/F7/ACHE/APLP1/PTPRZ1/PLOD3/IMPG1/ABI3BP/ACAN/ANGPTL4/GH1/COL4A1/LTBP2/COL8A1/BCAN/SERPINH1/COL18A1/SPP2/APOC3/FBLN5/SERPINA3	21
CC	GO:0016324	apical plasma membrane	18/262	403/19886	7.26222480382447e-06	0.00100903702330879	0.000818009589987958	CFTR/SLC13A2/ERBB3/CLIC5/RAB17/SLC22A7/DUOX1/SORBS2/KCNC2/UMOD/SLC38A3/AGER/GJB6/ANK2/ADCY8/SLC22A12/GNAT1/RHCG	18
CC	GO:0098966	perisynaptic extracellular matrix	4/262	11/19886	9.03615244754139e-06	0.00100903702330879	0.000818009589987958	TNC/PTPRZ1/ACAN/BCAN	4
CC	GO:0099535	synapse-associated extracellular matrix	4/262	12/19886	1.34139113545534e-05	0.00112341507594385	0.00091073398144073	TNC/PTPRZ1/ACAN/BCAN	4
CC	GO:0016323	basolateral plasma membrane	13/262	249/19886	2.80961190217114e-05	0.00188243997445467	0.00152606288581085	ERBB3/RAB17/SLC22A7/CXADR/KCNC2/UMOD/SLC38A3/ANK2/SLC43A3/ADCY8/SLC8A2/RHCG/MEGF11	13
CC	GO:0045177	apical part of cell	18/262	469/19886	5.42576383799202e-05	0.00302938480954555	0.00245587205298586	CFTR/SLC13A2/ERBB3/CLIC5/RAB17/SLC22A7/DUOX1/SORBS2/KCNC2/UMOD/SLC38A3/AGER/GJB6/ANK2/ADCY8/SLC22A12/GNAT1/RHCG	18
CC	GO:0005788	endoplasmic reticulum lumen	14/262	313/19886	7.51634400639926e-05	0.00359710748877679	0.00291611541902407	TNC/F7/PLOD3/BCHE/TRDN/BDNF/COL4A1/COL8A1/F10/SERPINH1/COL18A1/SPP2/P4HA3/PDIA2	14
CC	GO:0097449	astrocyte projection	4/262	19/19886	9.76674896167878e-05	0.00373233583233923	0.0030257427957377	MT3/SLC1A2/ADGRG1/GFAP	4
CC	GO:0009925	basal plasma membrane	13/262	282/19886	0.000100271708928517	0.00373233583233923	0.0030257427957377	ERBB3/RAB17/SLC22A7/CXADR/KCNC2/UMOD/SLC38A3/ANK2/SLC43A3/ADCY8/SLC8A2/RHCG/MEGF11	13
CC	GO:0097386	glial cell projection	5/262	37/19886	0.000117984539855357	0.00395248208515447	0.00320421171396654	MT3/SLC1A2/CNGA3/ADGRG1/GFAP	5
CC	GO:0032589	neuron projection membrane	6/262	60/19886	0.000136274783432662	0.00415018658635834	0.00336448747613653	SLC1A2/SGCE/KCNC2/ROBO2/GABRA1/MPP2	6
CC	GO:0045178	basal part of cell	13/262	301/19886	0.000191131268689892	0.00533574791759281	0.00432560239666597	ERBB3/RAB17/SLC22A7/CXADR/KCNC2/UMOD/SLC38A3/ANK2/SLC43A3/ADCY8/SLC8A2/RHCG/MEGF11	13
CC	GO:0097060	synaptic membrane	15/262	393/19886	0.00024101084601907	0.00606241707918103	0.00491470104140991	SYT7/RPH3A/SLC6A2/CRYAB/SLC1A2/FXYD6/CHRNA1/GABRR1/KCNC2/GRIN1/GABRA1/ADGRB3/ANK2/ADCY8/PRRT2	15
CC	GO:0072534	perineuronal net	3/262	10/19886	0.000253354743607565	0.00606241707918103	0.00491470104140991	PTPRZ1/ACAN/BCAN	3
CC	GO:0034702	monoatomic ion channel complex	12/262	300/19886	0.000664531039353139	0.0148411932122201	0.0120315093440779	CFTR/CACNA1S/CLIC5/CHRNA1/CNGA3/GABRR1/KCNC2/GRIN1/HTR3E/GABRA1/CPT1C/KCNIP1	12
CC	GO:0043025	neuronal cell body	16/262	489/19886	0.000814810337881869	0.0170600914494016	0.0138303333666791	SLC6A2/EVX1/CRYAB/RAB17/CNGA3/EPHA5/SORBS2/PDE9A/KCNC2/PJVK/ASS1/CPLX2/ADCY8/GNAT1/SLC8A2/SYT5	16
CC	GO:0030673	axolemma	3/262	15/19886	0.000914872716084724	0.0180283741110813	0.0146153040711987	SLC1A2/KCNC2/ROBO2	3
CC	GO:0005604	basement membrane	6/262	90/19886	0.00122059610314084	0.0227166496973433	0.0184160113807214	TNC/ACHE/APLP1/COL4A1/COL8A1/COL18A1	6
CC	GO:0042734	presynaptic membrane	8/262	165/19886	0.00158282655382651	0.0272210684390886	0.0220676689938251	SYT7/SLC6A2/SLC1A2/FXYD6/GABRR1/KCNC2/ADCY8/PRRT2	8
CC	GO:0044306	neuron projection terminus	7/262	129/19886	0.00162513841427394	0.0272210684390886	0.0220676689938251	SLC1A2/NTRK2/KCNC2/GRIN1/CPLX2/PRRT2/SLC8A2	7
CC	GO:0032590	dendrite membrane	4/262	40/19886	0.0018538285196618	0.0295729787660334	0.0239743237129195	SGCE/KCNC2/GABRA1/MPP2	4
CC	GO:0008021	synaptic vesicle	9/262	213/19886	0.00212786979482194	0.0321702808726997	0.0260799134804604	SYT7/MT3/RPH3A/SYNGR4/GRIN1/FER1L5/BDNF/PRRT2/SYT5	9
CC	GO:0043197	dendritic spine	8/262	174/19886	0.00220870585096147	0.0321702808726997	0.0260799134804604	MT3/RPH3A/CRYAB/NTRK2/GRIN1/MPP2/PRRT2/SLC8A2	8
CC	GO:0044309	neuron spine	8/262	176/19886	0.00237110070623058	0.0330966140244686	0.0268308764126092	MT3/RPH3A/CRYAB/NTRK2/GRIN1/MPP2/PRRT2/SLC8A2	8
CC	GO:0043083	synaptic cleft	3/262	21/19886	0.0025226240875133	0.0338031627726783	0.0274036637717235	ACHE/GRIN1/ADGRB3	3
CC	GO:0005796	Golgi lumen	6/262	106/19886	0.00280998427147237	0.0356223691289887	0.0288784642114033	F7/CGA/ACAN/UMOD/F10/BCAN	6
CC	GO:0043195	terminal bouton	4/262	45/19886	0.00287105661636626	0.0356223691289887	0.0288784642114033	NTRK2/KCNC2/GRIN1/CPLX2	4
CC	GO:0031674	I band	7/262	146/19886	0.00326720560372543	0.0390897813302863	0.0316894378105699	CACNA1S/CAPN3/CRYAB/MYPN/SORBS2/ANK2/MYL3	7
CC	GO:0045211	postsynaptic membrane	10/262	275/19886	0.00365348751526651	0.0403824671921932	0.0327373968125243	RPH3A/FXYD6/CHRNA1/GABRR1/KCNC2/GRIN1/GABRA1/ADGRB3/ANK2/PRRT2	10
CC	GO:0043204	perikaryon	7/262	149/19886	0.00365546514443083	0.0403824671921932	0.0327373968125243	CRYAB/CNGA3/PDE9A/KCNC2/ASS1/CPLX2/SLC8A2	7
CC	GO:0070382	exocytic vesicle	9/262	232/19886	0.00375876207353508	0.0403824671921932	0.0327373968125243	SYT7/MT3/RPH3A/SYNGR4/GRIN1/FER1L5/BDNF/PRRT2/SYT5	9
CC	GO:0043679	axon terminus	6/262	113/19886	0.00385742970194085	0.0403824671921932	0.0327373968125243	NTRK2/KCNC2/GRIN1/CPLX2/PRRT2/SLC8A2	6
MF	GO:0050997	quaternary ammonium group binding	6/247	54/18496	8.06223645767196e-05	0.043132965048545	0.0363224968829852	ACHE/BCHE/APOC1/CHRNA1/OGDHL/CRP	6

### Sheet: MTW_popspecificAS_KEGG
Supplementary Table 2D. KEGG pathway enrichment (FDR < 5%) for population-specific AS events in MTW.
No pathways enriched below the threshold.

### Sheet: SMB_popspecificAS_GO
Supplementary Table 2E. Gene ontology enrichment (FDR < 5%) for population-specific AS events in SMB.
ONTOLOGY	ID	Description	GeneRatio	BgRatio	pvalue	p.adjust	qvalue	geneID	Count
BP	GO:0023061	signal release	22/250	484/18870	5.4528564538428e-07	0.00157042265870673	0.00143381425491572	HFE/SYT1/CAMK2A/RPH3A/PPFIA2/AGTR1/DRD2/DOC2A/OR51E2/RIMS2/SV2B/HNF1B/TMEM132A/HNF1A/CYP19A1/PTPRN/AGT/TGM2/CFTR/GCK/FGG/SLC25A22	22
BP	GO:0007588	excretion	6/250	29/18870	1.87364590160736e-06	0.0026980500983146	0.00246335129590273	ATP6V1B1/AGTR1/DRD2/SLC22A12/KCNMA1/AGT	6
BP	GO:0097254	renal tubular secretion	5/250	19/18870	3.91791311234807e-06	0.00294057114601027	0.00268477584895236	ATP6V1B1/AGTR1/DRD2/SLC22A12/AGT	5
BP	GO:0006836	neurotransmitter transport	13/250	207/18870	4.08412659168093e-06	0.00294057114601027	0.00268477584895236	SYT1/CAMK2A/RPH3A/SLC6A2/PPFIA2/DRD2/DOC2A/SLC6A1/RIMS2/SV2B/SLC1A6/SLC5A7/GFAP	13
BP	GO:0003014	renal system process	10/250	126/18870	6.98281087101556e-06	0.00332134692238103	0.00303242858629672	ATP6V1B1/AGTR1/DRD2/PTPRO/OR51E2/SLC22A12/HNF1A/KCNMA1/AGT/PON3	10
BP	GO:0001505	regulation of neurotransmitter levels	12/250	188/18870	8.15660440744638e-06	0.00332134692238103	0.00303242858629672	SYT1/CAMK2A/RPH3A/SLC6A2/PPFIA2/DRD2/DOC2A/SLC6A1/RIMS2/SV2B/SLC1A6/GFAP	12
BP	GO:0098801	regulation of renal system process	5/250	22/18870	8.58909817485661e-06	0.00332134692238103	0.00303242858629672	AGTR1/DRD2/PTPRO/OR51E2/AGT	5
BP	GO:0035812	renal sodium excretion	4/250	11/18870	9.22596367328064e-06	0.00332134692238103	0.00303242858629672	ATP6V1B1/AGTR1/DRD2/AGT	4
BP	GO:0098814	spontaneous synaptic transmission	4/250	14/18870	2.71214780511115e-05	0.00867887297635569	0.00792391253469902	SYT1/RPH3A/DOC2A/RIMS2	4
BP	GO:0042391	regulation of membrane potential	17/250	440/18870	8.5223072534268e-05	0.0245442448898692	0.0224091826516423	CACNA1G/GABRP/KCNH1/DRD2/GRIK2/CHRM1/RIMS2/HTR3D/GABRA5/DSG2/P2RX2/TMEM108/KCNMA1/SLC1A6/CCN6/CFTR/GABRA1	17
BP	GO:1902074	response to salt	15/250	366/18870	0.000117066400182563	0.0306501120477982	0.0279839107804824	SYT1/MDM2/KCNH1/DRD2/SLC6A1/CHRM1/KRT8/CHRM2/P2RX2/KCNMA1/HNRNPA1/TGM2/DLG2/FGG/SLURP2	15
BP	GO:0007200	phospholipase C-activating G protein-coupled receptor signaling pathway	8/250	113/18870	0.000131153755680015	0.0314769013632037	0.0287387790954981	CCKBR/AGTR1/DRD2/CHRM1/CHRM2/AGT/TGM2/LHCGR	8
BP	GO:0060078	regulation of postsynaptic membrane potential	9/250	148/18870	0.000161296309865584	0.0357333363394524	0.0326249540116784	DRD2/GRIK2/CHRM1/RIMS2/HTR3D/GABRA5/P2RX2/TMEM108/GABRA1	9
BP	GO:0046879	hormone secretion	13/250	308/18870	0.00025027541685612	0.0420743905995639	0.0384144107155375	HFE/AGTR1/DRD2/RIMS2/HNF1B/HNF1A/CYP19A1/PTPRN/AGT/CFTR/GCK/FGG/SLC25A22	13
BP	GO:1905918	regulation of CoA-transferase activity	3/250	10/18870	0.00025738591535127	0.0420743905995639	0.0384144107155375	AGTR1/APOA2/AGT	3
BP	GO:0050808	synapse organization	17/250	483/18870	0.000258199262094865	0.0420743905995639	0.0384144107155375	CX3CL1/TNC/CAMK2B/MYOT/KIF1A/PPFIA2/DRD2/CNTN5/PTPRO/SLC6A1/ARHGEF15/CAMKV/P2RX2/TMEM108/C1QC/LRRTM1/GABRA1	17
BP	GO:0003071	renal system process involved in regulation of systemic arterial blood pressure	4/250	24/18870	0.00025940317280671	0.0420743905995639	0.0384144107155375	AGTR1/PTPRO/OR51E2/AGT	4
BP	GO:0003073	regulation of systemic arterial blood pressure	7/250	95/18870	0.000270238098165453	0.0420743905995639	0.0384144107155375	AGTR1/DRD2/PTPRO/OR51E2/P2RX2/AGT/PRCP	7
BP	GO:0050804	modulation of chemical synaptic transmission	17/250	489/18870	0.000297893301249771	0.0420743905995639	0.0384144107155375	CX3CL1/CAMK2B/SYT1/CAMK2A/PPFIA2/DRD2/SLC6A1/GRIK2/CHRM1/RIMS2/CHRM2/SV2B/CAMKV/FAM107A/TMEM108/LRRTM1/GFAP	17
BP	GO:0099177	regulation of trans-synaptic signaling	17/250	490/18870	0.000304999805479002	0.0420743905995639	0.0384144107155375	CX3CL1/CAMK2B/SYT1/CAMK2A/PPFIA2/DRD2/SLC6A1/GRIK2/CHRM1/RIMS2/CHRM2/SV2B/CAMKV/FAM107A/TMEM108/LRRTM1/GFAP	17
BP	GO:0001504	neurotransmitter uptake	5/250	45/18870	0.000310867118450051	0.0420743905995639	0.0384144107155375	SLC6A2/DRD2/SLC6A1/SLC1A6/GFAP	5
BP	GO:0051588	regulation of neurotransmitter transport	7/250	99/18870	0.000348150277344532	0.0420743905995639	0.0384144107155375	SYT1/CAMK2A/PPFIA2/DRD2/RIMS2/SV2B/GFAP	7
BP	GO:0044062	regulation of excretion	3/250	11/18870	0.000350445897230517	0.0420743905995639	0.0384144107155375	AGTR1/DRD2/AGT	3
BP	GO:0009914	hormone transport	13/250	319/18870	0.000350619921663032	0.0420743905995639	0.0384144107155375	HFE/AGTR1/DRD2/RIMS2/HNF1B/HNF1A/CYP19A1/PTPRN/AGT/CFTR/GCK/FGG/SLC25A22	13
BP	GO:1903351	cellular response to dopamine	6/250	73/18870	0.000412934754717488	0.0475700837434547	0.0434320428330226	DRD2/CHRM1/CHRM2/HTR3D/GNG2/TGM2	6
BP	GO:1903350	response to dopamine	6/250	74/18870	0.000444456784187542	0.04923213609462	0.0449495160688453	DRD2/CHRM1/CHRM2/HTR3D/GNG2/TGM2	6
BP	GO:0046427	positive regulation of receptor signaling pathway via JAK-STAT	5/250	49/18870	0.000464765156808804	0.0495749500596058	0.0452625092283974	CAMK2A/CSH1/CSH2/AGT/GH2	5
CC	GO:0042734	presynaptic membrane	15/269	165/19886	7.47288787774229e-09	2.66034808447626e-06	2.24186636332269e-06	NRXN3/SYT1/SLC6A2/PPFIA2/KCNH1/DRD2/CNTN5/SLC6A1/GRIK2/CHRM1/RIMS2/CHRM2/GABRA5/SLC1A6/SLC5A7	15
CC	GO:0097060	synaptic membrane	22/269	393/19886	2.17896119402875e-08	3.87855092537118e-06	3.26844179104313e-06	NRXN3/SYT1/RPH3A/GABRP/SLC6A2/PPFIA2/KCNH1/DRD2/CNTN5/PTPRO/SLC6A1/GRIK2/CHRM1/RIMS2/CHRM2/GABRA5/KCNMA1/SLC1A6/LRRTM1/GABRA1/SLC5A7/DLG2	22
CC	GO:0098966	perisynaptic extracellular matrix	4/269	11/19886	1.00273336398654e-05	0.00102297566539065	0.000862058144992121	TNC/PTPRZ1/NCAN/HAPLN1	4
CC	GO:0098982	GABA-ergic synapse	8/269	79/19886	1.14941085998949e-05	0.00102297566539065	0.000862058144992121	NPY/DRD2/CNTN5/PTPRO/SLC6A1/GABRA5/LRRTM1/GABRA1	8
CC	GO:0099535	synapse-associated extracellular matrix	4/269	12/19886	1.48810806444697e-05	0.00105953294188624	0.00089286483866818	TNC/PTPRZ1/NCAN/HAPLN1	4
CC	GO:0045211	postsynaptic membrane	14/269	275/19886	2.45736601409483e-05	0.00145803716836293	0.00122868300704742	RPH3A/GABRP/KCNH1/DRD2/PTPRO/SLC6A1/GRIK2/CHRM1/CHRM2/GABRA5/KCNMA1/LRRTM1/GABRA1/DLG2	14
CC	GO:0044306	neuron projection terminus	9/269	129/19886	6.61370776262944e-05	0.0033635428049944	0.00283444618398405	SYT1/TULP1/NTS/DRD2/GRIK2/CHRM1/CHRM2/PTPRN/PDYN	9
CC	GO:0016324	apical plasma membrane	16/269	403/19886	0.00012961936362614	0.00528008083245281	0.00444950631948271	FOLR1/SLC17A2/UPK1B/ATP6V1B1/CA14/PTPRO/SLC22A12/TMEM235/DSG2/P2RX2/KCNMA1/PDPN/SLC22A5/CFTR/CTSB/MUC1	16
CC	GO:0031045	dense core granule	5/269	37/19886	0.000133485189584481	0.00528008083245281	0.00444950631948271	SYT1/NPY/KIF1A/P2RX2/PDYN	5
CC	GO:0043679	axon terminus	8/269	113/19886	0.000151874902389981	0.00540674652508334	0.00455624707169944	TULP1/NTS/DRD2/GRIK2/CHRM1/CHRM2/PTPRN/PDYN	8
CC	GO:0045177	apical part of cell	17/269	469/19886	0.000236893178864486	0.00766672469779609	0.00646072305994052	HFE/FOLR1/SLC17A2/UPK1B/ATP6V1B1/CA14/PTPRO/SLC22A12/TMEM235/DSG2/P2RX2/KCNMA1/PDPN/SLC22A5/CFTR/CTSB/MUC1	17
CC	GO:0072534	perineuronal net	3/269	10/19886	0.000273781870116994	0.00812219548013749	0.00684454675292485	PTPRZ1/NCAN/HAPLN1	3
CC	GO:0098992	neuronal dense core vesicle	4/269	25/19886	0.000331092455445981	0.0090668395491361	0.00764059512567649	NPY/KIF1A/P2RX2/PDYN	4
CC	GO:0098850	extrinsic component of synaptic vesicle membrane	3/269	11/19886	0.000372689821295917	0.00947696974152475	0.00798621045634108	RPH3A/ATP6V1B1/DOC2A	3
CC	GO:0150034	distal axon	12/269	276/19886	0.000400886591077659	0.00951437509490978	0.00801773182155318	TULP1/NTS/DRD2/PTPRO/GRIK2/NDRG2/CHRM1/CHRM2/PTPRN/BOC/LRRTM1/PDYN	12
CC	GO:0062023	collagen-containing extracellular matrix	15/269	429/19886	0.000791132099830773	0.0170301054532854	0.0143512124606338	TNC/PTPRZ1/MATN4/NCAN/ABI3BP/LAD1/SERPINA5/NCAM1/LAMA4/AGT/C1QC/TGM2/HAPLN1/CTSB/FGG	15
CC	GO:0001669	acrosomal vesicle	8/269	145/19886	0.000816215732196564	0.0170301054532854	0.0143512124606338	DRD2/TBC1D21/CFAP65/SV2B/SERPINA5/DKKL1/ACRV1/POMT1	8
CC	GO:0045178	basal part of cell	12/269	301/19886	0.000861072747638027	0.0170301054532854	0.0143512124606338	HFE/FOLR1/ATP6V1B1/CA14/TRPC4/SLC43A3/KCNJ16/LPO/PRCP/PDPN/SLC22A5/DLG2	12
CC	GO:0043025	neuronal cell body	16/269	489/19886	0.00107620730943679	0.0201647264294473	0.0169927469911072	CX3CL1/SLC6A2/MYOT/KCNH1/DRD2/SLC6A1/GRIK2/CHRM2/GABRA5/P2RX2/MBP/PTPRN/PDYN/SLC5A7/DLG2/RET	16
CC	GO:0099634	postsynaptic specialization membrane	7/269	122/19886	0.00136956813959623	0.0243783128848128	0.0205435220939434	KCNH1/PTPRO/GRIK2/CHRM1/GABRA5/LRRTM1/DLG2	7
CC	GO:0030672	synaptic vesicle membrane	7/269	126/19886	0.00164953347477741	0.0260552526107796	0.0219566735484098	SYT1/RPH3A/ATP6V1B1/DRD2/DOC2A/SV2B/SLC5A7	7
CC	GO:0099501	exocytic vesicle membrane	7/269	126/19886	0.00164953347477741	0.0260552526107796	0.0219566735484098	SYT1/RPH3A/ATP6V1B1/DRD2/DOC2A/SV2B/SLC5A7	7
CC	GO:0031904	endosome lumen	4/269	38/19886	0.00168334497204475	0.0260552526107796	0.0219566735484098	CSH1/GH2/CTSB/SFTPC	4
CC	GO:1902711	GABA-A receptor complex	3/269	19/19886	0.00202028061777185	0.0299674958302825	0.0252535077221482	GABRP/GABRA5/GABRA1	3
CC	GO:0008021	synaptic vesicle	9/269	213/19886	0.00254035109939037	0.0358394055090796	0.0302017462155165	SYT1/RPH3A/ATP6V1B1/PPFIA2/RAB40B/DRD2/DOC2A/SV2B/SLC5A7	9
CC	GO:0034702	monoatomic ion channel complex	11/269	300/19886	0.00269470377865234	0.0358394055090796	0.0302017462155165	CACNA1G/GABRP/TRPC4/KCNH1/KCNJ16/GRIK2/HTR3D/GABRA5/KCNMA1/CFTR/GABRA1	11
CC	GO:1902710	GABA receptor complex	3/269	21/19886	0.00271815715939649	0.0358394055090796	0.0302017462155165	GABRP/GABRA5/GABRA1	3
MF	GO:0098960	postsynaptic neurotransmitter receptor activity	7/255	72/18496	5.98717612785871e-05	0.0174194360790008	0.0146189583591081	DRD2/GRIK2/CHRM1/CHRM2/HTR3D/GABRA5/GABRA1	7
MF	GO:0030594	neurotransmitter receptor activity	8/255	99/18496	6.79120314970791e-05	0.0174194360790008	0.0146189583591081	GABRP/DRD2/GRIK2/CHRM1/CHRM2/HTR3D/GABRA5/GABRA1	8
MF	GO:0005131	growth hormone receptor binding	3/255	10/18496	0.000289297149464941	0.0429225431891604	0.0360219968490133	CSH1/CSH2/GH2	3
MF	GO:0005179	hormone activity	8/255	126/18496	0.000362301263018012	0.0429225431891604	0.0360219968490133	NPY/NTS/CSH1/CSH2/CCL25/FSHB/AGT/GH2	8
MF	GO:0004683	calmodulin-dependent protein kinase activity	4/255	27/18496	0.000482447907447463	0.0429225431891604	0.0360219968490133	CAMK1G/CAMK2B/CAMK2A/CAMKV	4
MF	GO:0005230	extracellular ligand-gated monoatomic ion channel activity	6/255	74/18496	0.000547903535333219	0.0429225431891604	0.0360219968490133	GABRP/GRIK2/HTR3D/GABRA5/P2RX2/GABRA1	6
MF	GO:0005416	amino acid:monoatomic cation symporter activity	4/255	29/18496	0.000638950553426455	0.0429225431891604	0.0360219968490133	SLC38A4/SLC6A1/SLC1A6/SLC25A22	4
MF	GO:1902936	phosphatidylinositol bisphosphate binding	7/255	108/18496	0.000745053788318894	0.0429225431891604	0.0360219968490133	SYT1/RPH3A/PLEKHA4/TULP1/KCNH1/CLVS2/PLCZ1	7
MF	GO:0015370	solute:sodium symporter activity	6/255	80/18496	0.00082985461819811	0.0429225431891604	0.0360219968490133	SLC6A2/SLC17A2/SLC38A4/SLC6A1/SLC1A6/SLC5A7	6
MF	GO:0051427	hormone receptor binding	4/255	32/18496	0.000936567081695631	0.0429225431891604	0.0360219968490133	CSH1/CSH2/GH2/PSMC5	4
MF	GO:0015276	ligand-gated monoatomic ion channel activity	8/255	146/18496	0.000960603710465246	0.0429225431891604	0.0360219968490133	GABRP/KCNJ16/GRIK2/HTR3D/GABRA5/P2RX2/CFTR/GABRA1	8
MF	GO:0022834	ligand-gated channel activity	8/255	147/18496	0.00100403609799206	0.0429225431891604	0.0360219968490133	GABRP/KCNJ16/GRIK2/HTR3D/GABRA5/P2RX2/CFTR/GABRA1	8
MF	GO:0015293	symporter activity	8/255	149/18496	0.00109561416931138	0.0432346206812874	0.0362839024492594	SLC6A2/SLC17A2/SLC38A4/SLC6A1/SLC1A6/SLC22A5/SLC5A7/SLC25A22	8
MF	GO:0015294	solute:monoatomic cation symporter activity	7/255	117/18496	0.00119381379957032	0.0437447485128269	0.0367120183476889	SLC6A2/SLC17A2/SLC38A4/SLC6A1/SLC1A6/SLC5A7/SLC25A22	7
MF	GO:0015108	chloride transmembrane transporter activity	7/255	120/18496	0.00138302709419787	0.047299526621567	0.0396953039668019	GABRP/SLC6A2/ANO4/SLC6A1/GABRA5/CFTR/GABRA1	7

### Sheet: SMB_popspecificAS_KEGG
Supplementary Table 2F. KEGG pathway enrichment (FDR < 5%) for population-specific AS events in SMB.
Category	Subcategory	ID	Description	GeneRatio	BgRatio	pvalue	p.adjust	qvalue	geneID	Count
Environmental Information Processing	Signaling molecules and interaction	hsa04080	Neuroactive ligand-receptor interaction	20/135	367/8661	8.9521369905022e-07	0.000207689578179651	0.000195062353371995	2568/887/4852/4922/1442/185/1813/2898/1128/1129/2558/22953/1443/2488/183/2689/2554/5173/3973/432355	20
Environmental Information Processing	Signal transduction	hsa04020	Calcium signaling pathway	14/135	253/8661	3.74437109525637e-05	0.00434347047049739	0.00407939377220036	8913/57172/816/815/887/4916/185/1128/1129/22953/2246/89869/3973/5979	14
