## Supplemental Table 3 for "Profiling genetically driven alternative splicing across the Indonesian Archipelago"

### Sheet: MTWvSMB_GO
Supplementary Table 3A. Gene ontology enrichment (FDR < 5%) for DAS genes between MTW and SMB.
ONTOLOGY	ID	Description	GeneRatio	BgRatio	pvalue	p.adjust	qvalue	geneID	Count
CC	GO:0005635	nuclear envelope	24/365	494/19886	1.60893e-05	0.00740106	0.00628328	RANBP3/NAV3/ATP2A3/FANCL/CANX/TOR1AIP1/CETN3/MTA1/DCTN1/DNAJB12/AKIRIN1/CCAR1/NUP50/RAE1/POLA1/NUTF2/INTS2/CACYBP/RGPD8/ARL6IP6/CPNE1/RGPD5/PAK1/MATR3	24
MF	GO:0003714	transcription corepressor activity	14/361	194/18496	2.88773e-05	0.0116882	0.0107145	KDM5B/DPF2/RERE/ATF7IP/MTA1/HDAC9/SRSF2/CCAR1/TLE3/SF1/N4BP2L2/FLYWCH1/ARK2N/C1D	14
MF	GO:0003713	transcription coactivator activity	17/361	280/18496	3.87026e-05	0.0116882	0.0107145	MED24/KMT2C/SMARCA2/CAMTA2/SUB1/RERE/SSBP3/MTA1/MED12/KDM1A/CCAR1/ACTN1/SMARCB1/CIITA/TAF9/CTNNB1/TRIM52	17

### Sheet: MTWvSMB_KEGG
Supplementary Table 3B. KEGG pathway enrichment (FDR < 5%) for DAS genes between MTW and SMB.
No pathways enriched below the threshold.

### Sheet: KORvMTW_GO
Supplementary Table 3C. Gene ontology enrichment (FDR < 5%) for DAS genes between KOR and MTW.
No pathways enriched below the threshold.

### Sheet: KORvMTW_KEGG
Supplementary Table 3D. KEGG pathway enrichment (FDR < 5%) for DAS genes between KOR and MTW.
No pathways enriched below the threshold.

### Sheet: KORvSMB_GO
Supplementary Table 3E. Gene ontology enrichment (FDR < 5%) for DAS genes between KOR and SMB.
ONTOLOGY	ID	Description	GeneRatio	BgRatio	pvalue	p.adjust	qvalue	geneID	Count
BP	GO:0031297	replication fork processing	9/557	49/18870	1.14268e-05	0.0305437	0.029587	MRE11/EXD2/BARD1/MMS22L/DONSON/PRIMPOL/FAM111A/TIPIN/RBBP8	9
BP	GO:0046785	microtubule polymerization	12/557	94/18870	2.05099e-05	0.0305437	0.029587	MAP4/MAP2/CSNK1D/DYRK1A/CCDC57/PDE4DIP/OCLN/HAUS4/TUBGCP6/SNCA/TUBA1A/CDK5RAP2	12
BP	GO:0050684	regulation of mRNA processing	14/557	129/18870	2.80758e-05	0.0305437	0.029587	RBM23/TRA2B/SLTM/BARD1/DYRK1A/CDK11A/CELF2/QKI/FXR1/MAGOHB/NCL/RNPS1/RBM39/LARP7	14
BP	GO:0045005	DNA-templated DNA replication maintenance of fidelity	9/557	56/18870	3.50742e-05	0.0305437	0.029587	MRE11/EXD2/BARD1/MMS22L/DONSON/PRIMPOL/FAM111A/TIPIN/RBBP8	9
BP	GO:0046467	membrane lipid biosynthetic process	15/557	149/18870	3.58241e-05	0.0305437	0.029587	PIGQ/PIGV/LARGE1/ST6GALNAC4/PGAP3/PRKCD/ELOVL7/UGT8/CLN8/PGAP1/SPTLC1/GBGT1/MPPE1/PIGG/ORMDL2	15
BP	GO:0009247	glycolipid biosynthetic process	10/557	73/18870	5.41174e-05	0.0351309	0.0340305	PIGQ/PIGV/LARGE1/ST6GALNAC4/PGAP3/UGT8/PGAP1/GBGT1/MPPE1/PIGG	10
BP	GO:0000075	cell cycle checkpoint signaling	17/557	192/18870	5.76862e-05	0.0351309	0.0340305	MRE11/BRIP1/KNL1/BARD1/DONSON/ZFYVE19/ZWILCH/LCMT1/ERCC6/TAOK3/NAE1/TIPIN/RBBP8/ATRIP/CDC14B/NOP53/CDK5RAP2	17
BP	GO:0000086	G2/M transition of mitotic cell cycle	14/557	140/18870	6.96857e-05	0.0371338	0.0359707	MRE11/TAF2/BARD1/SKP2/DONSON/MELK/ZFYVE19/CCDC57/LCMT1/TAOK3/NAE1/RBBP8/CDC14B/NOP53	14
BP	GO:0007093	mitotic cell cycle checkpoint signaling	14/557	142/18870	8.13369e-05	0.0385266	0.0373199	MRE11/KNL1/BARD1/DONSON/ZFYVE19/ZWILCH/LCMT1/TAOK3/NAE1/TIPIN/RBBP8/CDC14B/NOP53/CDK5RAP2	14
BP	GO:0043484	regulation of RNA splicing	16/557	181/18870	9.64004e-05	0.0410955	0.0398083	RBM23/TRA2B/TMBIM6/MBNL1/DYRK1A/CELF2/QKI/FXR1/NCL/ENY2/TAF12/HNRNPH1/RNPS1/PTBP2/RBM39/LARP7	16
CC	GO:0031252	cell leading edge	27/569	423/19886	9.54591e-05	0.0328043	0.029828	SH3YL1/SH2D3C/ITGB1BP1/PTK2B/MACF1/PALLD/ARFIP2/DBNL/FGD4/ITGB1/PTPRO/DST/TLN2/OCLN/CTNND1/ABI1/CDC42/PACSIN2/KANK1/GBF1/DAG1/PSD/WWC1/RAB3IP/MKLN1/CTNNB1/SNX2	27
CC	GO:0005938	cell cortex	21/569	305/19886	0.000202319	0.0328043	0.029828	PTK2B/ARFIP2/ARHGAP32/DBNL/DST/MELK/AKAP13/CTNND1/ASTN2/FGFR2/EXOC7/PSEN1/NCL/SNCA/ANLN/CTSZ/PLA2G4C/GPSM2/MKLN1/CTNNB1/C2CD2L	21
CC	GO:0032153	cell division site	9/569	72/19886	0.000206471	0.0328043	0.029828	PKN1/KATNBL1/PLK4/ITGB1/RHOC/ZFYVE19/TUBGCP6/ANLN/PSD	9
CC	GO:0001726	ruffle	15/569	182/19886	0.000244808	0.0328043	0.029828	SH3YL1/SH2D3C/ITGB1BP1/MACF1/PALLD/ARFIP2/DBNL/FGD4/ITGB1/TLN2/PACSIN2/KANK1/PSD/WWC1/MKLN1	15
MF	GO:0045296	cadherin binding	27/570	334/18496	5.39159e-06	0.00401135	0.00375141	MRE11/CNN2/NEO1/COBLL1/MACF1/AFDN/ARFIP2/DBNL/CSNK1D/ITGB1/PTPRO/CAST/FMNL2/CTNND1/ABI1/ANK3/PSEN1/PACSIN2/EIF4G2/ANXA1/EVPL/MRTFB/RACK1/ANLN/EIF2A/CTNNB1/SNX2	27

### Sheet: KORvSMB_KEGG
Supplementary Table 3F. KEGG pathway enrichment (FDR < 5%) for DAS genes between KOR and SMB.
No pathways enriched below the threshold.
