## Supplemental Table 6 for "Profiling genetically driven alternative splicing across the Indonesian Archipelago"

### Sheet: sGenes_GO
Supplementary Table 6A. Gene ontology enrichment (FDR < 5%) for sGenes.
ONTOLOGY	ID	Description	GeneRatio	BgRatio	pvalue	p.adjust	qvalue	geneID	Count
BP	GO:0002764	immune response-regulating signaling pathway	77/1584	500/18870	1.31658e-07	0.000717398	0.000685209	THEMIS2/ERMAP/GBP2/VAV3/FCRL3/AIM2/FCGR3A/CD247/DENND1B/MAPKAPK2/CR1/NLRC4/NAGK/IFIH1/PRKCD/FOXP1/CBLB/CD200R1/SLC15A2/TLR1/TXK/TEC/ANKRD17/BANK1/TLR2/PDE4D/PIK3R1/AP3B1/TNIP1/LCP2/BTNL8/BTNL3/BTN3A2/BTN3A1/TREM2/TREML4/FYN/NOD1/MYO1G/LIMK1/LAT2/PVRIG/RIPK2/LRRC19/RIGI/LIPA/CHUK/DGKZ/PAK1/CLEC6A/CLEC4E/CLEC12B/CLEC7A/KLRD1/KLRC4/KLRC3/TESPA1/APPL2/CMKLR1/OAS1/SLC15A4/ELF1/MEFV/NOD2/PLCG2/ARRB2/NL…	77
BP	GO:0002757	immune response-activating signaling pathway	73/1584	473/18870	2.55575e-07	0.000717398	0.000685209	THEMIS2/ERMAP/GBP2/VAV3/FCRL3/AIM2/CD247/DENND1B/MAPKAPK2/CR1/NLRC4/NAGK/IFIH1/PRKCD/FOXP1/CBLB/SLC15A2/TLR1/TXK/TEC/ANKRD17/BANK1/TLR2/PDE4D/PIK3R1/AP3B1/TNIP1/LCP2/BTNL8/BTNL3/BTN3A2/BTN3A1/TREM2/TREML4/FYN/NOD1/MYO1G/LIMK1/LAT2/PVRIG/RIPK2/LRRC19/RIGI/LIPA/CHUK/DGKZ/PAK1/CLEC6A/CLEC4E/CLEC7A/KLRD1/KLRC4/KLRC3/TESPA1/APPL2/CMKLR1/OAS1/SLC15A4/ELF1/MEFV/NOD2/PLCG2/ARRB2/NLRP1/SKAP1/SEC14L1/EPG5/…	73
BP	GO:0006909	phagocytosis	44/1584	237/18870	4.41766e-07	0.000826692	0.000789599	VAV3/NCF2/C4BPA/DYSF/MARCO/CD302/ITGAV/PIKFYVE/PRKCD/LYAR/ANXA3/BLTP1/IL15/TLR2/ITGA2/DOCK2/TREM2/FYN/EIF2AK1/ELMO1/MYO1G/LIMK1/ABCA1/GSN/ITGB1/PAK1/CLEC7A/ANO6/LRP1/IFNG/APPL2/P2RX7/SPG11/RAB27A/NOD2/PLCG2/MYO18A/ITGB3/JMJD6/CNN2/SIRPB1/SIRPA/TM9SF4/ITGB2	44
BP	GO:0045807	positive regulation of endocytosis	31/1584	155/18870	4.43955e-06	0.0060907	0.00581742	LDLRAP1/SGIP1/BIN1/DGKD/TBC1D5/LYAR/IL15/ITGA2/DOCK2/TREM2/AHI1/SYNE1/SFRP4/HIP1/MAGI2/PPP3CC/HNRNPK/CD151/CLEC7A/ANO6/LRP1/IFNG/APPL2/RAB27A/NOD2/PLCG2/ANKFY1/ARRB2/MYO18A/SIRPB1/SIRPA	31
BP	GO:0045088	regulation of innate immune response	63/1584	425/18870	6.46766e-06	0.0060907	0.00581742	GBP2/ADAR/FCRL3/IFI16/AIM2/CFH/MAPKAPK2/CR1/NLRC4/NAGK/IL18RAP/IFIH1/CASP8/SLC15A2/PARP9/CEP63/LYAR/TLR1/UBE2K/TXK/ANKRD17/TLR2/PIK3R1/AP3B1/ERAP1/TNIP1/TREM2/TREML4/FYN/NOD1/NCF1/RIPK2/LRRC19/RIGI/CHUK/TRIM5/PAK1/CLEC6A/CLEC4E/CLEC12B/CLEC7A/KLRD1/KLRC4/KLRC3/APPL2/TRAFD1/OAS1/SLC15A4/PSPC1/LAMP1/MEFV/NOD2/NLRC5/PLCG2/ARRB2/NLRP1/LGALS9/SEC14L1/EPG5/CD226/CARD8/IRF3/ZBP1	63
BP	GO:0002768	immune response-regulating cell surface receptor signaling pathway	54/1584	346/18870	6.50948e-06	0.0060907	0.00581742	THEMIS2/ERMAP/VAV3/FCRL3/FCGR3A/CD247/DENND1B/CR1/PRKCD/FOXP1/CBLB/CD200R1/TLR1/TXK/TEC/BANK1/TLR2/PDE4D/PIK3R1/LCP2/BTNL8/BTNL3/BTN3A2/BTN3A1/TREM2/FYN/MYO1G/LIMK1/LAT2/PVRIG/RIPK2/LIPA/CHUK/DGKZ/PAK1/CLEC6A/CLEC4E/CLEC12B/CLEC7A/KLRD1/KLRC4/KLRC3/TESPA1/APPL2/CMKLR1/OAS1/ELF1/NOD2/PLCG2/SKAP1/CD226/PRKD2/FPR1/RBCK1	54
BP	GO:0002429	immune response-activating cell surface receptor signaling pathway	50/1584	318/18870	1.14903e-05	0.00746321	0.00712835	THEMIS2/ERMAP/VAV3/FCRL3/CD247/DENND1B/CR1/PRKCD/FOXP1/CBLB/TLR1/TXK/TEC/BANK1/TLR2/PDE4D/PIK3R1/LCP2/BTNL8/BTNL3/BTN3A2/BTN3A1/TREM2/FYN/MYO1G/LIMK1/LAT2/PVRIG/RIPK2/LIPA/CHUK/DGKZ/PAK1/CLEC6A/CLEC7A/KLRD1/KLRC4/KLRC3/TESPA1/APPL2/CMKLR1/OAS1/ELF1/NOD2/PLCG2/SKAP1/CD226/PRKD2/FPR1/RBCK1	50
BP	GO:0002218	activation of innate immune response	45/1584	276/18870	1.21854e-05	0.00746321	0.00712835	GBP2/FCRL3/IFI16/AIM2/MAPKAPK2/NLRC4/NAGK/IFIH1/SLC15A2/TLR1/ANKRD17/TLR2/PIK3R1/AP3B1/TNIP1/TREM2/TREML4/FYN/NOD1/RIPK2/LRRC19/RIGI/CHUK/TRIM5/PAK1/CLEC6A/CLEC4E/CLEC7A/KLRD1/KLRC4/KLRC3/APPL2/OAS1/SLC15A4/PSPC1/MEFV/NOD2/PLCG2/ARRB2/NLRP1/SEC14L1/EPG5/CARD8/IRF3/ZBP1	45
BP	GO:0032611	interleukin-1 beta production	24/1584	111/18870	1.32939e-05	0.00746321	0.00712835	IFI16/AIM2/NLRC4/CASP8/GHRL/CX3CR1/FOXP1/SERPINB1/MIR877/TREM2/NOD1/RIPK2/CLEC7A/IFNG/P2RX7/MEFV/NOD2/ARRB2/NLRP1/LGALS9/STAT3/CARD8/CD33/SIRPA	24
BP	GO:0032651	regulation of interleukin-1 beta production	24/1584	111/18870	1.32939e-05	0.00746321	0.00712835	IFI16/AIM2/NLRC4/CASP8/GHRL/CX3CR1/FOXP1/SERPINB1/MIR877/TREM2/NOD1/RIPK2/CLEC7A/IFNG/P2RX7/MEFV/NOD2/ARRB2/NLRP1/LGALS9/STAT3/CARD8/CD33/SIRPA	24
BP	GO:0045069	regulation of viral genome replication	20/1584	85/18870	1.85901e-05	0.00869706	0.00830683	PPIE/ADAR/IFI16/IFIH1/TOP2B/PDE12/TNIP1/SRPK2/ZC3HAV1/NOTCH1/FAM111A/OAS1/MPHOSPH8/ISG20/INPP5K/STAU1/MX1/ADARB1/APOBEC3B/APOBEC3G	20
BP	GO:0061515	myeloid cell development	20/1584	85/18870	1.85901e-05	0.00869706	0.00830683	WASF2/TAL1/TSPAN2/FLVCR1/ABCB10/TRIM58/MEIS1/FOXP1/MAEA/LYAR/FBXW7/TLR2/BPGM/DMTN/ABI1/SLC11A2/GPR68/EPB42/ZFPM1/JMJD6	20
BP	GO:0002833	positive regulation of response to biotic stimulus	55/1584	369/18870	2.09162e-05	0.00873418	0.00834229	GBP2/FCRL3/IFI16/AIM2/MAPKAPK2/NLRC4/NAGK/IL18RAP/IFIH1/SLC15A2/PARP9/TLR1/UBE2K/TXK/ANKRD17/TLR2/CD180/PIK3R1/AP3B1/FBXO38/TNIP1/TREM2/TREML4/FYN/NOD1/RIPK2/LRRC19/RIGI/CHUK/TRIM5/PAK1/CLEC6A/CLEC4E/CLEC7A/KLRD1/KLRC4/KLRC3/APPL2/OAS1/SLC15A4/PSPC1/LAMP1/MEFV/NOD2/NLRC5/PLCG2/ARRB2/NLRP1/PRKCA/SEC14L1/EPG5/CD226/CARD8/IRF3/ZBP1	55
BP	GO:0045089	positive regulation of innate immune response	52/1584	343/18870	2.1781e-05	0.00873418	0.00834229	GBP2/FCRL3/IFI16/AIM2/MAPKAPK2/NLRC4/NAGK/IL18RAP/IFIH1/SLC15A2/PARP9/TLR1/UBE2K/TXK/ANKRD17/TLR2/PIK3R1/AP3B1/TNIP1/TREM2/TREML4/FYN/NOD1/RIPK2/LRRC19/RIGI/CHUK/TRIM5/PAK1/CLEC6A/CLEC4E/CLEC7A/KLRD1/KLRC4/KLRC3/APPL2/OAS1/SLC15A4/PSPC1/LAMP1/MEFV/NOD2/NLRC5/PLCG2/ARRB2/NLRP1/SEC14L1/EPG5/CD226/CARD8/IRF3/ZBP1	52
BP	GO:0032612	interleukin-1 production	26/1584	130/18870	2.54818e-05	0.00894094	0.00853977	IFI16/AIM2/NLRC4/IL1R2/CASP8/GHRL/CX3CR1/FOXP1/SERPINB1/MIR877/TREM2/NOD1/RIPK2/CLEC7A/IFNG/P2RX7/IL16/MEFV/NOD2/ARRB2/NLRP1/LGALS9/STAT3/CARD8/CD33/SIRPA	26
BP	GO:0032652	regulation of interleukin-1 production	26/1584	130/18870	2.54818e-05	0.00894094	0.00853977	IFI16/AIM2/NLRC4/IL1R2/CASP8/GHRL/CX3CR1/FOXP1/SERPINB1/MIR877/TREM2/NOD1/RIPK2/CLEC7A/IFNG/P2RX7/IL16/MEFV/NOD2/ARRB2/NLRP1/LGALS9/STAT3/CARD8/CD33/SIRPA	26
BP	GO:0002758	innate immune response-activating signaling pathway	41/1584	255/18870	4.05933e-05	0.0134054	0.0128039	GBP2/FCRL3/AIM2/MAPKAPK2/NLRC4/NAGK/IFIH1/SLC15A2/TLR1/ANKRD17/TLR2/PIK3R1/AP3B1/TNIP1/TREM2/TREML4/FYN/NOD1/RIPK2/LRRC19/RIGI/CHUK/PAK1/CLEC6A/CLEC4E/CLEC7A/KLRD1/KLRC4/KLRC3/APPL2/OAS1/SLC15A4/MEFV/NOD2/PLCG2/ARRB2/NLRP1/SEC14L1/EPG5/CARD8/IRF3	41
BP	GO:0097202	activation of cysteine-type endopeptidase activity	7/1584	14/18870	5.86266e-05	0.0173226	0.0165454	IFI16/NLRC4/CASP8/CYFIP2/ASPH/RIPK2/TBC1D10A	7
BP	GO:0098792	xenophagy	7/1584	14/18870	5.86266e-05	0.0173226	0.0165454	LGALS8/NOD1/RIPK2/OPTN/NOD2/CALCOCO2/RNF213	7
BP	GO:0019058	viral life cycle	48/1584	321/18870	6.30462e-05	0.0174472	0.0166644	PPIE/NFIA/ADAR/IFI16/CR1/TRIM58/IFIH1/ITGAV/PIKFYVE/TOP2B/PDE12/AGTR1/TFRC/CTBP1/SLC6A19/ITGA2/YTHDC2/TNIP1/SRPK2/ZC3HAV1/WWP1/GSN/NOTCH1/USP6NL/ITGB1/TRIM5/FAM111A/TPCN2/DDX6/SELPLG/OAS1/VPS37B/MPHOSPH8/LAMP1/EIF2AK4/NEDD4/ISG20/FURIN/INPP5K/LGALS9/ITGB3/SLC1A5/STAU1/CXADR/MX1/ADARB1/APOBEC3B/APOBEC3G	48
BP	GO:0030099	myeloid cell differentiation	60/1584	430/18870	6.5264e-05	0.0174472	0.0166644	WASF2/CSF3R/TAL1/TSPAN2/CD101/ADAR/IFI16/FLVCR1/ABCB10/TRIM58/MEIS1/STAT1/CFLAR/CASP10/CASP8/GPR55/FOXP1/TFRC/MAEA/LYAR/WDR1/IL15/FBXW7/TLR2/PIK3R1/CARTPT/AP3B1/TREM2/EIF2AK1/IKZF1/BPGM/NCAPG2/DMTN/PTK2B/KAT6A/ABI1/LIPA/TCIRG1/CLEC1B/RACGAP1/SLC11A2/IFNG/CUL4A/DHRS2/GPR68/RCOR1/CDIN1/EPB42/FES/ZFPM1/NF1/STAT3/PRKCA/JMJD6/FECH/SLC1A5/LILRB3/RASSF2/PKNOX1/LARGE1	60
BP	GO:0072522	purine-containing compound biosynthetic process	41/1584	267/18870	0.000116483	0.0278093	0.0265615	NDUFS5/ADCY3/KYNU/ACSL3/PID1/PARP9/PGM2/PAPSS1/GUCY1B1/ACSL1/SDHA/NDUFS4/ELOVL7/ACSL6/TREM2/MMUT/NDUFB2/NUDT2/NMRK1/ATP5F1C/ADK/PAPSS2/LIPA/ATP5MK/AMPD3/LDHC/HSD17B12/NADSYN1/DMAC2L/NDUFB1/ADAL/ADCY7/ACSF3/PRPSAP2/ACLY/PRPSAP1/TECR/ATP5PO/NDUFV3/DIP2A/SLC25A1	41
BP	GO:0035336	long-chain fatty-acyl-CoA metabolic process	9/1584	25/18870	0.000119574	0.0278093	0.0265615	ACSL3/ACSL1/ELOVL7/ACSL6/HSD17B12/DGAT2/FAR2/ACSF3/TECR	9
BP	GO:0016032	viral process	59/1584	432/18870	0.000136016	0.0278093	0.0265615	PPIE/NFIA/ADAR/IFI16/USF1/CR1/TRIM58/IFIH1/ITGAV/STAT1/PIKFYVE/TOP2B/PDE12/PARP9/AGTR1/ST6GAL1/TFRC/CTBP1/SLC6A19/ITGA2/MAN2A1/YTHDC2/TNIP1/IGF2R/SRPK2/MDFIC/ZC3HAV1/WWP1/ST3GAL1/GSN/NOTCH1/MAN1B1/USP6NL/ITGB1/TRIM5/FAM111A/TPCN2/DDX6/ST3GAL4/SELPLG/OAS1/VPS37B/MPHOSPH8/LAMP1/EIF2AK4/NEDD4/ISG20/FURIN/INPP5K/LGALS9/ITGB3/CALCOCO2/SLC1A5/STAU1/CXADR/MX1/ADARB1/APOBEC3B/APOBEC3G	59
BP	GO:0034341	response to type II interferon	26/1584	143/18870	0.000136032	0.0278093	0.0265615	GBP2/GBP4/CD58/XCL2/XCL1/ACTR3/KYNU/STAT1/SP100/PDE12/FLNB/PARP9/TXK/TLR2/IFNGR1/DAPK1/GSN/IFNG/GCH1/MEFV/NLRC5/LGALS9/CALCOCO2/STXBP4/TYK2/SIRPA	26
BP	GO:1903900	regulation of viral life cycle	26/1584	143/18870	0.000136032	0.0278093	0.0265615	PPIE/ADAR/IFI16/TRIM58/IFIH1/TOP2B/PDE12/TNIP1/SRPK2/ZC3HAV1/GSN/NOTCH1/TRIM5/FAM111A/OAS1/VPS37B/MPHOSPH8/ISG20/FURIN/INPP5K/LGALS9/STAU1/MX1/ADARB1/APOBEC3B/APOBEC3G	26
BP	GO:0016054	organic acid catabolic process	39/1584	252/18870	0.000142856	0.0278093	0.0265615	KYAT3/LPIN1/HADHB/NAGK/THNSL2/KYNU/ACAD11/MCCC1/BDH2/ETFDH/MTRR/AMACR/ADTRP/ALDH5A1/ECHDC1/PEX7/HIBADH/DECR1/AUH/CRAT/LDHC/ABCD2/HAL/ACADS/CRYL1/PCCA/SLC25A21/SORD/ETFA/MTHFS/ABAT/ACSF3/ACADVL/ACOX1/ABHD3/BCKDHA/CBS/LOC102724560/CPT1B	39
BP	GO:0046395	carboxylic acid catabolic process	39/1584	252/18870	0.000142856	0.0278093	0.0265615	KYAT3/LPIN1/HADHB/NAGK/THNSL2/KYNU/ACAD11/MCCC1/BDH2/ETFDH/MTRR/AMACR/ADTRP/ALDH5A1/ECHDC1/PEX7/HIBADH/DECR1/AUH/CRAT/LDHC/ABCD2/HAL/ACADS/CRYL1/PCCA/SLC25A21/SORD/ETFA/MTHFS/ABAT/ACSF3/ACADVL/ACOX1/ABHD3/BCKDHA/CBS/LOC102724560/CPT1B	39
BP	GO:0032731	positive regulation of interleukin-1 beta production	15/1584	62/18870	0.000143653	0.0278093	0.0265615	IFI16/AIM2/NLRC4/CASP8/NOD1/RIPK2/CLEC7A/IFNG/P2RX7/MEFV/NOD2/NLRP1/LGALS9/STAT3/CARD8	15
BP	GO:0007264	small GTPase mediated signal transduction	65/1584	491/18870	0.000159436	0.0298358	0.0284971	GNB1/PARK7/MFN2/ARHGEF10L/RAP1GAP/WASF2/DAB1/VAV3/RAP1A/PSD4/RALB/ARHGAP15/ITGAV/ALS2/GPR55/SRGAP3/AGTR1/RAP2B/RHOH/RASGRF2/DOCK2/RIPOR2/TIAM2/ELMO1/DBNL/LIMK1/RASA4/RASA4B/DOCK4/RHEB/PSD3/DOCK5/CYRIB/DENND3/DENND4C/ABCA1/NOTCH1/GDI2/ITGB1/LIPA/CHUK/ARL3/ADRA2A/SHTN1/EPS8L2/ARAP1/ARHGAP42/FGD4/RACGAP1/ARHGAP9/RAP1B/MCF2L/RALGAPA1/DENND4A/MYO9A/AKAP13/RAP1GAP2/KSR1/NF1/RHOT1/DOK6/ARHGEF18/GMIP/RAL…	65
BP	GO:0097384	cellular lipid biosynthetic process	6/1584	12/18870	0.00020546	0.0365226	0.0348838	PLA2G4A/GNPAT/PEX7/LIPA/CHPT1/LPCAT2	6
BP	GO:0019079	viral genome replication	24/1584	131/18870	0.000214686	0.0365226	0.0348838	PPIE/NFIA/ADAR/IFI16/IFIH1/TOP2B/PDE12/CTBP1/YTHDC2/TNIP1/SRPK2/ZC3HAV1/NOTCH1/FAM111A/OAS1/MPHOSPH8/EIF2AK4/ISG20/INPP5K/STAU1/MX1/ADARB1/APOBEC3B/APOBEC3G	24
BP	GO:0030218	erythrocyte differentiation	24/1584	131/18870	0.000214686	0.0365226	0.0348838	TAL1/ADAR/FLVCR1/ABCB10/TRIM58/STAT1/CFLAR/MAEA/LYAR/IKZF1/BPGM/NCAPG2/DMTN/RACGAP1/SLC11A2/RCOR1/CDIN1/EPB42/ZFPM1/STAT3/JMJD6/FECH/SLC1A5/PKNOX1	24
BP	GO:0006164	purine nucleotide biosynthetic process	39/1584	258/18870	0.0002352	0.038152	0.0364402	NDUFS5/ADCY3/KYNU/ACSL3/PID1/PARP9/PAPSS1/GUCY1B1/ACSL1/SDHA/NDUFS4/ELOVL7/ACSL6/TREM2/MMUT/NDUFB2/NUDT2/NMRK1/ATP5F1C/ADK/PAPSS2/LIPA/ATP5MK/AMPD3/LDHC/HSD17B12/NADSYN1/DMAC2L/NDUFB1/ADCY7/ACSF3/PRPSAP2/ACLY/PRPSAP1/TECR/ATP5PO/NDUFV3/DIP2A/SLC25A1	39
BP	GO:0010950	positive regulation of endopeptidase activity	27/1584	156/18870	0.000237855	0.038152	0.0364402	IFI16/AIM2/CR1/NLRC4/EIF2AK3/ACVR1C/CASP10/CASP8/CYFIP2/FYN/MAP3K5/PDCD2/NOD1/HIP1/ASPH/RIPK2/DAPK1/GSN/PICALM/CLEC7A/MEFV/NLRP1/LGALS9/STAT3/MBP/CARD8/TBC1D10A	27
BP	GO:0002274	myeloid leukocyte activation	37/1584	241/18870	0.000245776	0.0383274	0.0366077	CNR2/PTAFR/FCGR3A/PLA2G4A/DYSF/IL18RAP/STK39/CX3CR1/PRKCD/FOXP1/TLR1/RHOH/ANXA3/IL15/TLR2/DOCK2/LCP2/TREM2/IFNGR1/LAT2/SLC18A2/ATM/IFNG/DHRS2/FES/PLCG2/TRPV1/LGALS9/MYO18A/JMJD6/CD226/STXBP2/ADGRE2/CD33/BPI/PREX1/ITGB2	37
BP	GO:0038094	Fc-gamma receptor signaling pathway	10/1584	33/18870	0.000258858	0.0392765	0.0375142	VAV3/FCGR3A/CD247/PRKCD/FYN/MYO1G/LIMK1/PAK1/CLEC4E/APPL2	10
BP	GO:0046777	protein autophosphorylation	32/1584	199/18870	0.000270863	0.0400165	0.038221	MAPKAPK2/EIF2AK3/STK39/MAP3K20/STK17B/PIKFYVE/PASK/RAP2B/TXK/MOB1B/CAMK2D/EIF2AK1/PTK2B/NBN/MELK/DAPK1/PAK1/ATM/FLT3/VRK1/MARK3/EIF2AK4/ULK3/PEAK1/FES/IGF1R/TAOK1/AATK/MAP3K10/PRKD2/RASSF2/STK4	32
BP	GO:0032732	positive regulation of interleukin-1 production	16/1584	73/18870	0.000298807	0.0430128	0.0410829	IFI16/AIM2/NLRC4/CASP8/NOD1/RIPK2/CLEC7A/IFNG/P2RX7/IL16/MEFV/NOD2/NLRP1/LGALS9/STAT3/CARD8	16
BP	GO:0046390	ribose phosphate biosynthetic process	36/1584	235/18870	0.000308997	0.0433677	0.0414218	NDUFS5/ADCY3/ACSL3/PID1/PAPSS1/GUCY1B1/ACSL1/SDHA/NDUFS4/ELOVL7/ACSL6/TREM2/MMUT/NDUFB2/NUDT2/ATP5F1C/ADK/PAPSS2/LIPA/ATP5MK/AMPD3/LDHC/HSD17B12/DMAC2L/PYGL/NDUFB1/ADCY7/ACSF3/PRPSAP2/ACLY/PRPSAP1/TECR/ATP5PO/NDUFV3/DIP2A/SLC25A1	36
BP	GO:0048821	erythrocyte development	11/1584	40/18870	0.00033175	0.0447268	0.04272	TAL1/FLVCR1/ABCB10/TRIM58/MAEA/LYAR/BPGM/DMTN/SLC11A2/EPB42/JMJD6	11
BP	GO:0050792	regulation of viral process	28/1584	168/18870	0.00035102	0.0447268	0.04272	PPIE/ADAR/IFI16/TRIM58/IFIH1/STAT1/TOP2B/PDE12/TNIP1/SRPK2/MDFIC/ZC3HAV1/GSN/NOTCH1/TRIM5/FAM111A/OAS1/VPS37B/MPHOSPH8/ISG20/FURIN/INPP5K/LGALS9/STAU1/MX1/ADARB1/APOBEC3B/APOBEC3G	28
BP	GO:0002223	stimulatory C-type lectin receptor signaling pathway	8/1584	23/18870	0.000376935	0.0447268	0.04272	FYN/PAK1/CLEC6A/CLEC7A/KLRD1/KLRC4/KLRC3/PLCG2	8
BP	GO:1990840	response to lectin	8/1584	23/18870	0.000376935	0.0447268	0.04272	FYN/PAK1/CLEC6A/CLEC7A/KLRD1/KLRC4/KLRC3/PLCG2	8
BP	GO:1990858	cellular response to lectin	8/1584	23/18870	0.000376935	0.0447268	0.04272	FYN/PAK1/CLEC6A/CLEC7A/KLRD1/KLRC4/KLRC3/PLCG2	8
BP	GO:0050852	T cell receptor signaling pathway	25/1584	144/18870	0.000378884	0.0447268	0.04272	THEMIS2/ERMAP/CD247/DENND1B/CBLB/TXK/TEC/PDE4D/LCP2/BTNL8/BTNL3/BTN3A2/BTN3A1/FYN/PVRIG/RIPK2/LIPA/DGKZ/TESPA1/ELF1/PLCG2/SKAP1/CD226/PRKD2/RBCK1	25
BP	GO:0030100	regulation of endocytosis	42/1584	291/18870	0.000379924	0.0447268	0.04272	LDLRAP1/SGIP1/VAMP4/DYSF/BIN1/ITGAV/DGKD/TBC1D5/DGKQ/LYAR/IL15/TLR2/ITGA2/ZFYVE16/MCTP1/DOCK2/TREM2/AHI1/SYNE1/SFRP4/HIP1/MAGI2/PPP3CC/HNRNPK/CD151/PICALM/CLEC7A/ANO6/LRP1/IFNG/APPL2/CCDC32/RAB27A/NOD2/PLCG2/ANKFY1/ARRB2/MYO18A/ITGB3/CNN2/SIRPB1/SIRPA	42
BP	GO:0071346	cellular response to type II interferon	22/1584	120/18870	0.000382417	0.0447268	0.04272	GBP2/GBP4/CD58/XCL2/XCL1/ACTR3/STAT1/SP100/PDE12/FLNB/PARP9/TXK/TLR2/IFNGR1/DAPK1/GSN/IFNG/NLRC5/LGALS9/STXBP4/TYK2/SIRPA	22
BP	GO:0044282	small molecule catabolic process	51/1584	375/18870	0.000414455	0.0473571	0.0452322	PARK7/KYAT3/LPIN1/HADHB/NAGK/THNSL2/KYNU/GLB1/ACAD11/MCCC1/BDH2/ETFDH/MTRR/AMACR/NQO2/ADTRP/ALDH5A1/ECHDC1/PEX7/NUDT1/HIBADH/FUT10/DECR1/AUH/CRAT/PFKP/LDHC/ENO2/ABCD2/HAL/ACADS/CRYL1/PCCA/SLC25A21/ADAL/SORD/ETFA/MTHFS/HAGH/ABAT/ACSF3/ACADVL/ACOX1/ABHD3/BCKDHA/CBS/LOC102724560/PFKL/APOBEC3B/APOBEC3G/CPT1B	51
BP	GO:0001819	positive regulation of cytokine production	64/1584	499/18870	0.000428309	0.0473571	0.0452322	PARK7/PTAFR/MCOLN2/CD58/IL6R/IFI16/AIM2/LY9/FCGR3A/XCL1/DENND1B/MAPKAPK2/TRAF3IP3/NLRC4/EIF2AK3/IL1R1/IFIH1/STAT1/CASP8/FOXP1/ZBTB20/IL1RAP/TLR1/TXK/IL15/TLR2/PDE4D/PIK3R1/BTN3A2/BTN3A1/TREM2/IFNGR1/NOD1/ZC3HAV1/RIPK2/CYRIB/RIGI/CHUK/ADRA2A/FRMD8/CLEC6A/CLEC4E/CLEC7A/IFNG/OAS1/P2RX7/PIBF1/IL16/MEFV/NOD2/PLCG2/ZFPM1/NLRP1/LGALS9/STAT3/BRCA1/CD226/MBP/TYK2/PRKD2/CARD8/IRF3/PLCB1/SULF2	64
BP	GO:2001056	positive regulation of cysteine-type endopeptidase activity	23/1584	129/18870	0.000431914	0.0473571	0.0452322	IFI16/AIM2/NLRC4/EIF2AK3/ACVR1C/CASP10/CASP8/CYFIP2/FYN/MAP3K5/PDCD2/NOD1/HIP1/ASPH/RIPK2/DAPK1/GSN/CLEC7A/MEFV/NLRP1/LGALS9/CARD8/TBC1D10A	23
BP	GO:0009152	purine ribonucleotide biosynthetic process	33/1584	213/18870	0.000438648	0.0473571	0.0452322	NDUFS5/ADCY3/ACSL3/PID1/PAPSS1/GUCY1B1/ACSL1/SDHA/NDUFS4/ELOVL7/ACSL6/TREM2/MMUT/NDUFB2/NUDT2/ATP5F1C/ADK/PAPSS2/LIPA/ATP5MK/AMPD3/LDHC/HSD17B12/DMAC2L/NDUFB1/ADCY7/ACSF3/ACLY/TECR/ATP5PO/NDUFV3/DIP2A/SLC25A1	33
BP	GO:0009062	fatty acid catabolic process	20/1584	106/18870	0.000470535	0.0489182	0.0467233	LPIN1/HADHB/ACAD11/BDH2/ETFDH/AMACR/ADTRP/ECHDC1/PEX7/DECR1/AUH/CRAT/ABCD2/ACADS/PCCA/ETFA/ACADVL/ACOX1/ABHD3/CPT1B	20
BP	GO:0032760	positive regulation of tumor necrosis factor production	20/1584	106/18870	0.000470535	0.0489182	0.0467233	PTAFR/FCGR3A/MAPKAPK2/IFIH1/ZBTB20/TLR1/TLR2/PIK3R1/IFNGR1/NOD1/RIPK2/RIGI/FRMD8/CLEC7A/IFNG/OAS1/NOD2/PLCG2/LGALS9/STAT3	20
BP	GO:0006635	fatty acid beta-oxidation	16/1584	76/18870	0.000483083	0.0493096	0.0470972	HADHB/ACAD11/BDH2/ETFDH/AMACR/ECHDC1/PEX7/DECR1/AUH/CRAT/ABCD2/ACADS/ETFA/ACADVL/ACOX1/CPT1B	16
BP	GO:0045071	negative regulation of viral genome replication	13/1584	55/18870	0.000500206	0.0498835	0.0476453	IFI16/IFIH1/TNIP1/SRPK2/ZC3HAV1/FAM111A/OAS1/MPHOSPH8/ISG20/INPP5K/MX1/APOBEC3B/APOBEC3G	13
BP	GO:0009165	nucleotide biosynthetic process	42/1584	295/18870	0.000506476	0.0498835	0.0476453	NDUFS5/CMPK2/ADCY3/KYNU/ACSL3/PID1/PARP9/PAPSS1/GUCY1B1/ACSL1/SDHA/NDUFS4/ELOVL7/ACSL6/TREM2/MMUT/AK9/NDUFB2/NUDT2/NMRK1/ATP5F1C/ADK/PAPSS2/LIPA/ATP5MK/AMPD3/LDHC/HSD17B12/NADSYN1/DMAC2L/NDUFB1/ADCY7/TK2/ACSF3/PRPSAP2/ACLY/PRPSAP1/TECR/ATP5PO/NDUFV3/DIP2A/SLC25A1	42
CC	GO:0030667	secretory granule membrane	55/1647	314/19886	8.40956e-08	5.35689e-05	4.96606e-05	PTAFR/CD53/RAP1A/CD58/FCGR2A/CR1/ITGAV/ACP3/RAP2B/ATP11B/BST1/ATP8A1/MANBA/TLR2/IQGAP2/SLCO4C1/PAM/CYSTM1/TMEM30A/STXBP5/IGF2R/CPNE3/VPS13B/SLC18A2/TCIRG1/APLP2/CLEC4C/CLEC12A/IRAG2/ITPR2/ANO6/RAP1B/GLIPR1/CKAP4/SLC15A4/ABCC4/ATP11A/LAMP1/SERPINA5/ATP8B4/VPS13C/ADGRG3/ITGB3/RAB37/TMC6/CD33/SIGLEC5/SIGLEC14/SPACA6/FPR1/LILRB3/SIRPB1/SIRPA/CPNE1/ITGB2	55
CC	GO:0005766	primary lysosome	33/1647	155/19886	3.75131e-07	7.96528e-05	7.38416e-05	CAP1/GLB1/PRKCD/ACP3/ATP11B/ATP8A1/MANBA/ARSB/SLCO4C1/GM2A/TMEM30A/HEBP2/RNASET2/C6orf120/CPNE3/DPP7/GDI2/IRAG2/RAP1B/GLIPR1/CKAP4/DNAJC3/LAMP1/RNASE3/RNASE2/GALNS/ACLY/RAB37/STXBP2/RETN/FPR1/CPNE1/BPI	33
CC	GO:0042582	azurophil granule	33/1647	155/19886	3.75131e-07	7.96528e-05	7.38416e-05	CAP1/GLB1/PRKCD/ACP3/ATP11B/ATP8A1/MANBA/ARSB/SLCO4C1/GM2A/TMEM30A/HEBP2/RNASET2/C6orf120/CPNE3/DPP7/GDI2/IRAG2/RAP1B/GLIPR1/CKAP4/DNAJC3/LAMP1/RNASE3/RNASE2/GALNS/ACLY/RAB37/STXBP2/RETN/FPR1/CPNE1/BPI	33
CC	GO:0042581	specific granule	32/1647	160/19886	2.3709e-06	0.000377566	0.00035002	CD53/RAP1A/QPCT/ITGAV/NIT2/RAP2B/BST1/ATP8A1/ANXA3/SLCO4C1/DOCK2/TMEM30A/ERP44/VCL/FOLR3/CLEC12A/ANO6/CKAP4/SLC15A4/ATP11A/ATP8B4/RAB27A/ADGRG3/RAB37/TMC6/CNN2/STXBP2/RETN/CD33/BPI/CTSZ/ITGB2	32
CC	GO:0031965	nuclear membrane	50/1647	311/19886	4.26803e-06	0.000543747	0.000504077	ALG14/CEPT1/TOR1AIP1/PSEN2/LPIN1/LRPPRC/ANXA4/INPP4A/UNC50/RIF1/TMEM43/RNF123/ATP11B/SENP2/ANKRD17/NUP54/FAM169A/LMNB1/AK9/SYNE1/NUDT1/OSBPL3/TMEM176B/PCM1/C9orf72/GNAQ/GTPBP4/NUP98/PAK1/PRICKLE1/NEMP1/DPY19L2/NUP107/GCH1/SYNE2/ZBTB1/CEP128/NPIPA1/CDH5/RAP1GAP2/BRIP1/TMC6/TMC8/DPY19L3/SMOX/PLCB1/CPNE1/RTEL1/MX1/NUP50	50
CC	GO:0009897	external side of plasma membrane	58/1647	387/19886	7.21949e-06	0.000766469	0.00071055	CSF3R/ERMAP/S1PR1/ITGA10/IL6R/FCRL6/LY9/FCGR3A/CAPN2/CLEC4F/IL1R1/CD302/ITGA6/ITGA4/ITGAV/IL5RA/CX3CR1/ALCAM/CD200R1/TFRC/ITGA1/ITGA2/BTNL8/BTNL3/BTN3A2/BTN3A1/MAP3K5/ABCB1/ABCA1/ITGB1/MS4A2/FOLR3/CLEC4C/CLEC4A/CLEC6A/CLEC4E/CLEC2D/CLEC2B/CLEC12B/KLRD1/KLRC4/KLRC3/SLC38A1/P2RX7/ABCC4/LAMP1/SERPINA5/IL21R/ITGAD/CDH5/TRPV1/ITGB3/CD226/ADGRE1/CLEC17A/FCGRT/CD33/ITGB2	58
CC	GO:0005765	lysosomal membrane	62/1647	441/19886	2.69739e-05	0.0021478	0.0019911	GNB1/CSF3R/ATP6V0B/ELAPOR1/DRAM2/TRAF3IP3/PSEN2/CYBRD1/GPR155/ACP3/ATP11B/ATP8A1/MANBA/TMEM192/AP3B1/SLCO4C1/SLC36A1/HLA-DRB5/TMEM30A/SNX14/CD164/GOPC/MIOS/TMEM106B/STARD3NL/RHEB/RAB2A/CPNE3/VPS13B/GNAQ/SLC2A8/AP3M1/WDR11/AHNAK/TCIRG1/TPCN2/SIDT2/M6PR/IRAG2/SLC11A2/LRP1/RAP1B/GLIPR1/CKAP4/P2RX4/ABCB9/SLC15A4/ATP11A/LAMP1/VTI1B/ATXN3/SPG11/VPS13C/CLEC16A/ANKFY1/MMD/RAB37/NAPG/UBA52/FPR1/CPNE1/DEPD…	62
CC	GO:0098852	lytic vacuole membrane	62/1647	441/19886	2.69739e-05	0.0021478	0.0019911	GNB1/CSF3R/ATP6V0B/ELAPOR1/DRAM2/TRAF3IP3/PSEN2/CYBRD1/GPR155/ACP3/ATP11B/ATP8A1/MANBA/TMEM192/AP3B1/SLCO4C1/SLC36A1/HLA-DRB5/TMEM30A/SNX14/CD164/GOPC/MIOS/TMEM106B/STARD3NL/RHEB/RAB2A/CPNE3/VPS13B/GNAQ/SLC2A8/AP3M1/WDR11/AHNAK/TCIRG1/TPCN2/SIDT2/M6PR/IRAG2/SLC11A2/LRP1/RAP1B/GLIPR1/CKAP4/P2RX4/ABCB9/SLC15A4/ATP11A/LAMP1/VTI1B/ATXN3/SPG11/VPS13C/CLEC16A/ANKFY1/MMD/RAB37/NAPG/UBA52/FPR1/CPNE1/DEPD…	62
CC	GO:1990391	DNA repair complex	9/1647	22/19886	3.29927e-05	0.00233515	0.00216478	KDM1A/XRCC4/ASCC3/DCLRE1C/ASCC1/ATM/RCOR1/BRCA1/ASCC2	9
CC	GO:0035577	azurophil granule membrane	15/1647	58/19886	5.4275e-05	0.00345731	0.00320508	ACP3/ATP11B/ATP8A1/MANBA/SLCO4C1/TMEM30A/CPNE3/IRAG2/RAP1B/GLIPR1/CKAP4/LAMP1/RAB37/FPR1/CPNE1	15
CC	GO:0005774	vacuolar membrane	65/1647	484/19886	7.18003e-05	0.0039365	0.0036493	GNB1/CSF3R/ATP6V0B/ELAPOR1/DRAM2/TRAF3IP3/PSEN2/CYBRD1/GPR155/ACP3/ATP11B/ATP8A1/MANBA/TMEM192/AP3B1/SLCO4C1/SLC36A1/HLA-DRB5/TMEM30A/SNX14/CD164/GOPC/MIOS/TMEM106B/STARD3NL/RHEB/RAB2A/CPNE3/VPS13B/GNAQ/STX17/SLC2A8/AP3M1/WDR11/AHNAK/TCIRG1/TPCN2/SIDT2/M6PR/IRAG2/SLC11A2/LRP1/RAP1B/GLIPR1/CKAP4/P2RX4/ABCB9/SLC15A4/RUBCNL/ATP11A/LAMP1/VTI1B/ATXN3/SPG11/VPS13C/CLEC16A/ANKFY1/CALCOCO2/MMD/RAB37/NAPG…	65
CC	GO:0005635	nuclear envelope	66/1647	494/19886	7.41569e-05	0.0039365	0.0036493	ALG14/CEPT1/ATF6/TOR1AIP1/PLA2G4A/PSEN2/LPIN1/LRPPRC/ANXA4/RGPD1/INPP4A/UNC50/BIN1/RIF1/TMEM43/RNF123/ATP11B/SENP2/ANKRD17/NUP54/PARP8/FAM169A/LMNB1/FBXW11/AK9/NUP43/SYNE1/IGF2R/NUDT1/OSBPL3/TMEM176B/PCM1/XPO7/C9orf72/GNAQ/GTPBP4/TNKS2/NUP98/PAK1/IRAG2/PRICKLE1/NEMP1/DPY19L2/NUP107/DHRS2/GCH1/SYNE2/ZBTB1/CEP128/MYZAP/BNIP2/SNUPN/NPIPA1/CDH5/RAP1GAP2/BRIP1/TMC6/TMC8/DPY19L3/SMOX/PLCB1/CPNE1/RTEL1/…	66
CC	GO:0008305	integrin complex	10/1647	31/19886	0.000129633	0.00635201	0.00588859	ITGA10/ITGA6/ITGA4/ITGAV/ITGA1/ITGA2/ITGB1/ITGAD/ITGB3/ITGB2	10
CC	GO:0035579	specific granule membrane	19/1647	91/19886	0.000140425	0.00638934	0.00592319	CD53/RAP1A/ITGAV/RAP2B/BST1/ATP8A1/SLCO4C1/TMEM30A/CLEC12A/ANO6/CKAP4/SLC15A4/ATP11A/ATP8B4/ADGRG3/RAB37/TMC6/CD33/ITGB2	19
CC	GO:0070820	tertiary granule	27/1647	164/19886	0.000440241	0.0186955	0.0173316	PTAFR/CD53/CD58/CR1/QPCT/NIT2/RAP2B/CYSTM1/DBNL/ASAH1/TCIRG1/FOLR3/CLEC4C/CLEC12A/ANO6/ATP11A/LAMP1/ATP8B4/TMC6/CNN2/STXBP2/CD33/SIGLEC5/SIGLEC14/FPR1/SIRPA/ITGB2	27
CC	GO:1990531	phospholipid-translocating ATPase complex	6/1647	14/19886	0.000536191	0.0213471	0.0197897	ATP11B/ATP8A1/ATP10D/TMEM30A/ATP11A/ATP8B4	6
CC	GO:0002102	podosome	9/1647	31/19886	0.000675309	0.0244485	0.0226648	KIF9/WDR1/DBNL/DOCK5/ASAP1/HNRNPK/GSN/VCL/LCP1	9
CC	GO:0034774	secretory granule lumen	44/1647	322/19886	0.000690853	0.0244485	0.0226648	PPIE/CAP1/QPCT/GHRL/GLB1/PRKCD/NIT2/S100P/PGM2/ARSB/GM2A/DOCK2/SERPINB1/HEBP2/RNASET2/C6orf120/DBNL/CYRIB/OSTF1/ERP44/GSN/DPP7/GDI2/SRGN/VCL/AMPD3/CAT/CTSW/FOLR3/ARHGAP9/DNAJC3/RNASE3/RNASE2/PYGL/VTI1B/SRP14/RAB27A/GALNS/ACLY/CNN2/RETN/BPI/CTSZ/PFKL	44
CC	GO:0005759	mitochondrial matrix	61/1647	487/19886	0.000759409	0.0254301	0.0235748	ATAD3A/PARK7/MRPL55/HADHB/NDUFAF7/LRPPRC/MRPL19/MRPL30/MAIP1/D2HGDH/PDE12/GFM1/MCCC1/GUF1/MRPS18C/PPA2/ETFDH/ALDH5A1/MMUT/TFB1M/MRPL18/NUDT1/HIBADH/STYXL1/PMPCB/DECR1/MRPL13/NUDT2/FXN/AUH/ATP5F1C/PYROXD2/MRPL43/METTL15/ARL2/MRPL11/ME3/ACSM4/YARS2/TSFM/MMAB/ACADS/PCCA/CARS2/DHRS2/DGLUCY/ATXN3/ETFA/MTHFS/MRPS34/HAGH/ABAT/ACSM3/TK2/ACSF3/ACADVL/NT5M/FECH/BCKDHA/IDH3B/MRPL39	61
CC	GO:0070821	tertiary granule membrane	15/1647	73/19886	0.000816084	0.0254301	0.0235748	PTAFR/CD53/RAP2B/CYSTM1/CLEC4C/CLEC12A/ANO6/ATP11A/ATP8B4/TMC6/CD33/SIGLEC5/SIGLEC14/SIRPA/ITGB2	15
CC	GO:0060205	cytoplasmic vesicle lumen	44/1647	325/19886	0.000838354	0.0254301	0.0235748	PPIE/CAP1/QPCT/GHRL/GLB1/PRKCD/NIT2/S100P/PGM2/ARSB/GM2A/DOCK2/SERPINB1/HEBP2/RNASET2/C6orf120/DBNL/CYRIB/OSTF1/ERP44/GSN/DPP7/GDI2/SRGN/VCL/AMPD3/CAT/CTSW/FOLR3/ARHGAP9/DNAJC3/RNASE3/RNASE2/PYGL/VTI1B/SRP14/RAB27A/GALNS/ACLY/CNN2/RETN/BPI/CTSZ/PFKL	44
CC	GO:0031983	vesicle lumen	44/1647	326/19886	0.000893369	0.0258671	0.0239799	PPIE/CAP1/QPCT/GHRL/GLB1/PRKCD/NIT2/S100P/PGM2/ARSB/GM2A/DOCK2/SERPINB1/HEBP2/RNASET2/C6orf120/DBNL/CYRIB/OSTF1/ERP44/GSN/DPP7/GDI2/SRGN/VCL/AMPD3/CAT/CTSW/FOLR3/ARHGAP9/DNAJC3/RNASE3/RNASE2/PYGL/VTI1B/SRP14/RAB27A/GALNS/ACLY/CNN2/RETN/BPI/CTSZ/PFKL	44
CC	GO:0035578	azurophil granule lumen	17/1647	91/19886	0.00117786	0.0326215	0.0302415	CAP1/GLB1/PRKCD/ARSB/GM2A/HEBP2/RNASET2/C6orf120/DPP7/GDI2/DNAJC3/RNASE3/RNASE2/GALNS/ACLY/RETN/BPI	17
CC	GO:0030175	filopodium	19/1647	108/19886	0.00132386	0.0343278	0.0318234	CD302/ITGA6/ITGAV/ACP3/UBE2K/IQGAP2/RIPOR2/TIAM2/OSBPL3/MYO1G/ABI1/ITGB1/SHTN1/FGD4/LCP1/SYNE2/ITGB3/VASP/CXADR	19
CC	GO:0000151	ubiquitin ligase complex	42/1647	314/19886	0.00137697	0.0343278	0.0318234	RNF144A/SPOPL/ARIH2/PHC3/KLHL24/PCGF3/MAEA/FBXL5/ANAPC4/DCUN1D4/FBXW7/KLHL2/FBXL17/FBXO38/FBXW11/RANBP9/RNF144B/UBR2/KLHL7/FBXL13/FBXO25/PCMTD1/WWP1/RNF20/CDC26/MED27/CUL2/CUL5/SPSB2/OS9/CUL4A/CDC16/UBR1/NEDD4/AMFR/FBXL8/BRCA1/KCTD2/DMAC2/RBCK1/TRPC4AP/FBXO7	42
CC	GO:0090543	Flemming body	9/1647	34/19886	0.00140114	0.0343278	0.0318234	STK17B/EXOC2/C9orf72/CNTRL/RACGAP1/AGAP2/ZFYVE19/USP3/IL16	9
CC	GO:0000242	pericentriolar material	7/1647	22/19886	0.00147969	0.0349096	0.0323627	NEK1/BBS9/DYNC2I1/PCM1/CDK5RAP2/TNKS2/CEP192	7
CC	GO:0005797	Golgi medial cisterna	5/1647	12/19886	0.0018693	0.0425267	0.0394241	YIPF1/ST6GAL1/SLC10A7/MAN2A1/ST3GAL1	5
CC	GO:0019005	SCF ubiquitin ligase complex	13/1647	64/19886	0.00198253	0.0435474	0.0403703	FBXL5/FBXW7/FBXL17/FBXO38/FBXW11/FBXL13/FBXO25/CUL2/CUL5/SPSB2/FBXL8/DMAC2/FBXO7	13
MF	GO:0038187	pattern recognition receptor activity	14/1604	34/18496	3.39177e-07	0.000233035	0.000213514	PTAFR/AIM2/MARCO/IFIH1/TLR2/NOD1/RIGI/TRIM5/CLEC6A/CLEC4E/CLEC7A/NOD2/NLRP1/CARD8	14
MF	GO:0035091	phosphatidylinositol binding	50/1604	276/18496	4.37624e-07	0.000233035	0.000213514	LDLRAP1/PIGK/PLA2G4A/DENND1B/SH3YL1/PLEKHB2/SESTD1/PASK/ARAP2/FCHO2/IQGAP2/ZFYVE16/SNX14/SNX13/MYO1G/NCF1/NCF1C/HIP1/ESYT2/CLVS1/SNX16/VPS13B/ASAP1/GSN/PARD3/WASHC2C/WASHC2A/TPCN2/ARAP1/PICALM/SNX19/ITPR2/RACGAP1/ARHGAP9/APPL2/RNF34/RUBCNL/MCF2L/ZFYVE19/FES/TRPV1/ANKFY1/GSDMB/SNX11/BCAS3/MPPE1/ZCCHC2/PLCB1/KIF16B/OSBPL2	50
MF	GO:0005096	GTPase activator activity	48/1604	272/18496	1.60992e-06	0.000571523	0.000523649	ARHGEF10L/RAP1GAP/VAV3/RABGAP1L/RGPD1/ARHGAP15/ALS2/SRGAP3/TBC1D5/ALS2CL/ARAP2/TBCK/ELMOD2/IQGAP2/DOCK2/STXBP5/TIAM2/RASA4/RASA4B/DOCK4/DOCK5/ASAP1/GNAQ/TBC1D2/GDI2/USP6NL/TBC1D12/ARAP1/ARHGAP42/RACGAP1/ARHGAP9/AGAP2/RALGAPA1/RGS6/BNIP2/MYO9A/RAP1GAP2/RABEP1/TBC1D26/LLGL1/NF1/GMIP/PLCB1/RALGAPA2/PREX1/TBC1D10A/DEPDC5/ARFGAP3	48
MF	GO:1901981	phosphatidylinositol phosphate binding	34/1604	179/18496	1.03918e-05	0.00276682	0.00253505	LDLRAP1/PLA2G4A/DENND1B/PLEKHB2/SESTD1/ARAP2/FCHO2/IQGAP2/ZFYVE16/SNX14/SNX13/MYO1G/HIP1/CLVS1/VPS13B/ASAP1/GSN/PARD3/WASHC2C/WASHC2A/TPCN2/ARAP1/PICALM/RACGAP1/ARHGAP9/RNF34/RUBCNL/ZFYVE19/ANKFY1/GSDMB/SNX11/PLCB1/KIF16B/OSBPL2	34
MF	GO:0005543	phospholipid binding	70/1604	484/18496	1.44621e-05	0.00308044	0.0028224	LDLRAP1/PTAFR/SGIP1/PIGK/PLA2G4A/DENND1B/SH3YL1/ANXA4/DYSF/PSD4/BIN1/PLEKHB2/SESTD1/PASK/OPA1/ARAP2/TEC/ANXA3/FCHO2/IQGAP2/ZFYVE16/TREM2/SNX14/SNX13/EPDR1/MYO1G/NCF1/NCF1C/HIP1/RASA4/RASA4B/ESYT2/CLVS1/SNX16/CPNE3/VPS13B/ASAP1/ABCA1/GSN/PARD3/WASHC2C/WASHC2A/TPCN2/ARAP1/PICALM/SNX19/ITPR2/RACGAP1/ARHGAP9/APPL2/RNF34/RUBCNL/MCF2L/SERPINA5/ZFYVE19/FES/CPNE2/TRPV1/ANKFY1/NF1/GSDMB/SNX11/BCAS3/MPPE1/…	70
MF	GO:0030246	carbohydrate binding	44/1604	273/18496	4.42841e-05	0.00652564	0.00597902	H6PD/ITLN1/LGALS8/UGP2/CLEC4F/RPIA/CD302/MANBA/PAM/MAN2A1/IGF2R/CD72/SLC2A8/PFKP/CLEC4C/CLEC4A/CLEC6A/CLEC4E/KLRG1/CLEC2D/CLEC2B/CLEC12A/CLEC1B/CLEC12B/CLEC7A/KLRD1/KLRC3/GALNT6/OS9/PYGL/GANC/SORD/MAN2C1/MAN2A2/LGALS9/CLEC17A/CLC/LGALS14/CD33/SIGLEC10/SIGLEC5/SIGLEC14/GPCPD1/PFKL	44
MF	GO:0106310	protein serine kinase activity	54/1604	361/18496	5.3937e-05	0.00652564	0.00597902	CDK11B/CDK11A/TNNI3K/MAPKAPK2/CDC42BPA/PRKD3/EIF2AK3/STK39/MAP3K20/STK17B/PIKFYVE/PASK/ULK4/PRKCD/CAMK2D/NEK1/CLK4/MYLK4/RIOK1/STK38/CDK19/MAP3K5/MAP3K4/EIF2AK1/STK17A/LIMK1/SRPK2/RIPK2/MELK/DAPK1/RPS6KB2/PAK1/ATM/DYRK4/CSNK1A1L/RPS6KA5/VRK1/MARK3/EIF2AK4/TRPM7/CLK3/ULK3/PSKH1/MAP2K3/KSR1/RSKR/TAOK1/PRKCA/AATK/MAST3/MAP3K10/PRKD2/AURKC/STK4	54
MF	GO:0030695	GTPase regulator activity	68/1604	486/18496	5.51463e-05	0.00652564	0.00597902	ARHGEF10L/RAP1GAP/VAV3/RAP1A/RABGAP1L/DENND1B/SH3BP5L/RGPD1/PSD4/ARHGAP15/ALS2/SRGAP3/TBC1D5/ALS2CL/ARAP2/RHOH/RAP1GDS1/TBCK/ELMOD2/IQGAP2/RASGRF2/DOCK2/STXBP5/TIAM2/ELMO1/RASA4/RASA4B/DOCK4/PSD3/DOCK5/ASAP1/DENND3/RIC1/DENND4C/C9orf72/GNAQ/TBC1D2/GDI2/USP6NL/TBC1D12/EPS8L2/ARAP1/ARHGAP42/FGD4/RACGAP1/ARHGAP9/AGAP2/MCF2L/RALGAPA1/RGS6/BNIP2/DENND4A/MYO9A/AKAP13/RAP1GAP2/RABEP1/TBC1D26/LLGL1/NF1/A…	68
MF	GO:0060589	nucleoside-triphosphatase regulator activity	68/1604	486/18496	5.51463e-05	0.00652564	0.00597902	ARHGEF10L/RAP1GAP/VAV3/RAP1A/RABGAP1L/DENND1B/SH3BP5L/RGPD1/PSD4/ARHGAP15/ALS2/SRGAP3/TBC1D5/ALS2CL/ARAP2/RHOH/RAP1GDS1/TBCK/ELMOD2/IQGAP2/RASGRF2/DOCK2/STXBP5/TIAM2/ELMO1/RASA4/RASA4B/DOCK4/PSD3/DOCK5/ASAP1/DENND3/RIC1/DENND4C/C9orf72/GNAQ/TBC1D2/GDI2/USP6NL/TBC1D12/EPS8L2/ARAP1/ARHGAP42/FGD4/RACGAP1/ARHGAP9/AGAP2/MCF2L/RALGAPA1/RGS6/BNIP2/DENND4A/MYO9A/AKAP13/RAP1GAP2/RABEP1/TBC1D26/LLGL1/NF1/A…	68
MF	GO:0004674	protein serine/threonine kinase activity	61/1604	427/18496	7.21928e-05	0.0065608	0.00601123	CDK11B/CDK11A/TNNI3K/MAPKAPK2/CDC42BPA/PRKD3/EIF2AK3/ACVR1C/STK39/MAP3K20/STK17B/PIKFYVE/PASK/ULK4/PRKCD/MYLK/CAMK2D/NEK1/CLK4/MYLK4/RIOK1/STK38/CCND3/CDK19/MAP3K5/MAP3K4/EIF2AK1/STK17A/LIMK1/SRPK2/PTK2B/CPNE3/RIPK2/MELK/DAPK1/CHUK/RPS6KB2/PAK1/ATM/DYRK4/CSNK1A1L/RPS6KA5/VRK1/MARK3/EIF2AK4/TRPM7/CLK3/ULK3/PSKH1/MAP2K3/KSR1/RSKR/TAOK1/PPM1D/PRKCA/AATK/MAST3/MAP3K10/PRKD2/AURKC/STK4	61
MF	GO:0016829	lyase activity	34/1604	196/18496	7.25375e-05	0.0065608	0.00601123	PARK7/KYAT3/GSTM4/ADCY3/HADHB/GGCX/BST1/GUCY1B1/PAM/GMDS/ECHDC1/RNASET2/TYW1B/TBXAS1/CA8/CA1/CA3/CA2/HACD4/AUH/ENO4/ME3/ENO2/HAL/GGACT/RNASE2/DGLUCY/NEIL1/ADCY7/PDXDC2P-NPIPB14P/FECH/BCKDHA/CBS/LOC102724560	34
MF	GO:0005547	phosphatidylinositol-3,4,5-trisphosphate binding	12/1604	39/18496	7.39246e-05	0.0065608	0.00601123	PLEKHB2/ARAP2/IQGAP2/ZFYVE16/MYO1G/ASAP1/PARD3/WASHC2C/ARAP1/RACGAP1/ARHGAP9/KIF16B	12
MF	GO:0019902	phosphatase binding	33/1604	189/18496	8.0733e-05	0.00661389	0.00605988	FCRL3/FCRL6/SH3YL1/EIF2AK3/STAT1/DZIP3/ANAPC4/ITGA1/PIK3R1/AP3B1/MAP3K5/STYXL1/MAGI2/PVRIG/ANK1/STX17/GRIN3A/CLEC12B/STAT6/HSP90B1/CRY1/MYO16/STRN3/CDH5/STAT3/SKAP1/CEP192/CD33/SIGLEC10/SIRPA/TRPC4AP/STAU1/SFI1	33
MF	GO:0016836	hydro-lyase activity	15/1604	61/18496	0.00016944	0.0128895	0.0118098	PARK7/HADHB/GMDS/TBXAS1/CA8/CA1/CA3/CA2/HACD4/AUH/ENO4/ENO2/DGLUCY/CBS/LOC102724560	15
MF	GO:0016799	hydrolase activity, hydrolyzing N-glycosyl compounds	11/1604	38/18496	0.000268653	0.0190743	0.0174766	MUTYH/IL1R1/IL18RAP/IL1RAP/BST1/TLR1/TLR2/MAN2A1/TDG/NEIL1/MAN2A2	11
MF	GO:0140326	ATPase-coupled intramembrane lipid transporter activity	9/1604	27/18496	0.000300642	0.0200115	0.0183352	ATP11B/ATP8A1/ATP10D/TMEM30A/ABCB1/ABCA1/ATP11A/ATP8B4/ATP9B	9
MF	GO:0016887	ATP hydrolysis activity	56/1604	412/18496	0.000503592	0.0315486	0.0289059	ATAD3A/DDX59/KIF21B/ABCB10/NTPCR/IFIH1/KIF9/ATP11B/ATP13A3/ATP8A1/ATP10D/DDX60L/MTREX/RHOBTB3/YTHDC2/KIF13A/PEX6/ASCC3/AK9/KATNA1/PMS2/FIGNL1/ABCB1/RIGI/ABCA1/ATP5F1C/YME1L1/DHX32/IGHMBP2/DDX6/DDX11/ABCD2/HSP90B1/ABCB9/VWA8/ABCC4/ATP11A/CHD8/RAD51B/TDRD9/ATP8B4/BLM/SPG7/NLRP1/ABCC3/DHX40/BRIP1/RNF213/SMCHD1/ATP9B/MCM8/KIF16B/DHX35/CHD6/RTEL1/MCM5	56
MF	GO:0004386	helicase activity	26/1604	154/18496	0.00074506	0.0440827	0.0403901	DDX59/IFIH1/ZGRF1/DDX60L/MTREX/YTHDC2/ASCC3/RAD54B/RIGI/ERCC6L2/SETX/DHX32/IGHMBP2/DDX6/DDX11/CHD8/TDRD9/BLM/DHX40/BRIP1/MCM8/DHX35/CHD6/HELZ2/RTEL1/MCM5	26
MF	GO:0016835	carbon-oxygen lyase activity	16/1604	77/18496	0.000801923	0.0449499	0.0411846	PARK7/HADHB/GMDS/TBXAS1/CA8/CA1/CA3/CA2/HACD4/AUH/ENO4/ENO2/DGLUCY/NEIL1/CBS/LOC102724560	16

### Sheet: sGenes_KEGG
Supplementary Table 6B. KEGG pathway enrichment (FDR < 5%) for sGenes.
Category	Subcategory	ID	Description	GeneRatio	BgRatio	pvalue	p.adjust	qvalue	geneID	Count
Organismal Systems	Immune system	hsa04666	Fc gamma R-mediated phagocytosis	21/781	97/8662	0.000116832	0.0255015	0.0241435	10163/10451/2212/2214/5321/10096/274/5580/5295/3984/653361/10095/50807/2934/6199/5058/1073/8681/5336/5578/7408	21
Organismal Systems	Development and regeneration	hsa04380	Osteoclast differentiation	26/781	135/8662	0.000150897	0.0255015	0.0241435	2212/2214/4688/3554/6772/7006/5295/3937/54209/2534/3459/653361/5533/1147/3709/3458/5336/3690/4772/7297/11025/102725035/10326/140885/3455/3454	26
Genetic Information Processing	Replication and repair	hsa03440	Homologous recombination	11/781	41/8662	0.000755175	0.0450831	0.040552	11073/51720/6119/4683/25788/472/5893/5890/641/672/83990	11
