## Supplemental Table 8 for "Profiling genetically driven alternative splicing across the Indonesian Archipelago"

CHROM	POS	ID	REF	ALT	QUAL	FILTER	INFO
1	113901277	157723	G	A	.	.	AF_ESP=0.15777;AF_EXAC=0.16429;AF_TGP=0.12240;ALLELEID=167571;CLNDISDB=MedGen:CN169374|MeSH:D030342,MedGen:C0950123|MONDO:MONDO:0013551,MedGen:C3279738,OMIM:614066,Orphanet:280763;CLNDN=not_specified|Inborn_genetic_diseases|Hereditary_spastic_paraplegia_47;CLNHGVS=NC_000001.11:g.113901277G>A;CLNREVSTAT=criteria_provided,_multiple_submitters,_no_conflicts;CLNSIG=Benign;CLNVC=single_nucleotide_vari…
1	207113412	1278073	T	C	.	.	AF_TGP=0.24960;ALLELEID=1267951;CLNDISDB=MedGen:C3661900;CLNDN=not_provided;CLNHGVS=NC_000001.11:g.207113412T>C;CLNREVSTAT=criteria_provided,_single_submitter;CLNSIG=Benign;CLNVC=single_nucleotide_variant;CLNVCSO=SO:0001483;GENEINFO=C4BPA:722;MC=SO:0001627|intron_variant;ORIGIN=1;RS=12075573
2	26284208	945420	A	G	.	.	ALLELEID=940705;CLNDISDB=MONDO:MONDO:0012172,MedGen:C1969443,OMIM:PS609015,Orphanet:746;CLNDN=Mitochondrial_trifunctional_protein_deficiency;CLNHGVS=NC_000002.12:g.26284208A>G;CLNREVSTAT=criteria_provided,_single_submitter;CLNSIG=Uncertain_significance;CLNVC=single_nucleotide_variant;CLNVCSO=SO:0001483;GENEINFO=HADHB:3032;MC=SO:0001627|intron_variant;ORIGIN=1;RS=2303893
2	26284208	92597	A	T	.	.	AF_ESP=0.05167;AF_EXAC=0.13787;AF_TGP=0.22145;ALLELEID=98505;CLNDISDB=MedGen:CN169374|MONDO:MONDO:0012172,MedGen:C1969443,OMIM:PS609015,Orphanet:746;CLNDN=not_specified|Mitochondrial_trifunctional_protein_deficiency;CLNHGVS=NC_000002.12:g.26284208A>T;CLNREVSTAT=criteria_provided,_multiple_submitters,_no_conflicts;CLNSIG=Benign;CLNVC=single_nucleotide_variant;CLNVCSO=SO:0001483;CLNVI=ClinGen:CA285…
2	43896620	336147	G	A	.	.	AF_ESP=0.08227;AF_EXAC=0.15993;AF_TGP=0.20507;ALLELEID=287116;CLNDISDB=MedGen:C3661900|MONDO:MONDO:0009069,MedGen:C1857355,OMIM:220111,Orphanet:70472;CLNDN=not_provided|Congenital_lactic_acidosis,_Saguenay-Lac-Saint-Jean_type;CLNHGVS=NC_000002.12:g.43896620G>A;CLNREVSTAT=criteria_provided,_multiple_submitters,_no_conflicts;CLNSIG=Benign;CLNVC=single_nucleotide_variant;CLNVCSO=SO:0001483;CLNVI=Cli…
2	172487375	332369	C	T	.	.	AF_ESP=0.21282;AF_EXAC=0.29737;AF_TGP=0.34665;ALLELEID=285798;CLNDISDB=MONDO:MONDO:0009183,MedGen:C5676875,OMIM:226730,Orphanet:79403|MedGen:C3661900;CLNDN=Junctional_epidermolysis_bullosa_with_pyloric_atresia|not_provided;CLNHGVS=NC_000002.12:g.172487375C>T;CLNREVSTAT=criteria_provided,_multiple_submitters,_no_conflicts;CLNSIG=Benign;CLNVC=single_nucleotide_variant;CLNVCSO=SO:0001483;CLNVI=ClinG…
2	191010309	1244456	C	T	.	.	AF_TGP=0.16394;ALLELEID=1236985;CLNDISDB=MedGen:CN169374|MedGen:C3661900;CLNDN=not_specified|not_provided;CLNHGVS=NC_000002.12:g.191010309C>T;CLNREVSTAT=criteria_provided,_multiple_submitters,_no_conflicts;CLNSIG=Benign;CLNVC=single_nucleotide_variant;CLNVCSO=SO:0001483;GENEINFO=STAT1:6772;MC=SO:0001627|intron_variant;ORIGIN=1;RS=36077929
2	208347983	333930	G	A	.	.	AF_ESP=0.68307;AF_EXAC=0.80986;AF_TGP=0.71605;ALLELEID=284331;CLNDISDB=MedGen:C3661900|MONDO:MONDO:0007376,MedGen:C1562113,OMIM:121850,Orphanet:98970;CLNDN=not_provided|Fleck_corneal_dystrophy;CLNHGVS=NC_000002.12:g.208347983G>A;CLNREVSTAT=criteria_provided,_multiple_submitters,_no_conflicts;CLNSIG=Benign;CLNVC=single_nucleotide_variant;CLNVCSO=SO:0001483;CLNVI=ClinGen:CA2080597;GENEINFO=PIKFYVE:…
3	14125335	672164	C	T	.	.	AF_TGP=0.24581;ALLELEID=659555;CLNDISDB=MedGen:C3661900;CLNDN=not_provided;CLNHGVS=NC_000003.12:g.14125335C>T;CLNREVSTAT=criteria_provided,_single_submitter;CLNSIG=Benign;CLNVC=single_nucleotide_variant;CLNVCSO=SO:0001483;GENEINFO=TMEM43:79188;MC=SO:0001627|intron_variant;ORIGIN=1;RS=2733579
3	38483924	344934	C	T	.	.	AF_TGP=0.01078;ALLELEID=290156;CLNDISDB=MONDO:MONDO:0013403,MedGen:C3151057,OMIM:613751,Orphanet:450;CLNDN=Heterotaxy,_visceral,_4,_autosomal;CLNHGVS=NC_000003.12:g.38483924C>T;CLNREVSTAT=criteria_provided,_single_submitter;CLNSIG=Benign;CLNVC=single_nucleotide_variant;CLNVCSO=SO:0001483;CLNVI=ClinGen:CA10615725;GENEINFO=ACVR2B:93;MC=SO:0001624|3_prime_UTR_variant;ORIGIN=1;RS=80046041
3	48640355	2653796	C	T	.	.	ALLELEID=2827386;CLNDISDB=MedGen:C3661900;CLNDN=not_provided;CLNHGVS=NC_000003.12:g.48640355C>T;CLNREVSTAT=criteria_provided,_single_submitter;CLNSIG=Benign;CLNVC=single_nucleotide_variant;CLNVCSO=SO:0001483;GENEINFO=CELSR3:1951;MC=SO:0001583|missense_variant;ORIGIN=1
3	49841219	1262512	G	A	.	.	AF_TGP=0.23842;ALLELEID=1253703;CLNDISDB=MedGen:C3661900;CLNDN=not_provided;CLNHGVS=NC_000003.12:g.49841219G>A;CLNREVSTAT=criteria_provided,_single_submitter;CLNSIG=Benign;CLNVC=single_nucleotide_variant;CLNVCSO=SO:0001483;GENEINFO=TRAIP:10293;MC=SO:0001627|intron_variant;ORIGIN=1;RS=1317140
3	52326631	1198295	G	A	.	.	AF_TGP=0.02815;ALLELEID=1186631;CLNDISDB=MedGen:C3661900;CLNDN=not_provided;CLNHGVS=NC_000003.12:g.52326631G>A;CLNREVSTAT=criteria_provided,_single_submitter;CLNSIG=Likely_benign;CLNVC=single_nucleotide_variant;CLNVCSO=SO:0001483;GENEINFO=DNAH1:25981;MC=SO:0001627|intron_variant;ORIGIN=1;RS=34181173
3	183017531	1260350	G	T	.	.	AF_TGP=0.05431;ALLELEID=1248558;CLNDISDB=MedGen:C3661900;CLNDN=not_provided;CLNHGVS=NC_000003.12:g.183017531G>T;CLNREVSTAT=criteria_provided,_single_submitter;CLNSIG=Benign;CLNVC=single_nucleotide_variant;CLNVCSO=SO:0001483;GENEINFO=MCCC1:56922;MC=SO:0001627|intron_variant;ORIGIN=1;RS=73883994
3	196074154	1287037	T	A	.	.	AF_ESP=0.05228;AF_EXAC=0.12753;AF_TGP=0.22324;ALLELEID=1276872;CLNDISDB=MedGen:C3661900|MedGen:CN169374;CLNDN=not_provided|not_specified;CLNHGVS=NC_000003.12:g.196074154T>A;CLNREVSTAT=criteria_provided,_multiple_submitters,_no_conflicts;CLNSIG=Benign;CLNVC=single_nucleotide_variant;CLNVCSO=SO:0001483;GENEINFO=TFRC:7037;MC=SO:0001627|intron_variant;ORIGIN=1;RS=3736651
4	102586546	1240900	G	C	.	.	AF_TGP=0.33586;ALLELEID=1230438;CLNDISDB=MedGen:C3661900;CLNDN=not_provided;CLNHGVS=NC_000004.12:g.102586546G>C;CLNREVSTAT=criteria_provided,_single_submitter;CLNSIG=Benign;CLNVC=single_nucleotide_variant;CLNVCSO=SO:0001483;GENEINFO=NFKB1:4790;MC=SO:0001627|intron_variant;ORIGIN=1;RS=17032850
4	122263256	1288384	T	C	.	.	AF_TGP=0.59165;ALLELEID=1278216;CLNDISDB=MedGen:C3661900;CLNDN=not_provided;CLNHGVS=NC_000004.12:g.122263256T>C;CLNREVSTAT=criteria_provided,_single_submitter;CLNSIG=Benign;CLNVC=single_nucleotide_variant;CLNVCSO=SO:0001483;GENEINFO=BLTP1:84162;MC=SO:0001627|intron_variant;ORIGIN=1;RS=6827756
4	140525613	1264141	G	T	.	.	AF_ESP=0.30209;AF_EXAC=0.31305;AF_TGP=0.38858;ALLELEID=1254039;CLNDISDB=MedGen:C3661900;CLNDN=not_provided;CLNHGVS=NC_000004.12:g.140525613G>T;CLNREVSTAT=criteria_provided,_single_submitter;CLNSIG=Benign;CLNVC=single_nucleotide_variant;CLNVCSO=SO:0001483;GENEINFO=ELMOD2:255520;MC=SO:0001627|intron_variant;ORIGIN=1;RS=3828535
5	78884913	2686032	T	C	.	.	ALLELEID=2847067;CLNDISDB=MONDO:MONDO:0009661,MedGen:C0026709,OMIM:253200,Orphanet:583;CLNDN=Mucopolysaccharidosis_type_6;CLNHGVS=NC_000005.10:g.78884913T>C;CLNREVSTAT=criteria_provided,_single_submitter;CLNSIG=Likely_benign;CLNVC=single_nucleotide_variant;CLNVCSO=SO:0001483;GENEINFO=ARSB:411;MC=SO:0001627|intron_variant;ORIGIN=1
5	83353124	1237727	G	A	.	.	AF_ESP=0.22958;AF_EXAC=0.23018;AF_TGP=0.37520;ALLELEID=1229347;CLNDISDB=MedGen:C3661900;CLNDN=not_provided;CLNHGVS=NC_000005.10:g.83353124G>A;CLNREVSTAT=criteria_provided,_multiple_submitters,_no_conflicts;CLNSIG=Benign;CLNVC=single_nucleotide_variant;CLNVCSO=SO:0001483;GENEINFO=XRCC4:7518;MC=SO:0001574|splice_acceptor_variant,SO:0001627|intron_variant;ORIGIN=1;RS=1805377
5	96740783	1274351	G	A	.	.	AF_ESP=0.24704;AF_EXAC=0.24917;AF_TGP=0.17492;ALLELEID=1262526;CLNDISDB=MedGen:C3661900;CLNDN=not_provided;CLNHGVS=NC_000005.10:g.96740783G>A;CLNREVSTAT=criteria_provided,_multiple_submitters,_no_conflicts;CLNSIG=Benign;CLNVC=single_nucleotide_variant;CLNVCSO=SO:0001483;GENEINFO=CAST:831;MC=SO:0001627|intron_variant,SO:0001819|synonymous_variant;ORIGIN=1;RS=7724759
5	151253547	1228124	C	A	.	.	AF_TGP=0.07688;ALLELEID=1218089;CLNDISDB=MedGen:C3661900;CLNDN=not_provided;CLNHGVS=NC_000005.10:g.151253547C>A;CLNREVSTAT=criteria_provided,_single_submitter;CLNSIG=Benign;CLNVC=single_nucleotide_variant;CLNVCSO=SO:0001483;GENEINFO=GM2A:2760;MC=SO:0001627|intron_variant;ORIGIN=1;RS=41290575
6	31826815	694519	C	T	.	.	AF_TGP=0.44828;ALLELEID=682506;CLNDISDB=Human_Phenotype_Ontology:HP:0006510,MONDO:MONDO:0005002,MedGen:C0024117;CLNDN=Chronic_obstructive_pulmonary_disease;CLNHGVS=NC_000006.12:g.31826815C>T;CLNREVSTAT=no_assertion_criteria_provided;CLNSIG=association;CLNVC=single_nucleotide_variant;CLNVCSO=SO:0001483;GENEINFO=HSPA1B:3304;ORIGIN=1;RS=2763979
6	109564272	1238583	G	A	.	.	AF_ESP=0.21857;AF_EXAC=0.22608;AF_TGP=0.16154;ALLELEID=1227711;CLNDISDB=MedGen:C3661900;CLNDN=not_provided;CLNHGVS=NC_000006.12:g.109564272G>A;CLNREVSTAT=criteria_provided,_single_submitter;CLNSIG=Benign;CLNVC=single_nucleotide_variant;CLNVCSO=SO:0001483;GENEINFO=AK9:221264;MC=SO:0001583|missense_variant;ORIGIN=1;RS=10499052
6	121308021	1537326	G	A	.	.	AF_ESP=0.21916;AF_EXAC=0.29214;AF_TGP=0.31569;ALLELEID=1596919;CLNDISDB=MedGen:C3661900;CLNDN=not_provided;CLNHGVS=NC_000006.12:g.121308021G>A;CLNREVSTAT=criteria_provided,_single_submitter;CLNSIG=Benign;CLNVC=single_nucleotide_variant;CLNVCSO=SO:0001483;GENEINFO=TBC1D32:221322;MC=SO:0001619|non-coding_transcript_variant,SO:0001819|synonymous_variant;ORIGIN=1;RS=9398629
6	152354719	130393	A	G	.	.	AF_ESP=0.58119;AF_EXAC=0.57994;AF_TGP=0.56829;ALLELEID=135840;CLNDISDB=MONDO:MONDO:0032778,MedGen:C5193121,OMIM:618484|MONDO:MONDO:0013071,MedGen:C2751807,OMIM:612998,Orphanet:261|MONDO:MONDO:0012549,MedGen:C1853116,OMIM:610743,Orphanet:88644|MedGen:CN169374|MedGen:C3661900;CLNDN=Arthrogryposis_multiplex_congenita_3,_myogenic_type|Emery-Dreifuss_muscular_dystrophy_4,_autosomal_dominant|Autosomal_…
6	169776311	1227113	G	A	.	.	AF_EXAC=0.30236;AF_TGP=0.34405;ALLELEID=1217085;CLNDISDB=MedGen:C3661900;CLNDN=not_provided;CLNHGVS=NC_000006.12:g.169776311G>A;CLNREVSTAT=criteria_provided,_single_submitter;CLNSIG=Benign;CLNVC=single_nucleotide_variant;CLNVCSO=SO:0001483;GENEINFO=ERMARD:55780;MC=SO:0001627|intron_variant;ORIGIN=1;RS=4716398
7	23175077	359811	A	G	.	.	AF_EXAC=0.08667;AF_TGP=0.17412;ALLELEID=305947;CLNDISDB=Human_Phenotype_Ontology:HP:0000547,MONDO:MONDO:0019200,MeSH:D012174,MedGen:C0035334,OMIM:268000,OMIM:PS268000,Orphanet:791;CLNDN=Retinitis_pigmentosa;CLNHGVS=NC_000007.14:g.23175077A>G;CLNREVSTAT=criteria_provided,_single_submitter;CLNSIG=Benign;CLNVC=single_nucleotide_variant;CLNVCSO=SO:0001483;CLNVI=ClinGen:CA4186727;GENEINFO=KLHL7:55975;…
7	75986787	360731	G	A	.	.	AF_TGP=0.26877;ALLELEID=303417;CLNDISDB=MONDO:MONDO:0013310,MedGen:C1860042,OMIM:613571,Orphanet:95699|MedGen:C3661900;CLNDN=Congenital_adrenal_hyperplasia_due_to_cytochrome_P450_oxidoreductase_deficiency|not_provided;CLNHGVS=NC_000007.14:g.75986787G>A;CLNREVSTAT=criteria_provided,_multiple_submitters,_no_conflicts;CLNSIG=Benign;CLNVC=single_nucleotide_variant;CLNVCSO=SO:0001483;CLNVI=ClinGen:CA1…
8	1857814	1182419	T	C	.	.	AF_TGP=0.08766;ALLELEID=1171835;CLNDISDB=MedGen:C3661900;CLNDN=not_provided;CLNHGVS=NC_000008.11:g.1857814T>C;CLNREVSTAT=criteria_provided,_single_submitter;CLNSIG=Benign;CLNVC=single_nucleotide_variant;CLNVCSO=SO:0001483;GENEINFO=ARHGEF10:9639;MC=SO:0001627|intron_variant;ORIGIN=1;RS=17756499
8	18070007	678028	A	G	.	.	AF_TGP=0.42053;ALLELEID=663312;CLNDISDB=MedGen:C3661900;CLNDN=not_provided;CLNHGVS=NC_000008.11:g.18070007A>G;CLNREVSTAT=criteria_provided,_single_submitter;CLNSIG=Benign;CLNVC=single_nucleotide_variant;CLNVCSO=SO:0001483;GENEINFO=ASAH1:427;MC=SO:0001627|intron_variant;ORIGIN=1;RS=35815009
8	42049176	1245822	A	T	.	.	AF_TGP=0.75120;ALLELEID=1234491;CLNDISDB=MedGen:C3661900;CLNDN=not_provided;CLNHGVS=NC_000008.11:g.42049176A>T;CLNREVSTAT=criteria_provided,_single_submitter;CLNSIG=Benign;CLNVC=single_nucleotide_variant;CLNVCSO=SO:0001483;GENEINFO=KAT6A:7994;MC=SO:0001623|5_prime_UTR_variant;ORIGIN=1;RS=7006698
8	89980442	1230696	G	C	.	.	AF_TGP=0.60843;ALLELEID=1221947;CLNDISDB=MedGen:C3661900;CLNDN=not_provided;CLNHGVS=NC_000008.11:g.89980442G>C;CLNREVSTAT=criteria_provided,_single_submitter;CLNSIG=Benign;CLNVC=single_nucleotide_variant;CLNVCSO=SO:0001483;GENEINFO=NBN:4683;MC=SO:0001627|intron_variant;ORIGIN=1;RS=1805841
9	271638	137155	C	T	.	.	AF_ESP=0.31888;AF_EXAC=0.32449;AF_TGP=0.30771;ALLELEID=140858;CLNDISDB=MedGen:CN169374|MedGen:C3661900|MONDO:MONDO:0009478,MedGen:C4722305,OMIM:243700,Orphanet:217390|MONDO:MONDO:0957426,MedGen:C1968689,Orphanet:641368;CLNDN=not_specified|not_provided|Combined_immunodeficiency_due_to_DOCK8_deficiency|Autosomal_recessive_hyper-IgE_syndrome;CLNHGVS=NC_000009.12:g.271638C>T;CLNREVSTAT=criteria_provi…
9	271639	1498021	G	A	.	.	ALLELEID=1372661;CLNDISDB=MONDO:MONDO:0957426,MedGen:C1968689,Orphanet:641368;CLNDN=Autosomal_recessive_hyper-IgE_syndrome;CLNHGVS=NC_000009.12:g.271639G>A;CLNREVSTAT=criteria_provided,_single_submitter;CLNSIG=Likely_benign;CLNVC=single_nucleotide_variant;CLNVCSO=SO:0001483;GENEINFO=DOCK8:81704;MC=SO:0001819|synonymous_variant;ORIGIN=1;RS=561397821
9	32492531	1169188	G	A	.	.	AF_ESP=0.02730;AF_EXAC=0.01722;AF_TGP=0.04772;ALLELEID=1156194;CLNDISDB=MedGen:C3661900;CLNDN=not_provided;CLNHGVS=NC_000009.12:g.32492531G>A;CLNREVSTAT=criteria_provided,_single_submitter;CLNSIG=Benign;CLNVC=single_nucleotide_variant;CLNVCSO=SO:0001483;GENEINFO=RIGI:23586;MC=SO:0001583|missense_variant,SO:0001623|5_prime_UTR_variant,SO:0001627|intron_variant;ORIGIN=1;RS=55789327
9	37422659	1185158	C	T	.	.	AF_TGP=0.30351;ALLELEID=1175194;CLNDISDB=MONDO:MONDO:0009824,MedGen:C0268165,OMIM:260000,Orphanet:416,Orphanet:93599|MedGen:C3661900;CLNDN=Primary_hyperoxaluria,_type_II|not_provided;CLNHGVS=NC_000009.12:g.37422659C>T;CLNREVSTAT=criteria_provided,_multiple_submitters,_no_conflicts;CLNSIG=Benign;CLNVC=single_nucleotide_variant;CLNVCSO=SO:0001483;GENEINFO=GRHPR:9380;ORIGIN=1;RS=4878690
9	108908143	1293484	A	C	.	.	AF_TGP=0.11881;ALLELEID=1283289;CLNDISDB=MedGen:C3661900;CLNDN=not_provided;CLNHGVS=NC_000009.12:g.108908143A>C;CLNREVSTAT=criteria_provided,_single_submitter;CLNSIG=Benign;CLNVC=single_nucleotide_variant;CLNVCSO=SO:0001483;GENEINFO=ELP1:8518;MC=SO:0001627|intron_variant;ORIGIN=1;RS=838825
9	127457390	365009	C	T	.	.	AF_ESP=0.60549;AF_TGP=0.55751;ALLELEID=306822;CLNDISDB=MONDO:MONDO:0015626,MedGen:C0007959,OMIM:PS118220,Orphanet:166|MedGen:CN169374|MedGen:C3661900|Gene:431712,MONDO:MONDO:0013753,MedGen:C3280797,OMIM:614436,Orphanet:300319,Orphanet:99941;CLNDN=Charcot-Marie-Tooth_disease|not_specified|not_provided|Charcot-Marie-Tooth_disease_axonal_type_2P;CLNHGVS=NC_000009.12:g.127457390C>T;CLNREVSTAT=criteri…
9	137232346	1259746	A	G	.	.	AF_TGP=0.07308;ALLELEID=1249231;CLNDISDB=MedGen:C3661900;CLNDN=not_provided;CLNHGVS=NC_000009.12:g.137232346A>G;CLNREVSTAT=criteria_provided,_single_submitter;CLNSIG=Benign;CLNVC=single_nucleotide_variant;CLNVCSO=SO:0001483;GENEINFO=SLC34A3:142680;MC=SO:0001627|intron_variant;ORIGIN=1;RS=112848350
11	298758	1222968	G	A	.	.	AF_ESP=0.23238;AF_EXAC=0.27808;AF_TGP=0.30331;ALLELEID=1212077;CLNDISDB=MedGen:C3661900;CLNDN=not_provided;CLNHGVS=NC_000011.10:g.298758G>A;CLNREVSTAT=criteria_provided,_single_submitter;CLNSIG=Benign;CLNVC=single_nucleotide_variant;CLNVCSO=SO:0001483;GENEINFO=IFITM5:387733|LOC130005046:130005046;MC=SO:0001627|intron_variant;ORIGIN=1;RS=2293745
11	838419	1240610	A	G	.	.	AF_TGP=0.65056;ALLELEID=1231432;CLNDISDB=MedGen:C3661900;CLNDN=not_provided;CLNHGVS=NC_000011.10:g.838419A>G;CLNREVSTAT=criteria_provided,_single_submitter;CLNSIG=Benign;CLNVC=single_nucleotide_variant;CLNVCSO=SO:0001483;GENEINFO=CD151:977;MC=SO:0001624|3_prime_UTR_variant;ORIGIN=1;RS=1130678
11	65582285	1265858	T	G	.	.	AF_ESP=0.42420;AF_EXAC=0.48394;AF_TGP=0.42592;ALLELEID=1257481;CLNDISDB=MedGen:C3661900;CLNDN=not_provided;CLNHGVS=NC_000011.10:g.65582285T>G;CLNREVSTAT=criteria_provided,_single_submitter;CLNSIG=Benign;CLNVC=single_nucleotide_variant;CLNVCSO=SO:0001483;GENEINFO=EHBP1L1:254102;MC=SO:0001583|missense_variant,SO:0001627|intron_variant;ORIGIN=1;RS=6591182
11	68043795	1168890	C	A	.	.	AF_ESP=0.18287;AF_EXAC=0.18512;AF_TGP=0.17512;ALLELEID=1156808;CLNDISDB=MedGen:C3661900;CLNDN=not_provided;CLNHGVS=NC_000011.10:g.68043795C>A;CLNREVSTAT=criteria_provided,_multiple_submitters,_no_conflicts;CLNSIG=Benign;CLNVC=single_nucleotide_variant;CLNVCSO=SO:0001483;GENEINFO=TCIRG1:10312;MC=SO:0001627|intron_variant;ORIGIN=1;RS=10896289
11	68043795	2894520	C	T	.	.	ALLELEID=3056161;CLNDISDB=MedGen:C3661900;CLNDN=not_provided;CLNHGVS=NC_000011.10:g.68043795C>T;CLNREVSTAT=criteria_provided,_single_submitter;CLNSIG=Likely_benign;CLNVC=single_nucleotide_variant;CLNVCSO=SO:0001483;GENEINFO=TCIRG1:10312;MC=SO:0001627|intron_variant;ORIGIN=1
11	85978392	1252751	T	C	.	.	AF_TGP=0.78614;ALLELEID=1242696;CLNDISDB=MedGen:C3661900;CLNDN=not_provided;CLNHGVS=NC_000011.10:g.85978392T>C;CLNREVSTAT=criteria_provided,_single_submitter;CLNSIG=Benign;CLNVC=single_nucleotide_variant;CLNVCSO=SO:0001483;GENEINFO=PICALM:8301;MC=SO:0001627|intron_variant;ORIGIN=1;RS=618629
12	7090354	1273291	A	G	.	.	AF_TGP=0.39417;ALLELEID=1265121;CLNDISDB=MedGen:C3661900;CLNDN=not_provided;CLNHGVS=NC_000012.12:g.7090354A>G;CLNREVSTAT=criteria_provided,_single_submitter;CLNSIG=Benign;CLNVC=single_nucleotide_variant;CLNVCSO=SO:0001483;GENEINFO=C1R:715;MC=SO:0001627|intron_variant;ORIGIN=1;RS=4332595
12	10409491	2550274	T	C	.	.	ALLELEID=2714358;CLNDISDB=MeSH:D030342,MedGen:C0950123;CLNDN=Inborn_genetic_diseases;CLNHGVS=NC_000012.12:g.10409491T>C;CLNREVSTAT=criteria_provided,_single_submitter;CLNSIG=Uncertain_significance;CLNVC=single_nucleotide_variant;CLNVCSO=SO:0001483;GENEINFO=KLRC4:8302|KLRC4-KLRK1:100528032;MC=SO:0001583|missense_variant,SO:0001627|intron_variant;ORIGIN=1
12	21456389	1283096	C	A	.	.	AF_TGP=0.32947;ALLELEID=1270805;CLNDISDB=MedGen:C3661900;CLNDN=not_provided;CLNHGVS=NC_000012.12:g.21456389C>A;CLNREVSTAT=criteria_provided,_single_submitter;CLNSIG=Benign;CLNVC=single_nucleotide_variant;CLNVCSO=SO:0001483;GENEINFO=PYROXD1:79912;MC=SO:0001627|intron_variant;ORIGIN=1;RS=4539382
12	32740694	680944	C	T	.	.	AF_TGP=0.01697;ALLELEID=666853;CLNDISDB=MedGen:C3661900;CLNDN=not_provided;CLNHGVS=NC_000012.12:g.32740694C>T;CLNREVSTAT=criteria_provided,_single_submitter;CLNSIG=Likely_benign;CLNVC=single_nucleotide_variant;CLNVCSO=SO:0001483;GENEINFO=DNM1L:10059;MC=SO:0001627|intron_variant;ORIGIN=1;RS=80104548
12	42469369	1268741	C	G	.	.	AF_TGP=0.15435;ALLELEID=1261172;CLNDISDB=MedGen:C3661900;CLNDN=not_provided;CLNHGVS=NC_000012.12:g.42469369C>G;CLNREVSTAT=criteria_provided,_single_submitter;CLNSIG=Benign;CLNVC=single_nucleotide_variant;CLNVCSO=SO:0001483;GENEINFO=PRICKLE1:144165;MC=SO:0001627|intron_variant;ORIGIN=1;RS=67217830
12	49049030	1238454	T	C	.	.	AF_TGP=0.25639;ALLELEID=1227583;CLNDISDB=MedGen:CN169374|MedGen:C3661900;CLNDN=not_specified|not_provided;CLNHGVS=NC_000012.12:g.49049030T>C;CLNREVSTAT=criteria_provided,_multiple_submitters,_no_conflicts;CLNSIG=Benign;CLNVC=single_nucleotide_variant;CLNVCSO=SO:0001483;GENEINFO=KMT2D:8085|LOC126861520:126861520;MC=SO:0001627|intron_variant;ORIGIN=1;RS=2304275
12	49992232	1262134	C	T	.	.	AF_ESP=0.70483;AF_EXAC=0.84606;AF_TGP=0.69269;ALLELEID=1250748;CLNDISDB=MedGen:C3661900;CLNDN=not_provided;CLNHGVS=NC_000012.12:g.49992232C>T;CLNREVSTAT=criteria_provided,_single_submitter;CLNSIG=Benign;CLNVC=single_nucleotide_variant;CLNVCSO=SO:0001483;GENEINFO=RACGAP1:29127;MC=SO:0001627|intron_variant;ORIGIN=1;RS=296737
12	50118417	1291397	T	C	.	.	AF_TGP=0.42212;ALLELEID=1281211;CLNDISDB=MedGen:C3661900;CLNDN=not_provided;CLNHGVS=NC_000012.12:g.50118417T>C;CLNREVSTAT=criteria_provided,_single_submitter;CLNSIG=Benign;CLNVC=single_nucleotide_variant;CLNVCSO=SO:0001483;GENEINFO=COX14:84987;MC=SO:0001627|intron_variant;ORIGIN=1;RS=56151073
12	57718406	1235257	A	G	.	.	AF_ESP=0.42327;AF_EXAC=0.38128;AF_TGP=0.34545;ALLELEID=1223085;CLNDISDB=MedGen:C3661900;CLNDN=not_provided;CLNHGVS=NC_000012.12:g.57718406A>G;CLNREVSTAT=criteria_provided,_single_submitter;CLNSIG=Benign;CLNVC=single_nucleotide_variant;CLNVCSO=SO:0001483;GENEINFO=OS9:10956;MC=SO:0001627|intron_variant,SO:0001819|synonymous_variant;ORIGIN=1;RS=799265
12	68731733	1286822	G	T	.	.	AF_ESP=0.11864;AF_EXAC=0.25747;AF_TGP=0.22025;ALLELEID=1276658;CLNDISDB=MONDO:MONDO:0032692,MedGen:C5193044,OMIM:618348|MedGen:C3661900|MONDO:MONDO:0014752,MedGen:C4225228,OMIM:616730,Orphanet:656;CLNDN=Galloway-Mowat_syndrome_7|not_provided|Nephrotic_syndrome,_type_11;CLNHGVS=NC_000012.12:g.68731733G>T;CLNREVSTAT=criteria_provided,_multiple_submitters,_no_conflicts;CLNSIG=Benign;CLNVC=single_nuc…
12	68731733	1598863	GG	TT	.	.	ALLELEID=1544300;CLNDISDB=MedGen:C3661900;CLNDN=not_provided;CLNHGVS=NC_000012.12:g.68731733_68731734delinsTT;CLNREVSTAT=criteria_provided,_single_submitter;CLNSIG=Benign;CLNVC=Indel;CLNVCSO=SO:1000032;GENEINFO=NUP107:57122;MC=SO:0001627|intron_variant;ORIGIN=1;RS=1555179281
12	68731734	1261514	G	T	.	.	AF_ESP=0.11564;AF_EXAC=0.25744;AF_TGP=0.22025;ALLELEID=1251421;CLNDISDB=MONDO:MONDO:0032692,MedGen:C5193044,OMIM:618348|MONDO:MONDO:0014752,MedGen:C4225228,OMIM:616730,Orphanet:656|MedGen:C3661900;CLNDN=Galloway-Mowat_syndrome_7|Nephrotic_syndrome,_type_11|not_provided;CLNHGVS=NC_000012.12:g.68731734G>T;CLNREVSTAT=criteria_provided,_multiple_submitters,_no_conflicts;CLNSIG=Benign;CLNVC=single_nuc…
12	101726374	780150	C	T	.	.	AF_EXAC=0.00379;AF_TGP=0.01098;ALLELEID=713280;CLNDISDB=MedGen:C3661900;CLNDN=not_provided;CLNHGVS=NC_000012.12:g.101726374C>T;CLNREVSTAT=criteria_provided,_single_submitter;CLNSIG=Benign;CLNVC=single_nucleotide_variant;CLNVCSO=SO:0001483;GENEINFO=CHPT1:56994;MC=SO:0001819|synonymous_variant;ORIGIN=1;RS=116668070
12	109559359	1249275	C	T	.	.	AF_TGP=0.13438;ALLELEID=1238366;CLNDISDB=MedGen:C3661900;CLNDN=not_provided;CLNHGVS=NC_000012.12:g.109559359C>T;CLNREVSTAT=criteria_provided,_single_submitter;CLNSIG=Benign;CLNVC=single_nucleotide_variant;CLNVCSO=SO:0001483;GENEINFO=MMAB:326625;MC=SO:0001627|intron_variant;ORIGIN=1;RS=2287182
12	112919388	13984	G	.	.	.	AF_ESP=0.43049;AF_EXAC=0.33147;AF_TGP=0.38558;ALLELEID=29023;CLNDISDB=.;CLNDN=OAS1_polymorphism;CLNHGVS=NC_000012.12:g.112919388%3D;CLNREVSTAT=no_assertion_criteria_provided;CLNSIG=Benign;CLNVC=single_nucleotide_variant;CLNVCSO=SO:0001483;CLNVI=ClinGen:CA123665|OMIM:164350.0001;GENEINFO=OAS1:4938;MC=SO:0001574|splice_acceptor_variant,SO:0001627|intron_variant;ORIGIN=1;RS=10774671
12	112919388	1156518	G	A	.	.	AF_ESP=0.56951;AF_EXAC=0.66853;AF_TGP=0.61442;ALLELEID=1143174;CLNDISDB=MedGen:CN169374|MedGen:C3661900;CLNDN=not_specified|not_provided;CLNHGVS=NC_000012.12:g.112919388G>A;CLNREVSTAT=criteria_provided,_multiple_submitters,_no_conflicts;CLNSIG=Benign/Likely_benign;CLNVC=single_nucleotide_variant;CLNVCSO=SO:0001483;GENEINFO=OAS1:4938;MC=SO:0001574|splice_acceptor_variant,SO:0001619|non-coding_tran…
14	58453762	1281304	G	T	.	.	AF_TGP=0.96825;ALLELEID=1270301;CLNDISDB=MedGen:C3661900;CLNDN=not_provided;CLNHGVS=NC_000014.9:g.58453762G>T;CLNREVSTAT=criteria_provided,_single_submitter;CLNSIG=Benign;CLNVC=single_nucleotide_variant;CLNVCSO=SO:0001483;GENEINFO=KIAA0586:9786;MC=SO:0001627|intron_variant;ORIGIN=1;RS=1743725
14	65077649	1270590	C	A	.	.	AF_EXAC=0.33998;AF_TGP=0.20627;ALLELEID=1261728;CLNDISDB=MedGen:C3661900;CLNDN=not_provided;CLNHGVS=NC_000014.9:g.65077649C>A;CLNREVSTAT=criteria_provided,_single_submitter;CLNSIG=Benign;CLNVC=single_nucleotide_variant;CLNVCSO=SO:0001483;GENEINFO=MAX:4149;MC=SO:0001627|intron_variant;ORIGIN=1;RS=762810
14	88396185	286866	G	A	.	.	AF_ESP=0.41095;AF_EXAC=0.34728;AF_TGP=0.40755;ALLELEID=271103;CLNDISDB=MedGen:CN169374|Human_Phenotype_Ontology:HP:0000547,MONDO:MONDO:0019200,MeSH:D012174,MedGen:C0035334,OMIM:268000,OMIM:PS268000,Orphanet:791|MONDO:MONDO:0011415,MedGen:C1858677,OMIM:604232|MedGen:C3661900;CLNDN=not_specified|Retinitis_pigmentosa|Leber_congenital_amaurosis_3|not_provided;CLNHGVS=NC_000014.9:g.88396185G>A;CLNREVS…
15	40022325	674672	G	A	.	.	AF_TGP=0.82548;ALLELEID=667743;CLNDISDB=MedGen:C3661900;CLNDN=not_provided;CLNHGVS=NC_000015.10:g.40022325G>A;CLNREVSTAT=criteria_provided,_single_submitter;CLNSIG=Benign;CLNVC=single_nucleotide_variant;CLNVCSO=SO:0001483;GENEINFO=EIF2AK4:440275;MC=SO:0001627|intron_variant;ORIGIN=1;RS=3816899
15	43220797	255152	G	A	.	.	AF_ESP=0.02845;AF_EXAC=0.01112;AF_TGP=0.03395;ALLELEID=255227;CLNDISDB=MONDO:MONDO:0012985,MedGen:C2675192,OMIM:612690,Orphanet:822|MedGen:CN169374|MedGen:C3661900;CLNDN=Hereditary_spherocytosis_type_5|not_specified|not_provided;CLNHGVS=NC_000015.10:g.43220797G>A;CLNREVSTAT=criteria_provided,_multiple_submitters,_no_conflicts;CLNSIG=Benign/Likely_benign;CLNVC=single_nucleotide_variant;CLNVCSO=SO:…
15	43605301	165312	T	C	.	.	AF_ESP=0.21773;AF_EXAC=0.24119;AF_TGP=0.29093;ALLELEID=175970;CLNDISDB=MONDO:MONDO:0011364,MedGen:C1863561,OMIM:603720,Orphanet:90636|MedGen:CN169374;CLNDN=Autosomal_recessive_nonsyndromic_hearing_loss_16|not_specified;CLNHGVS=NC_000015.10:g.43605301T>C;CLNREVSTAT=criteria_provided,_multiple_submitters,_no_conflicts;CLNSIG=Benign;CLNVC=single_nucleotide_variant;CLNVCSO=SO:0001483;CLNVI=ClinGen:CA…
15	50632798	1295860	G	A	.	.	AF_TGP=0.48442;ALLELEID=1285655;CLNDISDB=MedGen:C3661900;CLNDN=not_provided;CLNHGVS=NC_000015.10:g.50632798G>A;CLNREVSTAT=criteria_provided,_single_submitter;CLNSIG=Benign;CLNVC=single_nucleotide_variant;CLNVCSO=SO:0001483;GENEINFO=TRPM7:54822;MC=SO:0001627|intron_variant;ORIGIN=1;RS=2292175
15	61940597	1183601	C	T	.	.	AF_ESP=0.53185;AF_EXAC=0.56144;AF_TGP=0.54513;ALLELEID=1172748;CLNDISDB=MedGen:C3661900;CLNDN=not_provided;CLNHGVS=NC_000015.10:g.61940597C>T;CLNREVSTAT=criteria_provided,_single_submitter;CLNSIG=Benign;CLNVC=single_nucleotide_variant;CLNVCSO=SO:0001483;GENEINFO=VPS13C:54832;MC=SO:0001627|intron_variant;ORIGIN=1;RS=7172838
15	71893779	732934	C	T	.	.	AF_EXAC=0.00040;AF_TGP=0.00040;ALLELEID=744783;CLNDISDB=MedGen:C3661900;CLNDN=not_provided;CLNHGVS=NC_000015.10:g.71893779C>T;CLNREVSTAT=criteria_provided,_single_submitter;CLNSIG=Likely_benign;CLNVC=single_nucleotide_variant;CLNVCSO=SO:0001483;GENEINFO=MYO9A:4649;MC=SO:0001574|splice_acceptor_variant;ORIGIN=1;RS=202090344
15	75372230	1332968	A	T	.	.	AF_ESP=0.47035;AF_EXAC=0.71486;AF_TGP=0.62800;ALLELEID=1323698;CLNDISDB=MONDO:MONDO:0044700,MedGen:C4310804,OMIM:613406,Orphanet:500166,Orphanet:94065|MedGen:C3661900;CLNDN=SIN3A-related_intellectual_disability_syndrome_due_to_a_point_mutation|not_provided;CLNHGVS=NC_000015.10:g.75372230A>T;CLNREVSTAT=criteria_provided,_multiple_submitters,_no_conflicts;CLNSIG=Benign;CLNVC=single_nucleotide_varia…
16	3243888	138206	C	.	.	.	AF_ESP=0.57642;AF_TGP=0.64637;ALLELEID=141909;CLNDISDB=MedGen:CN169374|MedGen:C3661900|MONDO:MONDO:0018088,MedGen:C0031069,OMIM:249100,Orphanet:342;CLNDN=not_specified|not_provided|Familial_Mediterranean_fever;CLNHGVS=NC_000016.10:g.3243888%3D;CLNREVSTAT=criteria_provided,_multiple_submitters,_no_conflicts;CLNSIG=Benign;CLNVC=single_nucleotide_variant;CLNVCSO=SO:0001483;CLNVI=ClinGen:CA292052;GEN…
16	3243888	1147321	C	A	.	.	ALLELEID=1146117;CLNDISDB=MONDO:MONDO:0018088,MedGen:C0031069,OMIM:249100,Orphanet:342;CLNDN=Familial_Mediterranean_fever;CLNHGVS=NC_000016.10:g.3243888C>A;CLNREVSTAT=criteria_provided,_single_submitter;CLNSIG=Likely_benign;CLNVC=single_nucleotide_variant;CLNVCSO=SO:0001483;GENEINFO=MEFV:4210|LOC126862264:126862264;MC=SO:0001587|nonsense,SO:0001819|synonymous_variant;ORIGIN=1;RS=1231122
16	3243888	36505	C	T	.	.	AF_ESP=0.42358;AF_TGP=0.35363;ALLELEID=45167;CLNDISDB=MedGen:CN169374|MedGen:C3661900|MONDO:MONDO:0007601,MedGen:C1851347,OMIM:134610,Orphanet:342|MONDO:MONDO:0018088,MedGen:C0031069,OMIM:249100,Orphanet:342;CLNDN=not_specified|not_provided|Familial_Mediterranean_fever,_autosomal_dominant|Familial_Mediterranean_fever;CLNHGVS=NC_000016.10:g.3243888C>T;CLNREVSTAT=criteria_provided,_multiple_submitt…
16	3243889	739059	G	A	.	.	AF_EXAC=0.00001;ALLELEID=755156;CLNDISDB=MONDO:MONDO:0018088,MedGen:C0031069,OMIM:249100,Orphanet:342;CLNDN=Familial_Mediterranean_fever;CLNHGVS=NC_000016.10:g.3243889G>A;CLNREVSTAT=criteria_provided,_single_submitter;CLNSIG=Likely_benign;CLNVC=single_nucleotide_variant;CLNVCSO=SO:0001483;GENEINFO=MEFV:4210|LOC126862264:126862264;MC=SO:0001583|missense_variant,SO:0001819|synonymous_variant;ORIGIN…
16	27403057	1233904	T	G	.	.	AF_TGP=0.88139;ALLELEID=1225570;CLNDISDB=MedGen:C3661900|MedGen:CN169374;CLNDN=not_provided|not_specified;CLNHGVS=NC_000016.10:g.27403057T>G;CLNREVSTAT=criteria_provided,_multiple_submitters,_no_conflicts;CLNSIG=Benign;CLNVC=single_nucleotide_variant;CLNVCSO=SO:0001483;GENEINFO=IL21R:50615;MC=SO:0001627|intron_variant;ORIGIN=1;RS=6498021
16	66549125	676447	C	T	.	.	AF_TGP=0.13738;ALLELEID=668521;CLNDISDB=MedGen:C3661900;CLNDN=not_provided;CLNHGVS=NC_000016.10:g.66549125C>T;CLNREVSTAT=criteria_provided,_single_submitter;CLNSIG=Benign;CLNVC=single_nucleotide_variant;CLNVCSO=SO:0001483;GENEINFO=TK2:7084;MC=SO:0001619|non-coding_transcript_variant,SO:0001627|intron_variant;ORIGIN=1;RS=3743713
16	88842687	93174	G	A	.	.	AF_ESP=0.14288;AF_EXAC=0.15514;AF_TGP=0.10962;ALLELEID=99081;CLNDISDB=MedGen:CN169374|MedGen:C3661900|MONDO:MONDO:0009659,MedGen:C0086651,OMIM:253000,Orphanet:309297,Orphanet:582;CLNDN=not_specified|not_provided|Mucopolysaccharidosis,_MPS-IV-A;CLNHGVS=NC_000016.10:g.88842687G>A;CLNREVSTAT=criteria_provided,_multiple_submitters,_no_conflicts;CLNSIG=Benign;CLNVC=single_nucleotide_variant;CLNVCSO=SO…
16	89100686	136269	T	C	.	.	AF_EXAC=0.69985;AF_TGP=0.62440;ALLELEID=139972;CLNDISDB=MedGen:CN169374|Human_Phenotype_Ontology:HP:0002912,Human_Phenotype_Ontology:HP:0003123,Human_Phenotype_Ontology:HP:0008295,MONDO:MONDO:0002012,MeSH:C537358,MedGen:C0268583|MONDO:MONDO:0013661,MedGen:C3280314,OMIM:614265,Orphanet:289504;CLNDN=not_specified|Methylmalonic_acidemia|Combined_malonic_and_methylmalonic_acidemia;CLNHGVS=NC_000016.1…
16	89100686	1083859	TG	CA	.	.	ALLELEID=1082550;CLNDISDB=MONDO:MONDO:0013661,MedGen:C3280314,OMIM:614265,Orphanet:289504;CLNDN=Combined_malonic_and_methylmalonic_acidemia;CLNHGVS=NC_000016.10:g.89100686_89100687inv;CLNREVSTAT=criteria_provided,_single_submitter;CLNSIG=Likely_benign;CLNVC=Inversion;CLNVCSO=SO:1000036;GENEINFO=ACSF3:197322;MC=SO:0001583|missense_variant,SO:0001619|non-coding_transcript_variant,SO:0001627|intron_…
17	19652412	1232758	A	T	.	.	AF_TGP=0.32628;ALLELEID=1223173;CLNDISDB=MedGen:C3661900;CLNDN=not_provided;CLNHGVS=NC_000017.11:g.19652412A>T;CLNREVSTAT=criteria_provided,_single_submitter;CLNSIG=Benign;CLNVC=single_nucleotide_variant;CLNVCSO=SO:0001483;GENEINFO=ALDH3A2:224;MC=SO:0001627|intron_variant;ORIGIN=1;RS=1004490
17	81239762	1263744	T	C	.	.	AF_TGP=0.43411;ALLELEID=1251071;CLNDISDB=MedGen:C3661900;CLNDN=not_provided;CLNHGVS=NC_000017.11:g.81239762T>C;CLNREVSTAT=criteria_provided,_single_submitter;CLNSIG=Benign;CLNVC=single_nucleotide_variant;CLNVCSO=SO:0001483;GENEINFO=NDUFAF8:284184;MC=SO:0001623|5_prime_UTR_variant,SO:0001627|intron_variant;ORIGIN=1;RS=2255166
18	70004058	1221909	C	T	.	.	AF_TGP=0.06589;ALLELEID=1213471;CLNDISDB=MedGen:C3661900;CLNDN=not_provided;CLNHGVS=NC_000018.10:g.70004058C>T;CLNREVSTAT=criteria_provided,_single_submitter;CLNSIG=Benign;CLNVC=single_nucleotide_variant;CLNVCSO=SO:0001483;GENEINFO=RTTN:25914;MC=SO:0001624|3_prime_UTR_variant;ORIGIN=1;RS=7998
19	51225221	1275129	C	T	.	.	AF_ESP=0.23036;AF_EXAC=0.29392;AF_TGP=0.21066;ALLELEID=1264385;CLNDISDB=MedGen:C3661900;CLNDN=not_provided;CLNHGVS=NC_000019.10:g.51225221C>T;CLNREVSTAT=criteria_provided,_single_submitter;CLNSIG=Benign;CLNVC=single_nucleotide_variant;CLNVCSO=SO:0001483;GENEINFO=CD33:945;MC=SO:0001583|missense_variant,SO:0001627|intron_variant;ORIGIN=1;RS=12459419
19	51417359	769046	C	.	.	.	ALLELEID=705211;CLNDISDB=MedGen:CN517202;CLNDN=not_provided;CLNHGVS=NC_000019.10:g.51417359%3D;CLNREVSTAT=criteria_provided,_single_submitter;CLNSIG=Benign;CLNVC=Variation;CLNVCSO=SO:0001059;GENEINFO=SIGLEC10:89790|SIGLEC10-AS1:100129083;MC=SO:0001619|non-coding_transcript_variant,SO:0002073|no_sequence_alteration;ORIGIN=1
19	55157451	1290282	A	G	.	.	AF_TGP=0.24720;ALLELEID=1280110;CLNDISDB=MedGen:C3661900;CLNDN=not_provided;CLNHGVS=NC_000019.10:g.55157451A>G;CLNREVSTAT=criteria_provided,_single_submitter;CLNSIG=Benign;CLNVC=single_nucleotide_variant;CLNVCSO=SO:0001483;GENEINFO=TNNI3:7137;MC=SO:0001627|intron_variant;ORIGIN=1;RS=11667847
20	410381	2628288	T	C	.	.	ALLELEID=2795795;CLNDISDB=MedGen:CN169374;CLNDN=not_specified;CLNHGVS=NC_000020.11:g.410381T>C;CLNREVSTAT=criteria_provided,_single_submitter;CLNSIG=Benign;CLNVC=single_nucleotide_variant;CLNVCSO=SO:0001483;GENEINFO=RBCK1:10616;MC=SO:0001627|intron_variant;ORIGIN=1
20	44975362	2688087	C	T	.	.	ALLELEID=2849124;CLNDISDB=MedGen:CN169374;CLNDN=not_specified;CLNHGVS=NC_000020.11:g.44975362C>T;CLNREVSTAT=criteria_provided,_single_submitter;CLNSIG=Benign;CLNVC=single_nucleotide_variant;CLNVCSO=SO:0001483;GENEINFO=STK4:6789;MC=SO:0001619|non-coding_transcript_variant,SO:0001627|intron_variant;ORIGIN=1
20	63659655	1291608	A	G	.	.	AF_TGP=0.73263;ALLELEID=1281422;CLNDISDB=MedGen:C3661900;CLNDN=not_provided;CLNHGVS=NC_000020.11:g.63659655A>G;CLNREVSTAT=criteria_provided,_single_submitter;CLNSIG=Benign;CLNVC=single_nucleotide_variant;CLNVCSO=SO:0001483;GENEINFO=RTEL1:51750|RTEL1-TNFRSF6B:100533107;MC=SO:0001627|intron_variant;ORIGIN=1;RS=6089953
21	45478260	1251918	T	C	.	.	AF_ESP=0.21507;AF_EXAC=0.22511;AF_TGP=0.24820;ALLELEID=1241011;CLNDISDB=MedGen:C3661900;CLNDN=not_provided;CLNHGVS=NC_000021.9:g.45478260T>C;CLNREVSTAT=criteria_provided,_single_submitter;CLNSIG=Benign;CLNVC=single_nucleotide_variant;CLNVCSO=SO:0001483;GENEINFO=COL18A1:80781;MC=SO:0001627|intron_variant;ORIGIN=1;RS=2236464
21	45480632	1259420	C	T	.	.	AF_TGP=0.32668;ALLELEID=1250183;CLNDISDB=MedGen:C3661900;CLNDN=not_provided;CLNHGVS=NC_000021.9:g.45480632C>T;CLNREVSTAT=criteria_provided,_single_submitter;CLNSIG=Benign;CLNVC=single_nucleotide_variant;CLNVCSO=SO:0001483;GENEINFO=COL18A1:80781;MC=SO:0001627|intron_variant;ORIGIN=1;RS=28608951
22	32475396	518326	T	G	.	.	AF_ESP=0.18715;AF_EXAC=0.18730;AF_TGP=0.15495;ALLELEID=508941;CLNDISDB=MedGen:C3661900|MONDO:MONDO:0009830,MedGen:C1850100,OMIM:260300,Orphanet:171695;CLNDN=not_provided|Parkinsonian-pyramidal_syndrome;CLNHGVS=NC_000022.11:g.32475396T>G;CLNREVSTAT=criteria_provided,_single_submitter;CLNSIG=Benign;CLNVC=single_nucleotide_variant;CLNVCSO=SO:0001483;CLNVI=ClinGen:CA10201339;GENEINFO=FBXO7:25793;MC=S…
