## Supplemental Table 9 for "Profiling genetically driven alternative splicing across the Indonesian Archipelago"

### Sheet: ISA_KORvMTW
Supplementary Table 9A. Isoform switch analysis summary for KOR vs. MTW.
Isoform ID	Gene name	Condition 1	Condition 2	IF1	IF2	dIF	Isoform switch q-value	Switch consequence gene	Rank (significance)
ENST00000264260.6	IL18RAP	KOR	MTW	0.13	0.41	0.28	5.63e-27	TRUE	1
ENST00000296754.7	ERAP1	KOR	MTW	0.181	0.054	-0.127	4.57e-23	FALSE	2
ENST00000708149.1	ANKRD36B	KOR	MTW	0.096	0.205	0.109	1.98e-15	TRUE	3
ENST00000443439.7	ERAP1	KOR	MTW	0.479	0.698	0.22	6.51e-15	FALSE	4
ENST00000477714.1	FAM118A	KOR	MTW	0.016	0.127	0.111	6.28e-14	TRUE	5
ENST00000396027.9	XRCC4	KOR	MTW	0.063	0.378	0.315	1.55e-12	FALSE	6
ENST00000273908.4	SCD5	KOR	MTW	0.912	0.78	-0.132	3.26e-12	TRUE	7
ENST00000319540.9	SCD5	KOR	MTW	0.088	0.22	0.132	3.67e-12	TRUE	8
ENST00000584915.2	LPIN2	KOR	MTW	0.304	0.437	0.134	4.04e-11	TRUE	9
ENST00000620364.5	COL19A1	KOR	MTW	0.269	0.438	0.169	2.12e-10	TRUE	10
ENST00000424846.3	TPM3P9	KOR	MTW	0.982	0.727	-0.254	2.12e-10	TRUE	11
ENST00000492121.1	TPM3P9	KOR	MTW	0.018	0.273	0.254	2.21e-10	TRUE	12
ENST00000614336.4	NA	KOR	MTW	0.503	0.888	0.384	1.39e-09	TRUE	13
ENST00000612640.4	NA	KOR	MTW	0.497	0.112	-0.384	1.56e-09	TRUE	14
ENST00000539140.6	DRAM2	KOR	MTW	0.091	0.282	0.191	1.79e-09	FALSE	15
ENST00000409369.1	IL18RAP	KOR	MTW	0.284	0.138	-0.146	7.94e-09	TRUE	16
ENST00000437468.2	GYPE	KOR	MTW	0.537	0.82	0.283	5.05e-08	FALSE	17
ENST00000494927.1	RASGRP3	KOR	MTW	0.371	0.216	-0.155	5.4e-08	TRUE	18
ENST00000484310.6	DRAM2	KOR	MTW	0.367	0.192	-0.175	7.39e-08	FALSE	19
ENST00000344529.5	PIGC	KOR	MTW	0.155	0.526	0.371	1.08e-07	TRUE	20
ENST00000708148.1	ANKRD36B	KOR	MTW	0.334	0.211	-0.123	1.86e-07	TRUE	21
ENST00000687160.1	IL18RAP	KOR	MTW	0.252	0.051	-0.202	6.56e-07	TRUE	22
ENST00000484368.1	PIGC	KOR	MTW	0.686	0.315	-0.372	1.1e-06	TRUE	23
ENST00000582648.5	ERBB2	KOR	MTW	0.028	0.183	0.155	1.1e-06	TRUE	24
ENST00000420478.2	RNF182	KOR	MTW	0.092	0.209	0.117	1.52e-06	TRUE	25
ENST00000546732.1	DIP2B	KOR	MTW	0.128	0.024	-0.104	2.37e-06	TRUE	26
ENST00000476656.1	COL19A1	KOR	MTW	0.554	0.364	-0.189	5.24e-06	TRUE	27
ENST00000599164.6	NIBAN3	KOR	MTW	0.044	0.15	0.106	6.18e-06	TRUE	28
ENST00000301180.10	DIP2B	KOR	MTW	0.761	0.862	0.101	7.42e-06	TRUE	29
ENST00000355906.10	HP	KOR	MTW	0.049	0.281	0.232	1.37e-05	TRUE	30
ENST00000325974.9	CCZ1	KOR	MTW	0.227	0.413	0.186	1.95e-05	TRUE	31
ENST00000521407.1	ANK1	KOR	MTW	0.329	0.555	0.226	2.82e-05	TRUE	32
ENST00000381596.1	SIRPB1	KOR	MTW	0.204	0.052	-0.153	3.08e-05	FALSE	33
ENST00000647875.1	HAGHL	KOR	MTW	0.372	0.23	-0.142	3.68e-05	TRUE	34
ENST00000338635.10	XRCC4	KOR	MTW	0.426	0.145	-0.282	3.82e-05	FALSE	35
ENST00000358763.7	SYN3	KOR	MTW	0.946	0.711	-0.235	3.96e-05	TRUE	36
ENST00000709913.1	SH3D19	KOR	MTW	0.526	0.835	0.309	4.21e-05	TRUE	37
ENST00000265016.9	BST1	KOR	MTW	0.304	0.417	0.113	6.2e-05	TRUE	38
ENST00000477184.5	RASA4B	KOR	MTW	0.016	0.222	0.206	7.2e-05	TRUE	39
ENST00000570137.7	CDYL2	KOR	MTW	0.336	0.218	-0.117	8.64e-05	TRUE	40
ENST00000347528.8	ANK1	KOR	MTW	0.251	0.14	-0.111	9.39e-05	TRUE	41
ENST00000422452.3	TENM1	KOR	MTW	0.427	0.116	-0.31	9.56e-05	FALSE	42
ENST00000583038.5	ERBB2	KOR	MTW	0.297	0.135	-0.162	0.000134219	TRUE	43
ENST00000374816.7	NRP1	KOR	MTW	0.382	0.178	-0.204	0.000137207	TRUE	44
ENST00000398131.6	HP	KOR	MTW	0.552	0.211	-0.34	0.000167253	TRUE	45
ENST00000677752.1	LPIN2	KOR	MTW	0.325	0.225	-0.101	0.000170234	TRUE	46
ENST00000235933.10	CD160	KOR	MTW	0.066	0.19	0.125	0.000174772	NA	47
ENST00000317506.8	RANBP10	KOR	MTW	0.31	0.198	-0.112	0.000222112	TRUE	48
ENST00000518237.6	IDO1	KOR	MTW	0.69	0.857	0.167	0.000257273	FALSE	49
ENST00000491438.2	CNTNAP3B	KOR	MTW	0.613	0.354	-0.258	0.000312757	FALSE	50
ENST00000441876.7	FAM118A	KOR	MTW	0.453	0.293	-0.16	0.000347229	TRUE	51
ENST00000514989.1	BST1	KOR	MTW	0.428	0.309	-0.12	0.00037957	TRUE	52
ENST00000437184.5	RASGRP3	KOR	MTW	0.085	0.189	0.103	0.000412433	TRUE	53
ENST00000709915.1	SH3D19	KOR	MTW	0.169	0.019	-0.15	0.00042431	TRUE	54
ENST00000330540.7	CD86	KOR	MTW	0.58	0.686	0.106	0.000465647	NA	55
ENST00000261867.5	SLC30A4	KOR	MTW	0.47	0.605	0.135	0.000476999	TRUE	56
ENST00000559667.2	SLC30A4	KOR	MTW	0.53	0.395	-0.135	0.000486258	TRUE	57
ENST00000481042.1	SLC2A9	KOR	MTW	0.257	0.145	-0.112	0.000504006	TRUE	58
ENST00000301821.11	RPSA	KOR	MTW	0.693	0.828	0.135	0.000543251	FALSE	59
ENST00000361444.3	ST6GALNAC4	KOR	MTW	0.143	0.268	0.125	0.000592318	TRUE	60
ENST00000709430.1	NOTCH2NLR	KOR	MTW	0.717	0.544	-0.173	0.000598438	TRUE	61
ENST00000709431.1	NOTCH2NLR	KOR	MTW	0.283	0.456	0.173	0.000599095	TRUE	62
ENST00000508821.6	ELOVL7	KOR	MTW	0.47	0.309	-0.161	0.000743918	NA	63
ENST00000619210.1	DUXAP9	KOR	MTW	0.525	0.267	-0.258	0.00087544	FALSE	64
ENST00000400788.9	TMEM242	KOR	MTW	0.438	0.557	0.119	0.000880278	FALSE	65
ENST00000367144.4	TMEM242	KOR	MTW	0.562	0.443	-0.119	0.000882426	FALSE	66
ENST00000496372.1	CNIH3	KOR	MTW	0.331	0.648	0.317	0.000992262	FALSE	67
ENST00000478022.3	CHAMP1	KOR	MTW	0.057	0.226	0.169	0.00103434	TRUE	68
ENST00000522968.1	UBXN8	KOR	MTW	0.518	0.392	-0.126	0.00116691	TRUE	69
ENST00000396735.6	PPM1N	KOR	MTW	0.529	0.164	-0.365	0.00132144	FALSE	70
ENST00000264784.8	SLC2A9	KOR	MTW	0.376	0.518	0.143	0.00184431	TRUE	71
ENST00000600519.5	NIBAN3	KOR	MTW	0.501	0.363	-0.138	0.00197685	TRUE	72
ENST00000413559.1	STX16-NPEPL1	KOR	MTW	0.496	0.598	0.102	0.00202558	TRUE	73
ENST00000530122.1	STX16-NPEPL1	KOR	MTW	0.504	0.402	-0.102	0.00203558	TRUE	74
ENST00000335997.11	ELF4	KOR	MTW	0.29	0.14	-0.149	0.00247963	FALSE	75
ENST00000308167.10	ELF4	KOR	MTW	0.687	0.847	0.16	0.0024904	FALSE	76
ENST00000471577.5	INO80B	KOR	MTW	0.22	0.089	-0.131	0.00253732	TRUE	77
ENST00000537663.5	RNF182	KOR	MTW	0.12	0.228	0.107	0.00255312	TRUE	78
ENST00000472194.6	ATAD3B	KOR	MTW	0.415	0.291	-0.124	0.00261912	TRUE	79
ENST00000335791.10	ST6GALNAC4	KOR	MTW	0.696	0.569	-0.127	0.00282619	TRUE	80
ENST00000569385.1	HAGHL	KOR	MTW	0.031	0.145	0.113	0.00285993	TRUE	81
ENST00000265440.12	TFEC	KOR	MTW	0.239	0.364	0.126	0.00301037	NA	82
ENST00000616492.4	ZNF630	KOR	MTW	0.189	0.06	-0.129	0.00323593	FALSE	83
ENST00000559185.5	ZNF839	KOR	MTW	0.182	0.36	0.178	0.00422756	TRUE	84
ENST00000220931.11	NCALD	KOR	MTW	0.02	0.13	0.111	0.00449636	FALSE	85
ENST00000321990.5	ATAD5	KOR	MTW	0.651	0.533	-0.117	0.00470294	TRUE	86
ENST00000585133.1	ATAD5	KOR	MTW	0.325	0.464	0.139	0.00470545	TRUE	87
ENST00000681748.1	IFITM3	KOR	MTW	0.099	0.223	0.123	0.00525282	TRUE	88
ENST00000326648.5	ZNF609	KOR	MTW	0.34	0.23	-0.11	0.00591584	TRUE	89
ENST00000530096.1	FEZ1	KOR	MTW	0.377	0.211	-0.166	0.006369	TRUE	90
ENST00000441925.2	DIPK2A	KOR	MTW	0.472	0.339	-0.133	0.00670225	TRUE	91
ENST00000492452.2	DIPK2A	KOR	MTW	0.216	0.426	0.21	0.00693646	TRUE	92
ENST00000587913.1	UBALD2	KOR	MTW	0.092	0.204	0.112	0.00822266	TRUE	93
ENST00000537388.1	RNF182	KOR	MTW	0.343	0.187	-0.156	0.00822517	TRUE	94
ENST00000343499.8	ZNF177	KOR	MTW	0.041	0.218	0.177	0.00855079	TRUE	95
ENST00000527350.5	FEZ1	KOR	MTW	0.061	0.18	0.119	0.00868421	TRUE	96
ENST00000465829.6	RASA4B	KOR	MTW	0.501	0.302	-0.2	0.00980497	TRUE	97
ENST00000520964.1	RTL8A	KOR	MTW	0.311	0.071	-0.241	0.00984022	TRUE	98
ENST00000615385.4	ZBTB14	KOR	MTW	0.159	0.312	0.154	0.010149	FALSE	99
ENST00000635932.1	RNF227	KOR	MTW	0.944	0.807	-0.137	0.0106046	TRUE	100
ENST00000324348.9	RNF227	KOR	MTW	0.056	0.193	0.137	0.0109942	TRUE	101
ENST00000369982.5	TMEM187	KOR	MTW	0.955	0.798	-0.158	0.0109942	TRUE	102
ENST00000539156.5	FAH	KOR	MTW	0.409	0.304	-0.105	0.0112545	TRUE	103
ENST00000567194.5	NA	KOR	MTW	0.665	0.853	0.188	0.0118994	TRUE	104
ENST00000566594.1	NA	KOR	MTW	0.335	0.147	-0.188	0.0123191	TRUE	105
ENST00000494686.1	KLC3	KOR	MTW	0.3	0.143	-0.157	0.0123268	TRUE	106
ENST00000293662.9	TAMALIN	KOR	MTW	0.367	0.663	0.296	0.0126044	TRUE	107
ENST00000562753.1	CDYL2	KOR	MTW	0.576	0.682	0.105	0.0139415	TRUE	108
ENST00000649279.2	SETBP1	KOR	MTW	0.2	0.083	-0.117	0.01421	TRUE	109
ENST00000269373.11	FN3KRP	KOR	MTW	0.619	0.77	0.151	0.0149341	TRUE	110
ENST00000524967.5	NME7	KOR	MTW	0.348	0.242	-0.106	0.0155978	FALSE	111
ENST00000496136.5	ECHDC3	KOR	MTW	0.249	0.404	0.156	0.0156214	TRUE	112
ENST00000403000.6	TMEM276	KOR	MTW	0.114	0.361	0.247	0.015908	FALSE	113
ENST00000467854.1	CNTNAP3B	KOR	MTW	0.227	0.345	0.117	0.0163356	FALSE	114
ENST00000409719.1	CHCHD5	KOR	MTW	0.471	0.299	-0.172	0.0165303	TRUE	115
ENST00000371130.7	TENM1	KOR	MTW	0.516	0.786	0.27	0.0192035	FALSE	116
ENST00000416172.1	ZNF609	KOR	MTW	0.548	0.672	0.124	0.0193379	TRUE	117
ENST00000497869.5	TNFRSF4	KOR	MTW	0.029	0.137	0.108	0.0196151	FALSE	118
ENST00000441825.8	FGF13	KOR	MTW	0.029	0.173	0.144	0.0205507	TRUE	119
ENST00000610585.4	DUXAP9	KOR	MTW	0.338	0.554	0.216	0.0206891	FALSE	120
ENST00000526384.1	SULT1A2	KOR	MTW	0.35	0.103	-0.247	0.0210627	TRUE	121
ENST00000265616.10	UBXN8	KOR	MTW	0.128	0.235	0.106	0.0214886	TRUE	122
ENST00000640756.2	IL10	KOR	MTW	0.18	0.59	0.41	0.0218315	TRUE	123
ENST00000614994.5	ZNF285	KOR	MTW	0.361	0.171	-0.191	0.0219034	FALSE	124
ENST00000329006.5	MANEAL	KOR	MTW	0.195	0.427	0.232	0.0228197	TRUE	125
ENST00000467824.1	SYN3	KOR	MTW	0.04	0.169	0.129	0.0232805	TRUE	126
ENST00000696640.1	PVRIG	KOR	MTW	0.391	0.241	-0.15	0.0234344	TRUE	127
ENST00000627374.3	BORCS5	KOR	MTW	0.466	0.351	-0.115	0.0238677	TRUE	128
ENST00000358615.9	GYPE	KOR	MTW	0.284	0.091	-0.193	0.0238892	FALSE	129
ENST00000426838.8	SETBP1	KOR	MTW	0.348	0.45	0.102	0.0245394	TRUE	130
ENST00000267842.10	SLC27A2	KOR	MTW	0.7	0.905	0.205	0.0245394	TRUE	131
ENST00000614998.4	PER3	KOR	MTW	0.201	0.403	0.202	0.0251518	FALSE	132
ENST00000483190.1	LEAP2	KOR	MTW	0.67	0.527	-0.143	0.0263639	TRUE	133
ENST00000488285.1	TTC16	KOR	MTW	0.254	0.405	0.15	0.0265004	TRUE	134
ENST00000296877.3	LEAP2	KOR	MTW	0.33	0.471	0.141	0.0267035	TRUE	135
ENST00000602887.1	RANBP10	KOR	MTW	0.347	0.461	0.114	0.0278768	TRUE	136
ENST00000570992.1	DEXI	KOR	MTW	0.199	0.081	-0.118	0.0292645	TRUE	137
ENST00000370978.9	ZNF280C	KOR	MTW	0.678	0.835	0.157	0.0293367	TRUE	138
ENST00000707396.1	PADI2	KOR	MTW	0.786	0.679	-0.107	0.0296314	TRUE	139
ENST00000465361.1	PLGLB2	KOR	MTW	0.746	0.564	-0.182	0.0296314	TRUE	140
ENST00000332782.7	STAC3	KOR	MTW	0.421	0.17	-0.251	0.0296314	TRUE	141
ENST00000433590.6	MFAP5	KOR	MTW	0.645	0.837	0.192	0.0297788	TRUE	142
ENST00000521590.5	SDC2	KOR	MTW	0.294	0.12	-0.174	0.029942	TRUE	143
ENST00000447817.1	ZNF280C	KOR	MTW	0.322	0.165	-0.157	0.0301303	TRUE	144
ENST00000643518.1	ERBB3	KOR	MTW	0.179	0.372	0.193	0.0303636	TRUE	145
ENST00000359478.7	MFAP5	KOR	MTW	0.252	0.138	-0.114	0.0312269	TRUE	146
ENST00000590751.5	ZNF571	KOR	MTW	0.356	0.234	-0.122	0.0337102	TRUE	147
ENST00000566821.1	HP	KOR	MTW	0.091	0.197	0.105	0.0346385	TRUE	148
ENST00000327365.10	GGT5	KOR	MTW	0.216	0.025	-0.191	0.0346813	TRUE	149
ENST00000399808.5	IFITM3	KOR	MTW	0.745	0.571	-0.174	0.0368352	TRUE	150
ENST00000682873.1	ERBB3	KOR	MTW	0.31	0.191	-0.119	0.0381231	TRUE	151
ENST00000399604.4	ZNF594	KOR	MTW	0.218	0.062	-0.156	0.0389008	FALSE	152
ENST00000358438.6	POLR2J2	KOR	MTW	0.732	0.856	0.124	0.0399036	TRUE	153
ENST00000444232.3	NA	KOR	MTW	0.169	0.271	0.102	0.0399802	FALSE	154
ENST00000333432.9	POLR2J2	KOR	MTW	0.268	0.144	-0.124	0.039998	TRUE	155
ENST00000260731.5	KIF11	KOR	MTW	0.446	0.155	-0.291	0.0400761	FALSE	156
ENST00000416668.5	FTCDNL1	KOR	MTW	0.047	0.175	0.128	0.0419313	NA	157
ENST00000434116.6	SLC24A1	KOR	MTW	0.383	0.28	-0.103	0.0434863	NA	158
ENST00000452476.5	LYAR	KOR	MTW	0.067	0.171	0.104	0.0437888	FALSE	159
ENST00000488300.6	RNF182	KOR	MTW	0.225	0.102	-0.123	0.044039	TRUE	160
ENST00000006777.11	RHBDD2	KOR	MTW	0.402	0.277	-0.125	0.0447759	TRUE	161
ENST00000550550.5	MYL6B	KOR	MTW	0.16	0.317	0.156	0.0455545	NA	162
ENST00000302586.8	KYAT1	KOR	MTW	0.172	0.346	0.174	0.0460909	TRUE	163
ENST00000673062.1	FAM86DP	KOR	MTW	0.191	0.325	0.134	0.0497188	TRUE	164
ENST00000423807.5	PTRH1	KOR	MTW	0.455	0.308	-0.146	0.0497988	TRUE	165

### Sheet: ISA_KORvSMB
Supplementary Table 9B. Isoform switch analysis summary for KOR vs. SMB.
Isoform ID	Gene name	Condition 1	Condition 2	IF1	IF2	dIF	Isoform switch q-value	Switch consequence gene	Rank (significance)
ENST00000443439.7	ERAP1	KOR	SMB	0.479	0.689	0.21	2.68e-10	FALSE	1
ENST00000296754.7	ERAP1	KOR	SMB	0.181	0.067	-0.113	9.98e-10	FALSE	2
ENST00000437468.2	GYPE	KOR	SMB	0.537	0.832	0.295	1.27e-09	TRUE	3
ENST00000584915.2	LPIN2	KOR	SMB	0.304	0.409	0.105	1.02e-08	NA	4
ENST00000381596.1	SIRPB1	KOR	SMB	0.204	0.041	-0.163	1.97e-08	NA	5
ENST00000396027.9	XRCC4	KOR	SMB	0.063	0.375	0.313	2.08e-08	FALSE	6
ENST00000478022.3	CHAMP1	KOR	SMB	0.057	0.274	0.217	1.47e-07	TRUE	7
ENST00000550550.5	MYL6B	KOR	SMB	0.16	0.453	0.292	3.26e-07	TRUE	8
ENST00000508363.5	SAR1B	KOR	SMB	0.425	0.307	-0.118	6.59e-07	TRUE	9
ENST00000355906.10	HP	KOR	SMB	0.049	0.257	0.207	1.61e-06	TRUE	10
ENST00000400788.9	TMEM242	KOR	SMB	0.438	0.567	0.13	3.54e-06	FALSE	11
ENST00000367144.4	TMEM242	KOR	SMB	0.562	0.433	-0.13	3.55e-06	FALSE	12
ENST00000264260.6	IL18RAP	KOR	SMB	0.13	0.26	0.13	7.14e-06	NA	13
ENST00000518237.6	IDO1	KOR	SMB	0.69	0.875	0.185	8.32e-06	FALSE	14
ENST00000398136.7	TMEM123	KOR	SMB	0.489	0.594	0.106	8.49e-06	TRUE	15
ENST00000620364.5	COL19A1	KOR	SMB	0.269	0.393	0.124	8.55e-06	TRUE	16
ENST00000373884.6	XKR8	KOR	SMB	0.064	0.247	0.183	1.15e-05	TRUE	17
ENST00000261867.5	SLC30A4	KOR	SMB	0.47	0.612	0.142	1.55e-05	TRUE	18
ENST00000559667.2	SLC30A4	KOR	SMB	0.53	0.388	-0.142	1.59e-05	TRUE	19
ENST00000423644.5	SLC4A5	KOR	SMB	0	0.199	0.199	1.85e-05	FALSE	20
ENST00000409302.1	C1D	KOR	SMB	0.166	0.339	0.173	1.95e-05	TRUE	21
ENST00000522968.1	UBXN8	KOR	SMB	0.518	0.388	-0.13	2.56e-05	TRUE	22
ENST00000599164.6	NIBAN3	KOR	SMB	0.044	0.15	0.106	2.62e-05	TRUE	23
ENST00000370939.7	FBXO9	KOR	SMB	0.423	0.533	0.11	2.65e-05	TRUE	24
ENST00000496372.1	CNIH3	KOR	SMB	0.331	0.689	0.358	4.34e-05	FALSE	25
ENST00000326577.9	TNFRSF12A	KOR	SMB	0.635	0.861	0.226	4.56e-05	TRUE	26
ENST00000494927.1	RASGRP3	KOR	SMB	0.371	0.232	-0.139	4.88e-05	TRUE	27
ENST00000265616.10	UBXN8	KOR	SMB	0.128	0.279	0.151	4.89e-05	TRUE	28
ENST00000559185.5	ZNF839	KOR	SMB	0.182	0.406	0.224	5.78e-05	TRUE	29
ENST00000554902.5	PNN	KOR	SMB	0.367	0.552	0.184	6.26e-05	TRUE	30
ENST00000348721.4	CISH	KOR	SMB	0.641	0.768	0.127	6.4e-05	TRUE	31
ENST00000491847.1	CISH	KOR	SMB	0.359	0.232	-0.127	6.6e-05	TRUE	32
ENST00000575666.1	CARD14	KOR	SMB	0.67	0.826	0.156	8.61e-05	TRUE	33
ENST00000481042.1	SLC2A9	KOR	SMB	0.257	0.152	-0.105	9.05e-05	TRUE	34
ENST00000330540.7	CD86	KOR	SMB	0.58	0.693	0.113	9.27e-05	FALSE	35
ENST00000537663.5	RNF182	KOR	SMB	0.12	0.327	0.207	9.78e-05	FALSE	36
ENST00000484212.5	TFEC	KOR	SMB	0.308	0.197	-0.111	0.000103826	TRUE	37
ENST00000614336.4	NA	KOR	SMB	0.503	0.81	0.307	0.000107686	TRUE	38
ENST00000612640.4	NA	KOR	SMB	0.497	0.19	-0.307	0.000110246	TRUE	39
ENST00000491438.2	CNTNAP3B	KOR	SMB	0.613	0.358	-0.255	0.000131164	FALSE	40
ENST00000265016.9	BST1	KOR	SMB	0.304	0.408	0.104	0.000132448	TRUE	41
ENST00000467854.1	CNTNAP3B	KOR	SMB	0.227	0.391	0.164	0.000139047	FALSE	42
ENST00000626748.2	TMEM42	KOR	SMB	0.668	0.776	0.108	0.000139449	TRUE	43
ENST00000630091.1	TMEM42	KOR	SMB	0.332	0.224	-0.108	0.000144147	TRUE	44
ENST00000610160.1	COMMD7	KOR	SMB	0.278	0.17	-0.107	0.000148711	TRUE	45
ENST00000359481.9	PLGLB2	KOR	SMB	0.226	0.479	0.252	0.000155815	TRUE	46
ENST00000216832.9	PNN	KOR	SMB	0.362	0.251	-0.111	0.000161818	TRUE	47
ENST00000591046.1	ZNF524	KOR	SMB	0.446	0.268	-0.178	0.000199156	FALSE	48
ENST00000468924.5	YBEY	KOR	SMB	0.188	0.058	-0.13	0.000199525	TRUE	49
ENST00000521407.1	ANK1	KOR	SMB	0.329	0.551	0.222	0.000202751	NA	50
ENST00000301073.4	ZNF524	KOR	SMB	0.549	0.726	0.177	0.000208706	FALSE	51
ENST00000265440.12	TFEC	KOR	SMB	0.239	0.38	0.142	0.000210422	TRUE	52
ENST00000393627.6	CD86	KOR	SMB	0.258	0.156	-0.102	0.000238965	FALSE	53
ENST00000325974.9	CCZ1	KOR	SMB	0.227	0.376	0.149	0.000276648	TRUE	54
ENST00000416668.5	FTCDNL1	KOR	SMB	0.047	0.189	0.142	0.000322245	TRUE	55
ENST00000397701.9	YBEY	KOR	SMB	0.625	0.762	0.137	0.000344275	TRUE	56
ENST00000261813.9	PFDN1	KOR	SMB	0.516	0.699	0.183	0.00036326	FALSE	57
ENST00000370978.9	ZNF280C	KOR	SMB	0.678	0.874	0.195	0.000402283	TRUE	58
ENST00000447817.1	ZNF280C	KOR	SMB	0.322	0.126	-0.195	0.000426646	TRUE	59
ENST00000639725.1	RPS10-NUDT3	KOR	SMB	0.391	0.608	0.217	0.00044977	FALSE	60
ENST00000639877.1	RPS10-NUDT3	KOR	SMB	0.609	0.387	-0.222	0.000450414	FALSE	61
ENST00000543226.2	TRAPPC2B	KOR	SMB	0.781	0.885	0.104	0.000508419	FALSE	62
ENST00000539156.5	FAH	KOR	SMB	0.409	0.277	-0.132	0.000521038	TRUE	63
ENST00000481387.2	XKR8	KOR	SMB	0.514	0.401	-0.113	0.000549	TRUE	64
ENST00000424846.3	TPM3P9	KOR	SMB	0.982	0.81	-0.172	0.000556142	TRUE	65
ENST00000596755.1	TRAPPC2B	KOR	SMB	0.219	0.115	-0.104	0.000561071	FALSE	66
ENST00000492121.1	TPM3P9	KOR	SMB	0.018	0.19	0.172	0.000577696	TRUE	67
ENST00000449309.2	FAM200A	KOR	SMB	0.503	0.61	0.107	0.000625818	FALSE	68
ENST00000408938.2	FAM200A	KOR	SMB	0.497	0.39	-0.107	0.000633226	FALSE	69
ENST00000263390.8	MED26	KOR	SMB	0.334	0.466	0.132	0.000648988	TRUE	70
ENST00000465361.1	PLGLB2	KOR	SMB	0.746	0.506	-0.24	0.000654566	TRUE	71
ENST00000321990.5	ATAD5	KOR	SMB	0.651	0.527	-0.123	0.000654851	TRUE	72
ENST00000585133.1	ATAD5	KOR	SMB	0.325	0.473	0.148	0.00065593	TRUE	73
ENST00000494686.1	KLC3	KOR	SMB	0.3	0.126	-0.174	0.000663717	TRUE	74
ENST00000374816.7	NRP1	KOR	SMB	0.382	0.184	-0.198	0.000708591	TRUE	75
ENST00000290913.8	CHCHD6	KOR	SMB	0.334	0.692	0.359	0.000713666	TRUE	76
ENST00000488541.1	PRKCI	KOR	SMB	0.144	0.033	-0.111	0.000753963	TRUE	77
ENST00000485743.1	HBB	KOR	SMB	0.095	0.307	0.212	0.00076625	TRUE	78
ENST00000528969.5	TMEM123	KOR	SMB	0.443	0.341	-0.102	0.000783541	TRUE	79
ENST00000619210.1	DUXAP9	KOR	SMB	0.525	0.281	-0.243	0.000784416	FALSE	80
ENST00000425382.5	ELOVL7	KOR	SMB	0.028	0.138	0.11	0.000801435	FALSE	81
ENST00000278980.11	COMMD7	KOR	SMB	0.645	0.768	0.123	0.000866096	TRUE	82
ENST00000395905.8	LRRC2	KOR	SMB	0.907	0.666	-0.241	0.00102858	FALSE	83
ENST00000393893.5	CORO1B	KOR	SMB	0.518	0.716	0.197	0.00117498	FALSE	84
ENST00000338635.10	XRCC4	KOR	SMB	0.426	0.181	-0.245	0.00128765	FALSE	85
ENST00000389202.3	ITGAD	KOR	SMB	0.542	0.34	-0.203	0.00135514	TRUE	86
ENST00000632314.1	FRMD4A	KOR	SMB	0.189	0.354	0.165	0.00136228	TRUE	87
ENST00000423676.8	LGALS9B	KOR	SMB	0.087	0.255	0.168	0.00137779	TRUE	88
ENST00000447475.7	STIL	KOR	SMB	0.472	0.584	0.112	0.00139901	TRUE	89
ENST00000493974.1	TESK2	KOR	SMB	0.242	0.374	0.132	0.00146895	TRUE	90
ENST00000492452.2	DIPK2A	KOR	SMB	0.216	0.457	0.241	0.00151136	TRUE	91
ENST00000437184.5	RASGRP3	KOR	SMB	0.085	0.188	0.103	0.0015617	TRUE	92
ENST00000264784.8	SLC2A9	KOR	SMB	0.376	0.49	0.114	0.00166519	TRUE	93
ENST00000597735.5	MAP1S	KOR	SMB	0.039	0.163	0.124	0.00166997	TRUE	94
ENST00000269373.11	FN3KRP	KOR	SMB	0.619	0.8	0.181	0.00168037	TRUE	95
ENST00000401642.8	SCFD2	KOR	SMB	0.443	0.584	0.141	0.00170978	TRUE	96
ENST00000388940.8	SCFD2	KOR	SMB	0.557	0.413	-0.144	0.00171172	TRUE	97
ENST00000476656.1	COL19A1	KOR	SMB	0.554	0.408	-0.145	0.00180043	TRUE	98
ENST00000473337.6	FBXO9	KOR	SMB	0.268	0.16	-0.108	0.00194564	TRUE	99
ENST00000441925.2	DIPK2A	KOR	SMB	0.472	0.321	-0.152	0.00201172	TRUE	100
ENST00000341627.5	TNFRSF12A	KOR	SMB	0.183	0.013	-0.17	0.00211309	TRUE	101
ENST00000338637.13	ZNF81	KOR	SMB	0.512	0.347	-0.165	0.00225152	TRUE	102
ENST00000399054.6	MKKS	KOR	SMB	0.253	0.477	0.225	0.00227473	TRUE	103
ENST00000514989.1	BST1	KOR	SMB	0.428	0.326	-0.103	0.00249392	TRUE	104
ENST00000354232.8	ETFB	KOR	SMB	0.282	0.159	-0.123	0.00252996	TRUE	105
ENST00000567308.1	ITGAD	KOR	SMB	0.357	0.578	0.221	0.00254768	TRUE	106
ENST00000602887.1	RANBP10	KOR	SMB	0.347	0.479	0.132	0.00257011	NA	107
ENST00000359315.6	TPGS1	KOR	SMB	0.471	0.618	0.147	0.00280746	TRUE	108
ENST00000588278.1	TPGS1	KOR	SMB	0.529	0.382	-0.147	0.00282019	TRUE	109
ENST00000601478.1	MED26	KOR	SMB	0.545	0.43	-0.115	0.00284035	TRUE	110
ENST00000270530.8	EVI5L	KOR	SMB	0.469	0.625	0.155	0.00307819	TRUE	111
ENST00000615385.4	ZBTB14	KOR	SMB	0.159	0.352	0.194	0.00320369	FALSE	112
ENST00000479086.1	TYSND1	KOR	SMB	0.039	0.17	0.131	0.0033503	FALSE	113
ENST00000514908.5	CHCHD6	KOR	SMB	0.307	0.112	-0.195	0.0035573	TRUE	114
ENST00000335715.9	SULT1A2	KOR	SMB	0.088	0.231	0.143	0.00369928	TRUE	115
ENST00000444232.3	NA	KOR	SMB	0.169	0.329	0.159	0.00383143	NA	116
ENST00000418131.1	STIL	KOR	SMB	0.196	0.07	-0.126	0.00392993	TRUE	117
ENST00000358438.6	POLR2J2	KOR	SMB	0.732	0.875	0.143	0.00410117	TRUE	118
ENST00000333432.9	POLR2J2	KOR	SMB	0.268	0.125	-0.143	0.00413851	TRUE	119
ENST00000610585.4	DUXAP9	KOR	SMB	0.338	0.54	0.202	0.00447522	FALSE	120
ENST00000309244.9	ETFB	KOR	SMB	0.671	0.807	0.136	0.0044892	TRUE	121
ENST00000341356.10	CORO1B	KOR	SMB	0.206	0.104	-0.102	0.0046669	FALSE	122
ENST00000541143.5	ADGRD1	KOR	SMB	0.432	0.295	-0.138	0.00483673	FALSE	123
ENST00000616492.4	ZNF630	KOR	SMB	0.189	0.083	-0.106	0.00484116	FALSE	124
ENST00000488285.1	TTC16	KOR	SMB	0.254	0.428	0.173	0.00495686	TRUE	125
ENST00000494143.5	TYSND1	KOR	SMB	0.454	0.322	-0.132	0.00523181	FALSE	126
ENST00000477345.1	TPRN	KOR	SMB	0.271	0.157	-0.114	0.00580373	TRUE	127
ENST00000504241.1	TRIM7	KOR	SMB	0.362	0.229	-0.133	0.00608908	TRUE	128
ENST00000407324.5	C1D	KOR	SMB	0.428	0.309	-0.118	0.00612397	TRUE	129
ENST00000573489.5	CARD14	KOR	SMB	0.244	0.097	-0.146	0.00614935	TRUE	130
ENST00000308167.10	ELF4	KOR	SMB	0.687	0.827	0.139	0.00633836	FALSE	131
ENST00000521590.5	SDC2	KOR	SMB	0.294	0.103	-0.191	0.00648239	TRUE	132
ENST00000517447.1	MICU3	KOR	SMB	0.066	0.221	0.155	0.00667286	FALSE	133
ENST00000433590.6	MFAP5	KOR	SMB	0.645	0.853	0.207	0.00685233	TRUE	134
ENST00000359478.7	MFAP5	KOR	SMB	0.252	0.12	-0.133	0.00719237	TRUE	135
ENST00000359942.8	IPP	KOR	SMB	0.191	0.087	-0.104	0.00722195	TRUE	136
ENST00000561421.6	FAH	KOR	SMB	0.183	0.384	0.2	0.00759294	TRUE	137
ENST00000442396.7	ZNF839	KOR	SMB	0.339	0.123	-0.216	0.00783773	TRUE	138
ENST00000246802.10	NOP53	KOR	SMB	0.696	0.822	0.126	0.00785477	TRUE	139
ENST00000358615.9	GYPE	KOR	SMB	0.284	0.091	-0.193	0.00786301	TRUE	140
ENST00000496758.1	PGM5	KOR	SMB	0.317	0.189	-0.128	0.00857876	TRUE	141
ENST00000413464.6	PPRC1	KOR	SMB	0.418	0.561	0.143	0.00923534	TRUE	142
ENST00000486457.5	GRAMD1C	KOR	SMB	0.272	0.131	-0.141	0.00936865	TRUE	143
ENST00000472194.6	ATAD3B	KOR	SMB	0.415	0.3	-0.115	0.00953182	TRUE	144
ENST00000335997.11	ELF4	KOR	SMB	0.29	0.161	-0.128	0.0105862	FALSE	145
ENST00000435494.2	STRIP2	KOR	SMB	0.206	0.325	0.118	0.010646	FALSE	146
ENST00000361283.4	CHAMP1	KOR	SMB	0.57	0.415	-0.155	0.0114145	TRUE	147
ENST00000301821.11	RPSA	KOR	SMB	0.693	0.811	0.118	0.0114433	NA	148
ENST00000498089.1	EFHB	KOR	SMB	0.689	0.871	0.182	0.0119004	TRUE	149
ENST00000600519.5	NIBAN3	KOR	SMB	0.501	0.395	-0.106	0.0120937	TRUE	150
ENST00000709913.1	SH3D19	KOR	SMB	0.526	0.708	0.182	0.0121099	NA	151
ENST00000309862.10	PGAP3	KOR	SMB	0.264	0.133	-0.131	0.0121508	TRUE	152
ENST00000543555.6	MSH2	KOR	SMB	0.215	0.102	-0.113	0.0122447	FALSE	153
ENST00000334994.6	LRRC70	KOR	SMB	0.816	0.607	-0.209	0.0128668	TRUE	154
ENST00000521560.1	RIDA	KOR	SMB	0.072	0.181	0.109	0.0128671	TRUE	155
ENST00000448151.2	LRRC70	KOR	SMB	0.181	0.392	0.212	0.0129427	TRUE	156
ENST00000489294.2	UHMK1	KOR	SMB	0.641	0.786	0.145	0.0132884	TRUE	157
ENST00000548505.1	TAMALIN	KOR	SMB	0.18	0.08	-0.1	0.0133387	TRUE	158
ENST00000372086.4	TESK2	KOR	SMB	0.723	0.583	-0.14	0.0137239	TRUE	159
ENST00000054668.5	UTS2	KOR	SMB	0.205	0.353	0.148	0.0143339	TRUE	160
ENST00000295797.5	PRKCI	KOR	SMB	0.648	0.783	0.135	0.0145953	TRUE	161
ENST00000357303.3	ERFE	KOR	SMB	0.221	0.082	-0.139	0.0146444	FALSE	162
ENST00000388712.7	GOLM1	KOR	SMB	0.367	0.575	0.207	0.0147325	TRUE	163
ENST00000488300.6	RNF182	KOR	SMB	0.225	0.091	-0.134	0.0147497	FALSE	164
ENST00000589505.5	PSMC3IP	KOR	SMB	0.259	0.155	-0.104	0.0147792	TRUE	165
ENST00000361518.10	ZNF511	KOR	SMB	0.571	0.771	0.2	0.0148622	TRUE	166
ENST00000235933.10	CD160	KOR	SMB	0.066	0.206	0.14	0.0157622	FALSE	167
ENST00000432118.6	HMMR	KOR	SMB	0.69	0.805	0.115	0.0161262	TRUE	168
ENST00000643518.1	ERBB3	KOR	SMB	0.179	0.371	0.192	0.016168	NA	169
ENST00000474780.1	EFHB	KOR	SMB	0.218	0.068	-0.15	0.0182654	TRUE	170
ENST00000495914.1	PPRC1	KOR	SMB	0.221	0.091	-0.13	0.0185191	TRUE	171
ENST00000441876.7	FAM118A	KOR	SMB	0.453	0.333	-0.12	0.018537	NA	172
ENST00000601958.1	ZNF773	KOR	SMB	0.18	0.078	-0.103	0.018537	TRUE	173
ENST00000439578.5	SAR1B	KOR	SMB	0.167	0.281	0.114	0.0186832	TRUE	174
ENST00000358763.7	SYN3	KOR	SMB	0.946	0.805	-0.141	0.0196398	NA	175
ENST00000590841.5	OLFM2	KOR	SMB	0.821	0.651	-0.17	0.0199672	TRUE	176
ENST00000609590.2	NA	KOR	SMB	0.312	0.193	-0.119	0.0199883	TRUE	177
ENST00000572992.1	RMI2	KOR	SMB	0.289	0.129	-0.16	0.0212827	TRUE	178
ENST00000673062.1	FAM86DP	KOR	SMB	0.191	0.358	0.166	0.0220015	TRUE	179
ENST00000498310.1	ARHGAP8	KOR	SMB	0.371	0.18	-0.192	0.0220399	FALSE	180
ENST00000409750.5	RGPD8	KOR	SMB	0.335	0.18	-0.155	0.0222717	FALSE	181
ENST00000423807.5	PTRH1	KOR	SMB	0.455	0.317	-0.138	0.0227196	TRUE	182
ENST00000358160.9	GRAMD1C	KOR	SMB	0.271	0.38	0.109	0.0229639	TRUE	183
ENST00000471577.5	INO80B	KOR	SMB	0.22	0.115	-0.105	0.0229639	TRUE	184
ENST00000524592.1	YPEL4	KOR	SMB	0.485	0.209	-0.276	0.0230289	TRUE	185
ENST00000709431.1	NOTCH2NLR	KOR	SMB	0.283	0.437	0.154	0.0237745	TRUE	186
ENST00000582773.5	TMEM104	KOR	SMB	0.326	0.436	0.11	0.0237745	TRUE	187
ENST00000709430.1	NOTCH2NLR	KOR	SMB	0.717	0.563	-0.154	0.023792	TRUE	188
ENST00000598935.5	PCP2	KOR	SMB	0.234	0.427	0.193	0.0244798	TRUE	189
ENST00000311069.6	PCP2	KOR	SMB	0.766	0.573	-0.193	0.0244835	TRUE	190
ENST00000312499.6	RMI2	KOR	SMB	0.62	0.77	0.15	0.0251044	TRUE	191
ENST00000513316.1	RAB3C	KOR	SMB	0.618	0.33	-0.288	0.0254182	TRUE	192
ENST00000526384.1	SULT1A2	KOR	SMB	0.35	0.177	-0.173	0.0259359	TRUE	193
ENST00000413340.5	KPNA5	KOR	SMB	0.466	0.637	0.171	0.0269008	TRUE	194
ENST00000486834.1	ERFE	KOR	SMB	0.597	0.787	0.19	0.0271383	FALSE	195
ENST00000331808.5	DEXI	KOR	SMB	0.522	0.641	0.12	0.0278166	NA	196
ENST00000426726.8	RUNDC3A	KOR	SMB	0.323	0.21	-0.113	0.0285391	TRUE	197
ENST00000588564.1	RUNDC3A	KOR	SMB	0.122	0.229	0.106	0.0297435	TRUE	198
ENST00000249344.7	STRIP2	KOR	SMB	0.746	0.618	-0.128	0.0300886	FALSE	199
ENST00000358184.7	CTSE	KOR	SMB	0.443	0.677	0.234	0.0311823	FALSE	200
ENST00000583038.5	ERBB2	KOR	SMB	0.297	0.19	-0.107	0.0317826	NA	201
ENST00000698330.1	TNFAIP3	KOR	SMB	0.176	0.062	-0.114	0.0319666	TRUE	202
ENST00000368564.7	KPNA5	KOR	SMB	0.479	0.302	-0.177	0.0320899	TRUE	203
ENST00000260731.5	KIF11	KOR	SMB	0.446	0.193	-0.253	0.0321873	FALSE	204
ENST00000466178.1	GOLM1	KOR	SMB	0.252	0.144	-0.108	0.0331848	TRUE	205
ENST00000682605.1	LRRC2	KOR	SMB	0.04	0.227	0.187	0.0331944	FALSE	206
ENST00000396735.6	PPM1N	KOR	SMB	0.529	0.289	-0.24	0.0337062	FALSE	207
ENST00000394019.7	SLC4A5	KOR	SMB	0.302	0.165	-0.136	0.0341112	FALSE	208
ENST00000393086.5	SEPTIN4	KOR	SMB	0.32	0.202	-0.119	0.0342774	FALSE	209
ENST00000512522.1	PDGFRA	KOR	SMB	0.345	0.138	-0.207	0.0364886	TRUE	210
ENST00000377516.6	UTS2	KOR	SMB	0.357	0.207	-0.15	0.0365701	TRUE	211
ENST00000360534.8	DPP4	KOR	SMB	0.215	0.361	0.146	0.0369142	TRUE	212
ENST00000293662.9	TAMALIN	KOR	SMB	0.367	0.611	0.244	0.0369823	TRUE	213
ENST00000526811.4	IFITM3	KOR	SMB	0.044	0.175	0.13	0.0372918	TRUE	214
ENST00000393915.9	HMMR	KOR	SMB	0.198	0.097	-0.101	0.0375955	TRUE	215
ENST00000537971.5	TSPAN9	KOR	SMB	0.304	0.127	-0.177	0.0382495	TRUE	216
ENST00000011898.10	TSPAN9	KOR	SMB	0.287	0.459	0.172	0.0385898	TRUE	217
ENST00000434116.6	SLC24A1	KOR	SMB	0.383	0.282	-0.101	0.0401098	TRUE	218
ENST00000618533.4	RPP40	KOR	SMB	0.208	0.383	0.175	0.0402748	TRUE	219
ENST00000486447.1	CRIPT	KOR	SMB	0.431	0.536	0.105	0.0404974	TRUE	220
ENST00000238892.4	CRIPT	KOR	SMB	0.569	0.464	-0.105	0.0405185	TRUE	221
ENST00000443281.1	SERPINB2	KOR	SMB	0.403	0.284	-0.119	0.04063	TRUE	222
ENST00000264485.11	SLC4A4	KOR	SMB	0.566	0.798	0.232	0.04063	FALSE	223
ENST00000260102.9	MRPL15	KOR	SMB	0.633	0.465	-0.168	0.041294	TRUE	224
ENST00000495219.1	ARHGAP8	KOR	SMB	0.341	0.526	0.185	0.0414648	FALSE	225
ENST00000585416.1	TMEM86B	KOR	SMB	0.431	0.312	-0.119	0.0414837	FALSE	226
ENST00000338971.10	SULT1A3	KOR	SMB	0.519	0.739	0.219	0.0419746	FALSE	227
ENST00000554295.1	SLC9A7P1	KOR	SMB	0.82	0.692	-0.128	0.0426785	FALSE	228
ENST00000508821.6	ELOVL7	KOR	SMB	0.47	0.35	-0.12	0.0427829	FALSE	229
ENST00000370474.4	SDHAF4	KOR	SMB	0.692	0.811	0.119	0.0428816	TRUE	230
ENST00000556476.1	SLC9A7P1	KOR	SMB	0.18	0.308	0.128	0.042903	FALSE	231
ENST00000468640.1	SDHAF4	KOR	SMB	0.308	0.189	-0.119	0.0434228	TRUE	232
ENST00000530957.2	IGSF9B	KOR	SMB	0.224	0.115	-0.109	0.0434861	TRUE	233
ENST00000264187.7	NID1	KOR	SMB	0.851	0.722	-0.129	0.0461085	TRUE	234
ENST00000366595.7	NID1	KOR	SMB	0.149	0.278	0.129	0.0472083	TRUE	235
ENST00000543175.5	PTRH1	KOR	SMB	0.342	0.464	0.122	0.0474834	TRUE	236
ENST00000420128.6	FTCDNL1	KOR	SMB	0.451	0.347	-0.104	0.0479204	TRUE	237
ENST00000261892.11	SLC24A1	KOR	SMB	0.068	0.178	0.109	0.0482055	TRUE	238
ENST00000418929.7	PRR12	KOR	SMB	0.767	0.906	0.139	0.0483446	TRUE	239
ENST00000302586.8	KYAT1	KOR	SMB	0.172	0.325	0.153	0.0486845	NA	240
ENST00000614697.4	ZBTB14	KOR	SMB	0.431	0.228	-0.203	0.0487692	FALSE	241
ENST00000466420.1	FRS3	KOR	SMB	0.535	0.408	-0.127	0.0492783	TRUE	242
ENST00000461718.5	IPP	KOR	SMB	0.193	0.332	0.139	0.0492814	TRUE	243
ENST00000463816.2	ZNF511	KOR	SMB	0.181	0.073	-0.108	0.0498759	TRUE	244

### Sheet: ISA_MTWvSMB
Supplementary Table 9C. Isoform switch analysis summary for MTW vs. SMB.
Isoform ID	Gene name	Condition 1	Condition 2	IF1	IF2	dIF	Isoform switch q-value	Switch consequence gene	Rank (significance)
ENST00000393893.5	CORO1B	MTW	SMB	0.563	0.716	0.153	4.92e-11	NA	1
ENST00000698330.1	TNFAIP3	MTW	SMB	0.222	0.062	-0.16	1.21e-10	TRUE	2
ENST00000647875.1	HAGHL	MTW	SMB	0.23	0.387	0.157	5.63e-09	NA	3
ENST00000264260.6	IL18RAP	MTW	SMB	0.41	0.26	-0.15	1.84e-08	FALSE	4
ENST00000687160.1	IL18RAP	MTW	SMB	0.051	0.175	0.124	5.07e-08	FALSE	5
ENST00000484368.1	PIGC	MTW	SMB	0.315	0.604	0.29	3.12e-07	TRUE	6
ENST00000344529.5	PIGC	MTW	SMB	0.526	0.262	-0.264	7.04e-07	TRUE	7
ENST00000496758.1	PGM5	MTW	SMB	0.35	0.189	-0.161	8.05e-07	TRUE	8
ENST00000639725.1	RPS10-NUDT3	MTW	SMB	0.437	0.608	0.17	3.73e-06	FALSE	9
ENST00000639877.1	RPS10-NUDT3	MTW	SMB	0.554	0.387	-0.167	3.73e-06	FALSE	10
ENST00000298630.8	STK32C	MTW	SMB	0.259	0.362	0.103	1.2e-05	TRUE	11
ENST00000497665.5	METTL2B	MTW	SMB	0.182	0.072	-0.11	1.28e-05	TRUE	12
ENST00000554182.5	GSKIP	MTW	SMB	0.114	0.306	0.192	2.16e-05	FALSE	13
ENST00000435983.5	RPL32	MTW	SMB	0.214	0.323	0.11	2.33e-05	TRUE	14
ENST00000495956.3	FRMD4A	MTW	SMB	0.487	0.345	-0.142	3.81e-05	NA	15
ENST00000006777.11	RHBDD2	MTW	SMB	0.277	0.396	0.118	4.8e-05	NA	16
ENST00000301073.4	ZNF524	MTW	SMB	0.597	0.726	0.129	5.39e-05	FALSE	17
ENST00000493974.1	TESK2	MTW	SMB	0.249	0.374	0.125	7.57e-05	TRUE	18
ENST00000457131.1	RPL32	MTW	SMB	0.243	0.141	-0.102	9.59e-05	TRUE	19
ENST00000456004.1	STK32C	MTW	SMB	0.345	0.242	-0.103	0.000105106	TRUE	20
ENST00000703641.1	KCND3	MTW	SMB	0.632	0.518	-0.114	0.000120351	TRUE	21
ENST00000372967.3	NDUFS5	MTW	SMB	0.648	0.839	0.192	0.000145625	TRUE	22
ENST00000372969.8	NDUFS5	MTW	SMB	0.352	0.161	-0.192	0.000145697	TRUE	23
ENST00000484310.6	DRAM2	MTW	SMB	0.192	0.297	0.105	0.000207099	FALSE	24
ENST00000611543.4	ADORA2A	MTW	SMB	0.118	0.276	0.158	0.000222539	FALSE	25
ENST00000591046.1	ZNF524	MTW	SMB	0.385	0.268	-0.117	0.00028705	FALSE	26
ENST00000490362.1	IGFBP2	MTW	SMB	0.774	0.545	-0.229	0.000426747	TRUE	27
ENST00000539140.6	DRAM2	MTW	SMB	0.282	0.176	-0.106	0.000497821	FALSE	28
ENST00000356640.7	KCNIP2	MTW	SMB	0.035	0.231	0.196	0.000518291	FALSE	29
ENST00000369982.5	TMEM187	MTW	SMB	0.798	0.927	0.13	0.000531468	TRUE	30
ENST00000602629.1	MYO3B	MTW	SMB	0.083	0.199	0.116	0.000544204	TRUE	31
ENST00000343470.9	LYAR	MTW	SMB	0.61	0.75	0.14	0.000545323	FALSE	32
ENST00000580613.5	ZNF18	MTW	SMB	0.208	0.1	-0.108	0.000579063	FALSE	33
ENST00000540667.5	PTMS	MTW	SMB	0.694	0.568	-0.126	0.000660006	TRUE	34
ENST00000361518.10	ZNF511	MTW	SMB	0.637	0.771	0.134	0.000672059	NA	35
ENST00000696979.1	NA	MTW	SMB	0.37	0.187	-0.183	0.000851153	FALSE	36
ENST00000452476.5	LYAR	MTW	SMB	0.171	0.069	-0.102	0.000972457	FALSE	37
ENST00000648971.1	NA	MTW	SMB	0.881	0.71	-0.171	0.0011681	TRUE	38
ENST00000561908.1	NA	MTW	SMB	0.119	0.29	0.171	0.00122603	TRUE	39
ENST00000371692.9	DIPK1B	MTW	SMB	0.509	0.709	0.199	0.00131694	TRUE	40
ENST00000371691.5	DIPK1B	MTW	SMB	0.491	0.291	-0.199	0.00133023	TRUE	41
ENST00000237289.8	TNFAIP3	MTW	SMB	0.18	0.364	0.184	0.00140763	TRUE	42
ENST00000409302.1	C1D	MTW	SMB	0.233	0.339	0.105	0.00158312	NA	43
ENST00000480046.5	METTL2B	MTW	SMB	0.255	0.141	-0.115	0.00172019	TRUE	44
ENST00000478607.1	SLC22A1	MTW	SMB	0.387	0.201	-0.187	0.00184009	TRUE	45
ENST00000262432.13	METTL2B	MTW	SMB	0.135	0.304	0.169	0.00202597	TRUE	46
ENST00000358038.7	KCNIP2	MTW	SMB	0.293	0.138	-0.155	0.00248662	FALSE	47
ENST00000555181.6	GSKIP	MTW	SMB	0.599	0.33	-0.269	0.00342339	FALSE	48
ENST00000406875.8	HIPK2	MTW	SMB	0.728	0.829	0.101	0.00357385	TRUE	49
ENST00000431598.1	TMEM187	MTW	SMB	0.174	0.06	-0.114	0.003896	TRUE	50
ENST00000380672.9	BNC2	MTW	SMB	0.229	0.354	0.124	0.00419856	TRUE	51
ENST00000681748.1	IFITM3	MTW	SMB	0.223	0.12	-0.103	0.00456807	NA	52
ENST00000265663.12	NSMF	MTW	SMB	0.36	0.502	0.142	0.00496106	FALSE	53
ENST00000342645.7	HIPK2	MTW	SMB	0.231	0.13	-0.1	0.00497576	TRUE	54
ENST00000484124.1	SATB2	MTW	SMB	0.295	0.136	-0.159	0.00523202	TRUE	55
ENST00000408978.9	MYO3B	MTW	SMB	0.208	0.085	-0.123	0.00537693	TRUE	56
ENST00000682605.1	LRRC2	MTW	SMB	0.075	0.227	0.152	0.00615893	FALSE	57
ENST00000700194.1	SATB2	MTW	SMB	0.462	0.59	0.128	0.00698927	TRUE	58
ENST00000456764.1	IGFBP2	MTW	SMB	0.171	0.341	0.17	0.00714705	TRUE	59
ENST00000379236.4	TNFRSF4	MTW	SMB	0.247	0.388	0.141	0.00795794	NA	60
ENST00000399054.6	MKKS	MTW	SMB	0.332	0.477	0.145	0.00804225	TRUE	61
ENST00000203629.3	LAG3	MTW	SMB	0.652	0.808	0.157	0.0081979	TRUE	62
ENST00000373884.6	XKR8	MTW	SMB	0.109	0.247	0.139	0.00851819	NA	63
ENST00000423644.5	SLC4A5	MTW	SMB	0.073	0.199	0.127	0.00854006	NA	64
ENST00000626663.3	SURF1	MTW	SMB	0.439	0.584	0.145	0.00874266	TRUE	65
ENST00000398131.6	HP	MTW	SMB	0.211	0.317	0.106	0.00963362	NA	66
ENST00000333677.7	ARHGEF37	MTW	SMB	0.788	0.896	0.108	0.0100027	TRUE	67
ENST00000505810.5	ARHGEF37	MTW	SMB	0.21	0.101	-0.109	0.0104758	TRUE	68
ENST00000302127.5	KCND3	MTW	SMB	0.121	0.249	0.128	0.0105465	TRUE	69
ENST00000441825.8	FGF13	MTW	SMB	0.173	0.071	-0.102	0.010894	TRUE	70
ENST00000395905.8	LRRC2	MTW	SMB	0.824	0.666	-0.158	0.0112227	FALSE	71
ENST00000366963.9	SLC22A1	MTW	SMB	0.307	0.44	0.134	0.0132077	TRUE	72
ENST00000460351.1	IGSF8	MTW	SMB	0.331	0.196	-0.135	0.0143245	TRUE	73
ENST00000309083.8	PTMS	MTW	SMB	0.227	0.338	0.112	0.0150075	TRUE	74
ENST00000513316.1	RAB3C	MTW	SMB	0.562	0.33	-0.232	0.0172681	TRUE	75
ENST00000372086.4	TESK2	MTW	SMB	0.695	0.583	-0.112	0.0191101	TRUE	76
ENST00000590841.5	OLFM2	MTW	SMB	0.797	0.651	-0.146	0.0191643	NA	77
ENST00000440306.3	MRM2	MTW	SMB	0.232	0.402	0.169	0.0202551	FALSE	78
ENST00000605173.2	MEX3D	MTW	SMB	0.36	0.56	0.2	0.0230997	TRUE	79
ENST00000402693.5	MEX3D	MTW	SMB	0.64	0.44	-0.2	0.0231035	TRUE	80
ENST00000337539.12	ADORA2A	MTW	SMB	0.653	0.508	-0.145	0.024418	FALSE	81
ENST00000471912.1	GGACT	MTW	SMB	0.136	0.251	0.115	0.0253616	TRUE	82
ENST00000394821.2	SLC6A4	MTW	SMB	0.077	0.177	0.1	0.0271153	FALSE	83
ENST00000339561.12	CLIC5	MTW	SMB	0.265	0.438	0.173	0.0271418	TRUE	84
ENST00000185206.12	CLIC5	MTW	SMB	0.47	0.3	-0.171	0.0279653	TRUE	85
ENST00000577810.1	MIEN1	MTW	SMB	0.463	0.361	-0.101	0.0314055	FALSE	86
ENST00000610372.4	SGSM1	MTW	SMB	0.521	0.667	0.146	0.0317953	FALSE	87
ENST00000495707.1	XRCC2	MTW	SMB	0.202	0.324	0.122	0.0332452	TRUE	88
ENST00000264748.6	FGFRL1	MTW	SMB	0.334	0.494	0.16	0.0346469	FALSE	89
ENST00000242257.14	MRM2	MTW	SMB	0.532	0.376	-0.157	0.0347308	FALSE	90
ENST00000475439.1	PON3	MTW	SMB	0.642	0.412	-0.23	0.0361541	TRUE	91
ENST00000482624.5	PON3	MTW	SMB	0.356	0.581	0.225	0.0370043	TRUE	92
ENST00000683975.1	GGACT	MTW	SMB	0.685	0.566	-0.12	0.0376938	TRUE	93
ENST00000468105.5	RPP40	MTW	SMB	0.263	0.161	-0.102	0.0390321	TRUE	94
ENST00000495905.1	IL4	MTW	SMB	0.357	0.208	-0.148	0.0395071	TRUE	95
ENST00000474847.2	TLN2	MTW	SMB	0.46	0.357	-0.103	0.0397571	TRUE	96
ENST00000495723.1	NA	MTW	SMB	0.398	0.272	-0.126	0.0414197	FALSE	97
ENST00000698264.1	TCN2	MTW	SMB	0.415	0.295	-0.12	0.0429639	TRUE	98
ENST00000366711.4	IBA57	MTW	SMB	0.874	0.766	-0.108	0.0461957	TRUE	99
ENST00000546123.2	IBA57	MTW	SMB	0.119	0.229	0.11	0.0464681	TRUE	100
